# Exploring Cognitive Individuality and Underlying Creativity in Statistical Learning

**DOI:** 10.1101/2023.07.29.551091

**Authors:** Tatsuya Daikoku, Kevin Kamermans, Maiko Minatoya

**Affiliations:** Graduate School of Information Science and Technology, The University of Tokyo, Tokyo, Japan; Centre for Neuroscience in Education, University of Cambridge, Cambridge, UK; Center for Brain, Mind and KANSEI Sciences Research, Hiroshima University, Hiroshima, Japan

**Keywords:** Phase entrainment, Bayesian, Chunking, Hierarchy, Music, Rhythm

## Abstract

Statistical learning starts at an early age and is intimately linked to brain development and the emergence of individuality. Through such a long period of statistical learning, the brain updates and constructs statistical models, with the model’s individuality changing based on the type and degree of stimulation received. However, the detailed mechanisms underlying this process are unknown.

This paper argues three main points of statistical learning, including 1) cognitive individuality based on “*reliability*” of prediction, 2) the construction of information “*hierarchy*” through chunking, and 3) the acquisition of “1-3Hz *rhythm”* that is essential for early language and music learning. We developed a Hierarchical Bayesian Statistical Learning (HBSL) model that takes into account both reliability and hierarchy, mimicking the statistical learning processes of the brain. Using this model, we conducted a simulation experiment to visualize the temporal dynamics of perception and production processes through statistical learning. By modulating the sensitivity to sound stimuli, we simulated three cognitive models with different reliability on bottom-up sensory stimuli relative to top-down prior prediction: hypo-sensitive, normal-sensitive, and hyper-sensitive models.

We suggested that statistical learning plays a crucial role in the acquisition of 1-3 Hz rhythm. Moreover, a hyper-sensitive model quickly learned the sensory statistics but became fixated on their internal model, making it difficult to generate new information, whereas a hypo-sensitive model has lower learning efficiency but may be more likely to generate new information. Various individual characteristics may not necessarily confer an overall advantage over others, as there may be a trade-off between learning efficiency and the ease of generating new information. This study has the potential to shed light on the heterogeneous nature of statistical learning, as well as the paradoxical phenomenon in which individuals with certain cognitive traits that impede specific types of perceptual abilities exhibit superior performance in creative contexts.
