## supplementary for "Exploring Cognitive Individuality and Underlying Creativity in Statistical Learning": chord_yorunikakeru_sensitivity_1.0_1_order2_sensitivity_1.0_dist.csv

	sequence	count	condi_mle	condi_bayes	condi_varience
0	((19200, 19200, 19200, 19200), (19200, 19200, 19200, 19200), (21, 25, 28, 32), (20, 24, 27, 30))	20.0	0.4878048780487805	0.42857142857142855	0.004897959183673469
1	((19200, 19200, 19200, 19200), (19200, 19200, 19200, 19200), (18, 22, 25, 29), (17, 21, 24, 27))	19.0	0.5	0.4444444444444444	0.005367686527106817
2	((19200, 19200, 19200, 19200), (19200, 19200, 19200, 19200), (20, 24, 27, 30), (25, 28, 32, 35))	13.0	0.48148148148148145	0.42424242424242425	0.0071841408739804465
3	((19200, 19200, 19200, 19200), (19200, 19200, 19200), (21, 25, 28, 32), (23, 27, 30))	13.0	0.3170731707317073	0.2857142857142857	0.004081632653061225
4	((19200, 19200, 19200, 19200), (19200, 19200, 19200, 19200), (17, 21, 24, 27), (22, 25, 29, 32))	12.0	0.5714285714285714	0.5	0.009259259259259259
5	((9600, 9600, 9600), (19200, 19200, 19200, 19200), (28, 32, 35), (21, 25, 28, 32))	10.0	0.8333333333333334	0.7857142857142857	0.011224489795918367
6	((19200, 19200, 19200, 19200), (19200, 19200, 19200), (18, 22, 25, 29), (20, 24, 27))	9.0	0.23684210526315788	0.2222222222222222	0.003757380568974772
7	((19200, 19200, 19200, 19200), (19200, 19200, 19200, 19200), (20, 23, 27, 30), (25, 28, 32, 35))	9.0	0.9	0.8333333333333334	0.010683760683760684
8	((19200, 19200, 19200), (19200, 19200, 19200, 19200), (23, 27, 30), (20, 23, 27, 30))	8.0	0.4	0.32142857142857145	0.007521111893033075
9	((19200, 19200, 19200, 19200), (19200, 19200, 19200, 19200), (20, 24, 27, 31), (19, 23, 26, 29))	7.0	0.4666666666666667	0.42105263157894735	0.01218836565096953
10	((19200, 19200, 19200, 19200), (19200, 19200, 19200, 19200), (25, 28, 32, 35), (21, 25, 28, 32))	7.0	0.25925925925925924	0.21621621621621623	0.004459651685825228
11	((19200, 19200, 19200, 19200), (19200, 19200, 19200, 19200), (17, 20, 24, 27), (22, 25, 29, 32))	7.0	0.875	0.8	0.014545454545454545
12	((38400, 38400, 38400), (19200, 19200, 19200, 19200), (22, 25, 29), (18, 22, 25, 29))	7.0	1.0	0.8888888888888888	0.009876543209876543
13	((19200, 19200, 19200, 19200), (19200, 19200, 19200), (23, 27, 30, 34), (25, 29, 32))	6.0	0.6	0.5	0.016666666666666666
14	((9600, 9600, 9600), (19200, 19200, 19200, 19200), (25, 29, 32), (18, 22, 25, 29))	6.0	1.0	0.875	0.012152777777777778
15	((19200, 19200, 19200, 19200), (19200, 19200, 19200, 19200), (24, 27, 31, 34), (20, 24, 27, 31))	5.0	0.5555555555555556	0.5454545454545454	0.02066115702479339
16	((38400, 38400, 38400), (19200, 19200, 19200, 19200), (25, 28, 32), (21, 25, 28, 32))	5.0	1.0	0.8571428571428571	0.015306122448979591
17	((19200, 19200, 19200, 19200), (19200, 19200, 19200, 19200), (22, 25, 29, 32), (18, 22, 25, 29))	5.0	0.18518518518518517	0.15789473684210525	0.0034093330492222457
18	((19200, 19200, 19200), (19200, 19200, 19200, 19200), (20, 24, 27), (17, 20, 24, 27))	5.0	0.2631578947368421	0.2222222222222222	0.006172839506172839
19	((19200, 19200, 19200, 19200), (19200, 19200, 19200), (20, 24, 27, 31), (22, 26, 29))	5.0	0.3333333333333333	0.3157894736842105	0.010803324099722992
20	((9600, 9600, 9600, 9600, 9600), (9600, 9600, 9600), (26, 28, 32, 35, 38), (28, 32, 35))	5.0	1.0	0.8571428571428571	0.015306122448979591
21	((19200, 19200, 19200), (19200, 19200, 19200, 19200), (21, 25, 28), (20, 24, 27, 30))	4.0	0.4444444444444444	0.35714285714285715	0.015306122448979591
22	((19200, 19200, 19200, 19200), (19200, 19200, 19200, 19200), (22, 25, 29, 32), (20, 25, 29, 32))	4.0	0.14814814814814814	0.13157894736842105	0.0029298955891753674
23	((19200, 19200, 19200, 19200), (19200, 19200, 19200, 19200), (25, 28, 32, 35), (23, 26, 30, 32))	4.0	0.14814814814814814	0.13513513513513514	0.0030756218522932604
24	((19200, 19200, 19200), (9600,), (18, 22, 25), (-999,))	4.0	0.5	0.45454545454545453	0.02066115702479339
25	((19200, 19200, 19200, 19200), (19200, 19200, 19200, 19200), (25, 28, 32, 35), (23, 28, 32, 35))	4.0	0.14814814814814814	0.13513513513513514	0.0030756218522932604
26	((19200, 19200, 19200, 19200), (19200, 19200, 19200, 19200), (23, 28, 32, 35), (21, 25, 28, 32))	4.0	1.0	0.8333333333333334	0.01984126984126984
27	((19200, 19200, 19200, 19200), (38400, 38400, 38400), (20, 24, 27, 30), (25, 28, 32))	4.0	0.14814814814814814	0.15151515151515152	0.0037811267757791823
28	((19200, 19200, 19200, 19200), (19200, 19200, 19200, 19200), (23, 26, 30, 32), (21, 25, 28, 32))	4.0	1.0	0.8333333333333334	0.01984126984126984
29	((9600,), (9600,), (-999,), (29,))	4.0	0.8	0.7142857142857143	0.025510204081632654
30	((19200, 19200, 19200, 19200), (19200, 19200, 19200, 19200), (20, 23, 27, 29), (18, 22, 25, 29))	4.0	1.0	0.8333333333333334	0.01984126984126984
31	((19200, 19200, 19200, 19200), (19200, 19200, 19200), (20, 24, 27, 30), (25, 28, 32))	4.0	0.14814814814814814	0.15151515151515152	0.0037811267757791823
32	((19200, 19200, 19200), (19200, 19200, 19200), (20, 24, 27), (22, 26, 29))	4.0	0.21052631578947367	0.18518518518518517	0.005388986870468352
33	((19200, 19200, 19200, 19200), (19200, 19200, 19200, 19200), (20, 25, 29, 32), (18, 22, 25, 29))	4.0	1.0	0.8333333333333334	0.01984126984126984
34	((9600, 9600, 9600, 9600), (9600, 9600, 9600), (25, 27, 31, 34), (27, 31, 34))	4.0	1.0	0.8333333333333334	0.01984126984126984
35	((9600,), (38400, 38400, 38400), (29,), (22, 25, 29))	4.0	1.0	0.8333333333333334	0.01984126984126984
36	((19200, 19200, 19200, 19200), (9600, 9600, 9600, 9600), (24, 27, 31, 34), (25, 27, 31, 34))	4.0	0.4444444444444444	0.45454545454545453	0.02066115702479339
37	((19200, 19200, 19200, 19200), (19200, 19200, 19200), (22, 25, 29, 32), (18, 22, 25))	4.0	0.14814814814814814	0.13157894736842105	0.0029298955891753674
38	((19200, 19200, 19200, 19200), (19200, 19200, 19200), (18, 22, 25, 29), (17, 21, 24))	4.0	0.10526315789473684	0.1111111111111111	0.0021470746108427268
39	((19200, 19200, 19200, 19200), (9600, 9600, 9600, 9600, 9600), (25, 28, 32, 35), (26, 28, 32, 35, 38))	4.0	0.14814814814814814	0.13513513513513514	0.0030756218522932604
40	((19200, 19200, 19200, 19200), (19200, 19200, 19200, 19200), (19, 23, 26, 29), (24, 27, 31, 34))	4.0	0.4	0.35714285714285715	0.015306122448979591
41	((19200, 19200, 19200, 19200), (19200, 19200, 19200, 19200), (22, 25, 29, 32), (20, 23, 27, 29))	4.0	0.14814814814814814	0.13157894736842105	0.0029298955891753674
42	((19200, 19200, 19200, 19200), (38400, 38400, 38400), (19, 23, 26, 29), (24, 27, 31))	3.0	0.3	0.2857142857142857	0.013605442176870748
43	((19200, 19200, 19200), (19200, 19200, 19200, 19200), (25, 29, 32), (22, 25, 29, 32))	3.0	0.25	0.2	0.007619047619047619
44	((19200, 19200, 19200), (19200, 19200, 19200, 19200), (17, 21, 24), (22, 25, 29, 32))	3.0	0.42857142857142855	0.4	0.02181818181818182
45	((19200, 19200, 19200), (19200, 19200, 19200), (27, 30, 34), (23, 27, 30))	3.0	1.0	0.8	0.02666666666666667
46	((19200, 19200, 19200, 19200), (38400, 38400, 38400), (17, 21, 24, 27), (22, 25, 29))	3.0	0.14285714285714285	0.15384615384615385	0.004821389436774052
47	((19200, 19200, 19200), (19200, 19200, 19200, 19200), (20, 24, 27), (18, 22, 25, 29))	3.0	0.15789473684210525	0.14814814814814814	0.004507152655300804
48	((19200, 19200, 19200, 19200), (19200, 19200, 19200, 19200), (27, 30, 34, 37), (23, 27, 30, 34))	3.0	0.5	0.5	0.027777777777777776
49	((19200, 19200, 19200, 19200), (19200, 19200, 19200, 19200), (18, 22, 25, 29), (20, 24, 27, 30))	3.0	0.07894736842105263	0.08888888888888889	0.001760601180891036
50	((19200, 19200, 19200, 19200), (9600, 9600, 9600, 9600), (27, 30, 34, 37), (28, 30, 34, 37))	3.0	0.5	0.5	0.027777777777777776
51	((19200, 19200, 19200, 19200), (19200, 19200, 19200, 19200), (20, 24, 27, 30), (17, 20, 24, 27))	3.0	0.1111111111111111	0.12121212121212122	0.0031329336142170367
52	((19200, 19200, 19200), (19200, 19200, 19200, 19200), (25, 29, 32), (18, 22, 25, 29))	3.0	0.25	0.2	0.007619047619047619
53	((19200, 19200, 19200), (19200, 19200, 19200), (23, 27, 30), (25, 29, 32))	3.0	0.15	0.14285714285714285	0.00422237860661506
54	((19200, 19200, 19200), (19200, 19200, 19200, 19200), (19, 23, 26), (24, 27, 31, 34))	3.0	0.75	0.6666666666666666	0.031746031746031744
55	((38400, 38400, 38400, 38400), (38400, 38400, 38400, 38400), (21, 25, 28, 32), (20, 24, 27, 30))	3.0	1.0	0.8	0.02666666666666667
56	((9600, 9600, 9600), (19200, 19200, 19200, 19200), (27, 31, 34), (20, 24, 27, 31))	3.0	0.75	0.6666666666666666	0.031746031746031744
57	((9600, 9600, 9600, 9600), (9600, 9600, 9600), (28, 30, 34, 37), (30, 34, 37))	3.0	1.0	0.8	0.02666666666666667
58	((9600, 9600, 9600, 9600), (9600, 9600, 9600), (14, 23, 26, 30), (28, 32, 35))	3.0	1.0	0.8	0.02666666666666667
59	((19200, 19200, 19200, 19200), (19200, 19200, 19200), (25, 28, 32, 35), (21, 25, 28))	2.0	0.07407407407407407	0.08108108108108109	0.0019607089308369538
60	((38400, 38400, 38400), (19200, 19200, 19200, 19200), (27, 31, 34), (20, 24, 27, 31))	2.0	1.0	0.75	0.0375
61	((19200, 19200, 19200), (19200, 19200, 19200, 19200), (22, 26, 29), (19, 22, 26, 29))	2.0	0.2	0.17647058823529413	0.008073817762399077
62	((19200, 19200, 19200, 19200), (19200, 19200, 19200, 19200), (23, 27, 30, 34), (22, 26, 29, 32))	2.0	0.2	0.21428571428571427	0.011224489795918367
63	((19200, 19200, 19200), (19200, 19200, 19200, 19200), (23, 27, 30), (12, 20, 24, 27))	2.0	0.1	0.10714285714285714	0.0032987332864180155
64	((38400, 38400, 38400, 38400), (19200, 19200, 19200, 19200), (25, 28, 32, 35), (21, 25, 28, 32))	2.0	1.0	0.75	0.0375
65	((19200, 19200, 19200), (19200, 19200, 19200, 19200), (23, 27, 30), (21, 25, 28, 32))	2.0	0.1	0.10714285714285714	0.0032987332864180155
66	((19200, 19200, 19200, 19200), (19200, 19200, 19200, 19200), (17, 21, 24, 27), (17, 22, 25, 29))	2.0	0.09523809523809523	0.11538461538461539	0.003780407626561473
67	((9600, 9600, 9600), (19200, 19200, 19200), (28, 32, 35), (21, 25, 28))	2.0	0.16666666666666666	0.21428571428571427	0.011224489795918367
68	((19200, 19200, 19200, 19200), (19200, 19200, 19200, 19200), (22, 26, 29, 32), (27, 30, 34, 37))	2.0	0.5	0.42857142857142855	0.030612244897959183
69	((9600, 9600, 9600, 9600), (9600, 9600, 9600), (17, 20, 23, 27), (25, 29, 32))	2.0	1.0	0.75	0.0375
70	((19200, 19200, 19200, 19200), (19200, 19200, 19200, 19200), (22, 25, 29, 32), (27, 30, 34, 37))	2.0	0.07407407407407407	0.07894736842105263	0.0018644790112934157
71	((19200, 19200, 19200, 19200), (19200, 19200, 19200), (17, 21, 24, 27), (22, 25, 29))	2.0	0.09523809523809523	0.11538461538461539	0.003780407626561473
72	((9600, 9600, 9600, 9600, 9600), (9600, 9600, 9600, 9600), (25, 27, 31, 34, 37), (27, 31, 34, 37))	2.0	1.0	0.75	0.0375
73	((9600, 9600, 9600, 9600, 9600), (9600, 9600, 9600), (23, 25, 29, 32, 35), (25, 29, 32))	2.0	1.0	0.75	0.0375
74	((19200, 19200, 19200, 19200), (9600, 9600, 9600, 9600), (17, 22, 25, 29), (17, 20, 23, 27))	2.0	0.6666666666666666	0.6	0.04
75	((9600, 9600, 9600, 9600), (19200, 19200, 19200, 19200), (25, 29, 32, 35), (18, 22, 25, 29))	2.0	1.0	0.75	0.0375
76	((38400, 38400, 38400, 38400), (19200, 19200, 19200, 19200), (20, 24, 27, 30), (21, 25, 28, 32))	2.0	0.6666666666666666	0.6	0.04
77	((19200, 19200, 19200), (19200, 19200, 19200), (21, 25, 28), (23, 27, 30))	2.0	0.2222222222222222	0.21428571428571427	0.011224489795918367
78	((19200, 19200, 19200), (38400, 38400, 38400), (22, 26, 29), (27, 31, 34))	2.0	0.2	0.17647058823529413	0.008073817762399077
79	((9600, 9600, 9600, 9600), (19200, 19200, 19200), (27, 31, 34, 37), (20, 24, 27))	2.0	1.0	0.75	0.0375
80	((9600, 9600, 9600), (19200, 19200, 19200, 19200), (19, 22, 26), (20, 24, 27, 31))	2.0	1.0	0.75	0.0375
81	((19200, 19200, 19200, 19200), (14400, 14400, 14400, 14400), (21, 25, 28, 32), (20, 23, 27, 30))	2.0	0.04878048780487805	0.061224489795918366	0.0011495210329029572
82	((19200, 19200, 19200, 19200), (19200, 19200, 19200), (16, 21, 24, 28), (17, 21, 24))	2.0	0.6666666666666666	0.6	0.04
83	((19200, 19200, 19200, 19200), (19200, 19200, 19200, 19200), (19, 23, 26, 29), (16, 19, 23, 26))	2.0	0.2	0.21428571428571427	0.011224489795918367
84	((19200, 19200, 19200), (19200, 19200, 19200, 19200), (20, 24, 27), (25, 28, 32, 35))	2.0	0.10526315789473684	0.1111111111111111	0.003527336860670194
85	((19200, 19200, 19200), (19200, 19200, 19200), (17, 21, 24), (19, 23, 26))	2.0	0.2857142857142857	0.3	0.019090909090909092
86	((19200, 19200, 19200, 19200), (19200, 19200, 19200), (22, 25, 29, 32), (25, 29, 32))	2.0	0.07407407407407407	0.07894736842105263	0.0018644790112934157
87	((19200, 19200, 19200, 19200), (38400, 38400, 38400, 38400), (25, 28, 32, 35), (21, 25, 28, 32))	2.0	0.07407407407407407	0.08108108108108109	0.0019607089308369538
88	((19200, 19200, 19200), (19200, 19200, 19200), (22, 26, 29), (27, 31, 34))	2.0	0.2	0.17647058823529413	0.008073817762399077
89	((19200, 19200, 19200), (19200, 19200, 19200), (23, 27, 30), (20, 23, 27))	2.0	0.1	0.10714285714285714	0.0032987332864180155
90	((9600, 9600, 9600), (9600, 9600, 9600), (19, 23, 26), (19, 22, 26))	2.0	1.0	0.75	0.0375
91	((19200, 19200, 19200), (19200, 19200, 19200), (24, 27, 31), (20, 24, 27))	2.0	0.6666666666666666	0.6	0.04
92	((19200, 19200, 19200, 19200), (19200, 19200, 19200), (21, 25, 28, 32), (20, 24, 27))	2.0	0.04878048780487805	0.061224489795918366	0.0011495210329029572
93	((19200, 19200, 19200, 19200), (9600, 9600, 9600, 9600, 9600), (22, 25, 29, 32), (23, 25, 29, 32, 35))	2.0	0.07407407407407407	0.07894736842105263	0.0018644790112934157
94	((19200, 19200, 19200, 19200), (38400, 38400, 38400, 38400), (20, 24, 27, 30), (25, 28, 32, 35))	2.0	0.07407407407407407	0.09090909090909091	0.0024307243558580457
95	((19200, 19200, 19200, 19200), (38400, 38400, 38400, 38400), (17, 21, 24, 27), (22, 25, 29, 32))	2.0	0.09523809523809523	0.11538461538461539	0.003780407626561473
96	((9600, 9600, 9600), (19200, 19200, 19200, 19200), (30, 34, 37), (23, 27, 30, 34))	2.0	0.6666666666666666	0.6	0.04
97	((19200, 19200, 19200), (19200, 19200, 19200, 19200), (17, 21, 24), (16, 20, 23, 26))	2.0	0.2857142857142857	0.3	0.019090909090909092
98	((19200, 19200, 19200, 19200), (19200, 19200, 19200), (20, 24, 27, 31), (19, 23, 26))	2.0	0.13333333333333333	0.15789473684210525	0.006648199445983379
99	((19200, 19200, 19200), (19200, 19200, 19200, 19200), (18, 22, 25), (17, 21, 24, 27))	2.0	0.25	0.2727272727272727	0.01652892561983471
100	((19200, 19200, 19200), (9600, 9600, 9600, 9600, 9600), (27, 31, 34), (25, 27, 31, 34, 37))	2.0	1.0	0.75	0.0375
101	((9600, 9600, 9600, 9600), (9600, 9600, 9600), (11, 20, 23, 27), (25, 29, 32))	2.0	1.0	0.75	0.0375
102	((19200, 19200, 19200, 19200), (19200, 19200, 19200, 19200), (16, 19, 23, 26), (16, 21, 24, 28))	2.0	0.6666666666666666	0.6	0.04
103	((19200, 19200, 19200, 19200), (19200, 19200, 19200, 19200), (16, 20, 23, 26), (16, 21, 24, 28))	2.0	1.0	0.75	0.0375
104	((19200, 19200, 19200), (9600, 9600, 9600), (18, 22, 25), (19, 23, 26))	2.0	0.25	0.2727272727272727	0.01652892561983471
105	((9600, 9600, 9600), (9600, 9600, 9600, 9600), (20, 23, 27), (25, 29, 32, 35))	2.0	1.0	0.75	0.0375
106	((38400, 38400, 38400, 38400), (38400, 38400, 38400, 38400), (18, 22, 25, 29), (17, 21, 24, 27))	2.0	1.0	0.75	0.0375
107	((19200, 19200, 19200), (19200, 19200, 19200, 19200), (20, 24, 27), (19, 23, 26, 29))	2.0	0.10526315789473684	0.1111111111111111	0.003527336860670194
108	((38400, 38400, 38400, 38400), (19200, 19200, 19200, 19200), (22, 25, 29, 32), (18, 22, 25, 29))	2.0	1.0	0.75	0.0375
109	((19200, 19200, 19200, 19200), (19200, 19200, 19200, 19200), (19, 22, 26, 29), (24, 27, 31, 34))	1.0	0.3333333333333333	0.3333333333333333	0.031746031746031744
110	((19200, 19200, 19200, 19200), (19200, 19200, 19200, 19200), (17, 20, 24, 27), (17, 22, 25, 29))	1.0	0.125	0.2	0.014545454545454545
111	((19200, 19200, 19200, 19200), (19200, 19200, 19200, 19200), (19, 22, 26, 29), (19, 24, 27, 31))	1.0	0.3333333333333333	0.3333333333333333	0.031746031746031744
112	((38400, 38400, 38400, 38400), (38400,), (20, 24, 27, 30), (-999,))	1.0	0.3333333333333333	0.4	0.04
113	((19200, 19200, 19200, 19200), (19200, 19200, 19200, 19200), (17, 21, 24, 28), (19, 23, 26, 29))	1.0	1.0	0.6666666666666666	0.05555555555555555
114	((38400, 38400, 38400, 38400), (38400, 38400, 38400, 38400), (17, 21, 24, 28), (16, 20, 23, 26))	1.0	1.0	0.6666666666666666	0.05555555555555555
115	((38400, 38400, 38400, 38400), (38400,), (17, 21, 24, 27), (-999,))	1.0	0.5	0.5	0.05
116	((19200, 19200, 19200, 19200), (19200, 19200, 19200, 19200), (16, 21, 24, 28), (12, 16, 19, 22))	1.0	0.3333333333333333	0.4	0.04
117	((38400, 38400, 38400, 38400), (38400, 38400, 38400, 38400), (20, 24, 27, 31), (19, 23, 26, 29))	1.0	1.0	0.6666666666666666	0.05555555555555555
118	((19200, 19200, 19200, 19200), (19200, 19200, 19200, 19200), (12, 20, 24, 27), (25, 28, 32, 35))	1.0	0.5	0.5	0.05
119	((19200, 19200, 19200, 19200), (19200, 19200, 19200), (25, 28, 32, 35), (28, 32, 35))	1.0	0.037037037037037035	0.05405405405405406	0.0013455845603783014
120	((43200, 43200, 43200, 43200), (19200, 19200, 19200, 19200), (22, 25, 29, 32), (18, 22, 25, 29))	1.0	1.0	0.6666666666666666	0.05555555555555555
121	((19200, 19200, 19200, 19200), (19200, 19200, 19200, 19200), (19, 23, 26, 29), (19, 24, 27, 31))	1.0	0.1	0.14285714285714285	0.00816326530612245
122	((21600, 21600, 21600), (9600, 9600, 9600, 9600), (25, 28, 32), (23, 26, 30, 33))	1.0	1.0	0.6666666666666666	0.05555555555555555
123	((19200, 19200, 19200, 19200), (19200, 19200, 19200, 19200), (19, 24, 27, 31), (15, 19, 22, 25))	1.0	0.5	0.5	0.05
124	((38400,), (19200, 19200, 19200, 19200), (-999,), (20, 24, 27, 31))	1.0	0.5	0.5	0.05
125	((19200, 19200, 19200, 19200, 19200), (19200, 19200, 19200), (14, 22, 26, 29, 32), (27, 30, 34))	1.0	1.0	0.6666666666666666	0.05555555555555555
126	((19200, 19200, 19200, 19200, 19200), (19200, 19200, 19200), (11, 19, 23, 26, 29), (24, 27, 31))	1.0	1.0	0.6666666666666666	0.05555555555555555
127	((24000, 24000, 24000, 24000), (9600, 9600, 9600), (22, 25, 29, 32), (20, 23, 27))	1.0	0.5	0.5	0.05
128	((19200, 19200, 19200, 19200), (38400, 38400, 38400, 38400), (23, 27, 30, 34), (22, 26, 29, 32))	1.0	0.1	0.14285714285714285	0.00816326530612245
129	((19200, 19200, 19200, 19200), (38400, 38400, 38400, 38400), (22, 25, 29, 32), (18, 22, 25, 29))	1.0	0.037037037037037035	0.05263157894736842	0.0012784998934583422
130	((19200, 19200, 19200, 19200), (38400, 38400, 38400), (22, 26, 29, 32), (27, 30, 34))	1.0	0.25	0.2857142857142857	0.025510204081632654
131	((24000, 24000, 24000, 24000), (9600, 9600, 9600), (25, 28, 32, 35), (23, 26, 30))	1.0	0.5	0.5	0.05
132	((24000, 24000, 24000, 24000), (9600, 9600, 9600, 9600), (22, 25, 29, 32), (11, 20, 23, 27))	1.0	0.5	0.5	0.05
133	((24000, 24000, 24000, 24000), (9600, 9600, 9600, 9600), (25, 28, 32, 35), (14, 23, 26, 30))	1.0	0.5	0.5	0.05
134	((24000, 24000, 24000, 24000), (19200, 19200, 19200, 19200), (9, 17, 21, 24), (22, 25, 29, 32))	1.0	1.0	0.6666666666666666	0.05555555555555555
135	((24000, 24000, 24000, 24000), (19200, 19200, 19200, 19200), (12, 20, 24, 27), (25, 28, 32, 35))	1.0	1.0	0.6666666666666666	0.05555555555555555
136	((38400,), (19200, 19200, 19200, 19200), (-999,), (17, 21, 24, 28))	1.0	0.5	0.5	0.05
137	((38400, 38400, 38400), (14400, 14400, 14400, 14400), (24, 27, 31), (17, 20, 24, 27))	1.0	0.3333333333333333	0.3333333333333333	0.031746031746031744
138	((19200, 19200, 19200, 19200), (19200, 19200, 19200, 19200), (20, 23, 27, 30), (20, 25, 28, 32))	1.0	0.1	0.16666666666666666	0.010683760683760684
139	((38400, 38400, 38400), (19200, 19200, 19200), (24, 27, 31), (18, 22, 25))	1.0	0.3333333333333333	0.3333333333333333	0.031746031746031744
140	((38400, 38400, 38400), (19200, 19200, 19200), (24, 27, 31), (20, 24, 27))	1.0	0.3333333333333333	0.3333333333333333	0.031746031746031744
141	((38400, 38400, 38400), (19200, 19200, 19200, 19200), (30, 34, 37), (23, 27, 30, 34))	1.0	1.0	0.6666666666666666	0.05555555555555555
142	((38400, 38400, 38400, 38400), (19200, 19200, 19200), (16, 20, 23, 26), (18, 22, 25))	1.0	1.0	0.6666666666666666	0.05555555555555555
143	((19200, 19200, 19200, 19200), (19200, 19200, 19200, 19200), (23, 27, 30, 33), (20, 23, 27, 30))	1.0	1.0	0.6666666666666666	0.05555555555555555
144	((38400, 38400, 38400, 38400), (19200, 19200, 19200), (19, 23, 26, 29), (21, 25, 28))	1.0	1.0	0.6666666666666666	0.05555555555555555
145	((19200, 19200, 19200, 19200), (19200, 19200, 19200, 19200), (22, 26, 29, 32), (19, 22, 26, 29))	1.0	0.25	0.2857142857142857	0.025510204081632654
146	((38400, 38400, 38400, 38400), (19200, 19200, 19200, 19200), (17, 21, 24, 27), (18, 22, 25, 29))	1.0	0.5	0.5	0.05
147	((19200, 19200, 19200, 19200), (19200, 19200, 19200, 19200), (21, 25, 28, 32), (20, 23, 27, 30))	1.0	0.024390243902439025	0.04081632653061224	0.0007830070803831737
148	((19200, 19200, 19200, 19200), (19200, 19200, 19200, 19200), (20, 24, 27, 31), (22, 26, 29, 32))	1.0	0.06666666666666667	0.10526315789473684	0.004709141274238227
149	((38400, 38400, 38400, 38400), (19200, 19200, 19200, 19200), (22, 26, 29, 32), (23, 27, 30, 34))	1.0	1.0	0.6666666666666666	0.05555555555555555
150	((19200, 19200, 19200, 19200), (19200, 19200, 19200, 19200), (20, 24, 27, 30), (20, 25, 28, 32))	1.0	0.037037037037037035	0.06060606060606061	0.0016744990007022092
151	((19200, 19200, 19200, 19200), (19200, 19200, 19200, 19200), (21, 25, 28, 32), (23, 27, 30, 33))	1.0	0.024390243902439025	0.04081632653061224	0.0007830070803831737
152	((19200, 19200, 19200, 19200), (14400, 14400, 14400), (18, 22, 25, 29), (20, 24, 27))	1.0	0.02631578947368421	0.044444444444444446	0.0009232420826623725
153	((19200, 19200, 19200, 19200), (19200, 19200, 19200), (23, 27, 30, 34), (22, 26, 29))	1.0	0.1	0.14285714285714285	0.00816326530612245
154	((19200, 19200, 19200), (19200, 19200, 19200, 19200), (20, 24, 27), (5, 17, 21, 24))	1.0	0.05263157894736842	0.07407407407407407	0.0024495394865765236
155	((19200, 19200, 19200), (9600,), (21, 25, 28), (-999,))	1.0	0.1111111111111111	0.14285714285714285	0.00816326530612245
156	((19200, 19200, 19200), (9600, 9600, 9600), (21, 25, 28), (22, 26, 29))	1.0	0.1111111111111111	0.14285714285714285	0.00816326530612245
157	((19200, 19200, 19200), (9600, 9600, 9600, 9600), (25, 28, 32), (14, 23, 26, 30))	1.0	0.14285714285714285	0.14285714285714285	0.00816326530612245
158	((19200, 19200, 19200), (9600, 9600, 9600, 9600, 9600), (25, 28, 32), (26, 28, 32, 35, 38))	1.0	0.14285714285714285	0.14285714285714285	0.00816326530612245
159	((19200, 19200, 19200), (9600, 9600, 9600, 9600, 9600), (30, 34, 37), (28, 30, 34, 37, 40))	1.0	1.0	0.6666666666666666	0.05555555555555555
160	((19200, 19200, 19200), (16800, 16800, 16800, 16800), (21, 25, 28), (20, 24, 27, 30))	1.0	0.1111111111111111	0.14285714285714285	0.00816326530612245
161	((19200, 19200, 19200), (19200, 19200, 19200), (20, 23, 27), (25, 28, 32))	1.0	0.5	0.5	0.05
162	((19200, 19200, 19200), (19200, 19200, 19200), (20, 24, 27), (17, 20, 24))	1.0	0.05263157894736842	0.07407407407407407	0.0024495394865765236
163	((19200, 19200, 19200), (19200, 19200, 19200), (22, 25, 29), (18, 22, 25))	1.0	0.25	0.25	0.020833333333333332
164	((19200, 19200, 19200), (19200, 19200, 19200), (22, 25, 29), (25, 29, 32))	1.0	0.25	0.25	0.020833333333333332
165	((19200, 19200, 19200), (19200, 19200, 19200), (22, 26, 29), (19, 22, 26))	1.0	0.1	0.11764705882352941	0.0057670126874279125
166	((19200, 19200, 19200), (19200, 19200, 19200), (25, 28, 32), (21, 25, 28))	1.0	0.14285714285714285	0.14285714285714285	0.00816326530612245
167	((19200, 19200, 19200), (19200, 19200, 19200), (25, 28, 32), (28, 32, 35))	1.0	0.14285714285714285	0.14285714285714285	0.00816326530612245
168	((19200, 19200, 19200), (19200, 19200, 19200), (25, 29, 32), (22, 25, 29))	1.0	0.08333333333333333	0.1	0.004285714285714286
169	((19200, 19200, 19200), (19200, 19200, 19200), (25, 29, 32), (30, 34, 37))	1.0	0.08333333333333333	0.1	0.004285714285714286
170	((19200, 19200, 19200), (19200, 19200, 19200), (28, 32, 35), (21, 25, 28))	1.0	0.5	0.5	0.05
171	((19200, 19200, 19200), (19200, 19200, 19200, 19200), (17, 20, 24), (22, 25, 29, 32))	1.0	1.0	0.6666666666666666	0.05555555555555555
172	((19200, 19200, 19200), (19200, 19200, 19200, 19200), (19, 22, 26), (24, 27, 31, 34))	1.0	1.0	0.6666666666666666	0.05555555555555555
173	((19200, 19200, 19200), (19200, 19200, 19200, 19200), (19, 23, 26), (16, 19, 23, 26))	1.0	0.25	0.3333333333333333	0.031746031746031744
174	((16800, 16800, 16800, 16800), (21600, 21600, 21600), (20, 24, 27, 30), (25, 28, 32))	1.0	1.0	0.6666666666666666	0.05555555555555555
175	((14400, 14400, 14400, 14400), (43200, 43200, 43200, 43200), (20, 23, 27, 30), (25, 28, 32, 35))	1.0	0.5	0.5	0.05
176	((14400, 14400, 14400, 14400), (43200, 43200, 43200, 43200), (17, 20, 24, 27), (22, 25, 29, 32))	1.0	0.5	0.5	0.05
177	((9600, 9600, 9600, 9600), (9600, 9600, 9600), (20, 23, 26, 30), (28, 32, 35))	1.0	1.0	0.6666666666666666	0.05555555555555555
178	((9600,), (38400, 38400, 38400), (32,), (25, 28, 32))	1.0	1.0	0.6666666666666666	0.05555555555555555
179	((9600, 9600, 9600), (9600, 9600, 9600), (22, 26, 29), (22, 25, 29))	1.0	1.0	0.6666666666666666	0.05555555555555555
180	((9600, 9600, 9600), (9600, 9600, 9600), (23, 26, 30), (28, 32, 35))	1.0	0.5	0.5	0.05
181	((9600, 9600, 9600), (9600, 9600, 9600, 9600), (23, 26, 30), (28, 32, 35, 38))	1.0	0.5	0.5	0.05
182	((9600, 9600, 9600), (19200, 19200, 19200), (27, 31, 34), (20, 24, 27))	1.0	0.25	0.3333333333333333	0.031746031746031744
183	((9600, 9600, 9600), (19200, 19200, 19200), (30, 34, 37), (23, 27, 30))	1.0	0.3333333333333333	0.4	0.04
184	((9600, 9600, 9600), (19200, 19200, 19200, 19200), (22, 25, 29), (23, 27, 30, 34))	1.0	1.0	0.6666666666666666	0.05555555555555555
185	((9600, 9600, 9600, 9600), (9600, 9600, 9600), (14, 28, 32, 35), (28, 32, 35))	1.0	1.0	0.6666666666666666	0.05555555555555555
186	((9600, 9600, 9600, 9600), (9600, 9600, 9600), (23, 26, 30, 33), (28, 32, 35))	1.0	1.0	0.6666666666666666	0.05555555555555555
187	((14400, 14400, 14400, 14400), (24000, 24000, 24000, 24000), (20, 24, 27, 30), (25, 28, 32, 35))	1.0	1.0	0.6666666666666666	0.05555555555555555
188	((9600, 9600, 9600, 9600), (19200, 19200, 19200), (30, 34, 37, 40), (23, 27, 30))	1.0	1.0	0.6666666666666666	0.05555555555555555
189	((9600, 9600, 9600, 9600), (19200, 19200, 19200, 19200), (28, 32, 35, 38), (21, 25, 28, 32))	1.0	1.0	0.6666666666666666	0.05555555555555555
190	((9600, 9600, 9600, 9600, 9600), (9600, 9600, 9600, 9600), (28, 30, 34, 37, 40), (30, 34, 37, 40))	1.0	1.0	0.6666666666666666	0.05555555555555555
191	((14400, 14400, 14400), (24000, 24000, 24000, 24000), (20, 24, 27), (9, 17, 21, 24))	1.0	1.0	0.6666666666666666	0.05555555555555555
192	((14400, 14400, 14400), (24000, 24000, 24000, 24000), (23, 27, 30), (12, 20, 24, 27))	1.0	1.0	0.6666666666666666	0.05555555555555555
193	((14400, 14400, 14400, 14400), (24000, 24000, 24000, 24000), (17, 20, 24, 27), (22, 25, 29, 32))	1.0	0.5	0.5	0.05
194	((14400, 14400, 14400, 14400), (24000, 24000, 24000, 24000), (17, 21, 24, 27), (22, 25, 29, 32))	1.0	1.0	0.6666666666666666	0.05555555555555555
195	((14400, 14400, 14400, 14400), (24000, 24000, 24000, 24000), (20, 23, 27, 30), (25, 28, 32, 35))	1.0	0.5	0.5	0.05
196	((19200, 19200, 19200), (19200, 19200, 19200, 19200), (20, 23, 27), (25, 28, 32, 35))	1.0	0.5	0.5	0.05
197	((19200, 19200, 19200), (19200, 19200, 19200, 19200), (20, 24, 27), (20, 24, 27, 31))	1.0	0.05263157894736842	0.07407407407407407	0.0024495394865765236
198	((19200, 19200, 19200, 19200), (19200, 19200, 19200), (22, 25, 29, 32), (27, 30, 34))	1.0	0.037037037037037035	0.05263157894736842	0.0012784998934583422
199	((19200, 19200, 19200), (19200, 19200, 19200, 19200), (22, 25, 29), (27, 30, 34, 37))	1.0	0.25	0.25	0.020833333333333332
200	((19200, 19200, 19200, 19200), (9600, 9600, 9600, 9600), (25, 28, 32, 35), (14, 28, 32, 35))	1.0	0.037037037037037035	0.05405405405405406	0.0013455845603783014
201	((9600,), (9600,), (-999,), (32,))	1.0	0.2	0.2857142857142857	0.025510204081632654
202	((19200, 19200, 19200, 19200), (14400, 14400, 14400), (21, 25, 28, 32), (23, 27, 30))	1.0	0.024390243902439025	0.04081632653061224	0.0007830070803831737
203	((19200, 19200, 19200, 19200), (14400, 14400, 14400, 14400), (18, 22, 25, 29), (17, 20, 24, 27))	1.0	0.02631578947368421	0.044444444444444446	0.0009232420826623725
204	((19200, 19200, 19200, 19200), (14400, 14400, 14400, 14400), (18, 22, 25, 29), (17, 21, 24, 27))	1.0	0.02631578947368421	0.044444444444444446	0.0009232420826623725
205	((19200, 19200, 19200, 19200), (14400, 14400, 14400, 14400), (21, 25, 28, 32), (20, 24, 27, 30))	1.0	0.024390243902439025	0.04081632653061224	0.0007830070803831737
206	((19200, 19200, 19200, 19200), (19200, 19200, 19200), (5, 17, 21, 24), (22, 25, 29))	1.0	1.0	0.6666666666666666	0.05555555555555555
207	((19200, 19200, 19200, 19200), (19200, 19200, 19200), (8, 20, 24, 27), (25, 28, 32))	1.0	1.0	0.6666666666666666	0.05555555555555555
208	((19200, 19200, 19200, 19200), (19200, 19200, 19200), (11, 19, 23, 26), (24, 27, 31))	1.0	1.0	0.6666666666666666	0.05555555555555555
209	((19200, 19200, 19200, 19200), (19200, 19200, 19200), (12, 16, 19, 22), (17, 21, 24))	1.0	1.0	0.6666666666666666	0.05555555555555555
210	((19200, 19200, 19200, 19200), (19200, 19200, 19200), (12, 20, 24, 27), (25, 28, 32))	1.0	0.5	0.5	0.05
211	((19200, 19200, 19200, 19200), (19200, 19200, 19200), (14, 22, 26, 29), (27, 30, 34))	1.0	1.0	0.6666666666666666	0.05555555555555555
212	((19200, 19200, 19200, 19200), (19200, 19200, 19200), (15, 19, 22, 25), (20, 24, 27))	1.0	1.0	0.6666666666666666	0.05555555555555555
213	((19200, 19200, 19200, 19200), (19200, 19200, 19200), (16, 19, 23, 26), (21, 24, 28))	1.0	0.3333333333333333	0.4	0.04
214	((19200, 19200, 19200, 19200), (19200, 19200, 19200), (17, 22, 25, 29), (18, 22, 25))	1.0	0.3333333333333333	0.4	0.04
215	((19200, 19200, 19200, 19200), (19200, 19200, 19200), (19, 22, 26, 29), (24, 27, 31))	1.0	0.3333333333333333	0.3333333333333333	0.031746031746031744
216	((19200, 19200, 19200, 19200), (19200, 19200, 19200), (19, 24, 27, 31), (20, 24, 27))	1.0	0.5	0.5	0.05
217	((19200, 19200, 19200, 19200), (19200, 19200, 19200), (20, 25, 28, 32), (21, 25, 28))	1.0	0.5	0.5	0.05
218	((19200, 19200, 19200, 19200), (19200, 19200, 19200), (20, 28, 32, 35), (21, 25, 28))	1.0	1.0	0.6666666666666666	0.05555555555555555
219	((19200, 19200, 19200, 19200), (9600, 9600, 9600, 9600), (25, 28, 32, 35), (14, 23, 26, 30))	1.0	0.037037037037037035	0.05405405405405406	0.0013455845603783014
220	((19200, 19200, 19200, 19200), (9600, 9600, 9600, 9600), (22, 25, 29, 32), (11, 20, 23, 27))	1.0	0.037037037037037035	0.05263157894736842	0.0012784998934583422
221	((19200, 19200, 19200, 19200), (9600, 9600, 9600, 9600), (20, 25, 28, 32), (20, 23, 26, 30))	1.0	0.5	0.5	0.05
222	((19200, 19200, 19200), (19200, 19200, 19200, 19200), (25, 29, 32), (23, 27, 30, 34))	1.0	0.08333333333333333	0.1	0.004285714285714286
223	((19200, 19200, 19200), (19200, 19200, 19200, 19200), (22, 26, 29), (11, 19, 23, 26))	1.0	0.1	0.11764705882352941	0.0057670126874279125
224	((19200, 19200, 19200), (19200, 19200, 19200, 19200), (22, 26, 29), (27, 30, 34, 37))	1.0	0.1	0.11764705882352941	0.0057670126874279125
225	((19200, 19200, 19200), (19200, 19200, 19200, 19200), (23, 27, 30), (8, 20, 24, 27))	1.0	0.05	0.07142857142857142	0.002287121745249824
226	((19200, 19200, 19200), (19200, 19200, 19200, 19200), (23, 27, 30), (22, 26, 29, 32))	1.0	0.05	0.07142857142857142	0.002287121745249824
227	((19200, 19200, 19200), (19200, 19200, 19200, 19200), (23, 27, 30), (23, 27, 30, 34))	1.0	0.05	0.07142857142857142	0.002287121745249824
228	((19200, 19200, 19200), (19200, 19200, 19200, 19200), (25, 28, 32), (20, 28, 32, 35))	1.0	0.14285714285714285	0.14285714285714285	0.00816326530612245
229	((19200, 19200, 19200), (19200, 19200, 19200, 19200), (25, 28, 32), (21, 25, 28, 32))	1.0	0.14285714285714285	0.14285714285714285	0.00816326530612245
230	((19200, 19200, 19200), (19200, 19200, 19200, 19200), (25, 29, 32), (14, 22, 26, 29))	1.0	0.08333333333333333	0.1	0.004285714285714286
231	((19200, 19200, 19200), (19200, 19200, 19200, 19200), (28, 32, 35), (21, 25, 28, 32))	1.0	0.5	0.5	0.05
232	((19200, 19200, 19200, 19200), (9600, 9600, 9600), (25, 28, 32, 35), (23, 26, 30))	1.0	0.037037037037037035	0.05405405405405406	0.0013455845603783014
233	((19200, 19200, 19200), (19200, 19200, 19200, 19200, 19200), (22, 26, 29), (11, 19, 23, 26, 29))	1.0	0.1	0.11764705882352941	0.0057670126874279125
234	((19200, 19200, 19200), (19200, 19200, 19200, 19200, 19200), (25, 29, 32), (14, 22, 26, 29, 32))	1.0	0.08333333333333333	0.1	0.004285714285714286
235	((19200, 19200, 19200), (38400, 38400, 38400), (25, 29, 32), (30, 34, 37))	1.0	0.08333333333333333	0.1	0.004285714285714286
236	((19200, 19200, 19200), (38400, 38400, 38400, 38400), (21, 24, 28), (17, 21, 24, 28))	1.0	1.0	0.6666666666666666	0.05555555555555555
237	((19200, 19200, 19200), (38400, 38400, 38400, 38400), (22, 25, 29), (18, 22, 25, 29))	1.0	0.25	0.25	0.020833333333333332
238	((19200, 19200, 19200), (38400, 38400, 38400, 38400), (24, 27, 31), (20, 24, 27, 31))	1.0	0.3333333333333333	0.4	0.04
239	((19200, 19200, 19200), (38400, 38400, 38400, 38400), (25, 28, 32), (21, 25, 28, 32))	1.0	0.14285714285714285	0.14285714285714285	0.00816326530612245
240	((19200, 19200, 19200, 19200), (9600, 9600, 9600), (22, 25, 29, 32), (20, 23, 27))	1.0	0.037037037037037035	0.05263157894736842	0.0012784998934583422
241	((43200, 43200, 43200, 43200), (19200, 19200, 19200, 19200), (25, 28, 32, 35), (21, 25, 28, 32))	1.0	1.0	0.6666666666666666	0.05555555555555555
