## supplementary for "Exploring Cognitive Individuality and Underlying Creativity in Statistical Learning": chord_yorunikakeru_sensitivity_1.0_dist.csv

	sequence	count	condi_mle	condi_bayes	condi_varience
0	((19200, 19200, 19200, 19200), (19200, 19200, 19200, 19200), (21, 25, 28, 32), (20, 24, 27, 30))	20.0	0.4878048780487805	0.42857142857142855	0.004897959183673469
1	((19200, 19200, 19200, 19200), (19200, 19200, 19200, 19200), (20, 24, 27, 30), (25, 28, 32, 35))	13.0	0.5416666666666666	0.4827586206896552	0.008323424494649227
2	((19200, 19200, 19200, 19200), (19200, 19200, 19200), (21, 25, 28, 32), (23, 27, 30))	13.0	0.3170731707317073	0.2857142857142857	0.004081632653061225
3	((9600, 9600, 9600), (19200, 19200, 19200, 19200), (28, 32, 35), (21, 25, 28, 32))	10.0	0.8333333333333334	0.7857142857142857	0.011224489795918367
4	((19200, 19200, 19200, 19200), (19200, 19200, 19200, 19200), (20, 23, 27, 30), (25, 28, 32, 35))	9.0	0.9	0.8333333333333334	0.010683760683760684
5	((19200, 19200, 19200), (19200, 19200, 19200, 19200), (23, 27, 30), (20, 23, 27, 30))	8.0	0.4	0.32142857142857145	0.007521111893033075
6	((19200, 19200, 19200, 19200), (19200, 19200, 19200, 19200), (25, 28, 32, 35), (21, 25, 28, 32))	7.0	0.25925925925925924	0.21621621621621623	0.004459651685825228
7	((19200, 19200, 19200, 19200), (19200, 19200, 19200), (23, 27, 30, 34), (25, 29, 32))	6.0	0.6	0.5	0.016666666666666666
8	((9600, 9600, 9600, 9600, 9600), (9600, 9600, 9600), (26, 28, 32, 35, 38), (28, 32, 35))	5.0	1.0	0.8571428571428571	0.015306122448979591
9	((38400, 38400, 38400), (19200, 19200, 19200, 19200), (25, 28, 32), (21, 25, 28, 32))	5.0	1.0	0.8571428571428571	0.015306122448979591
10	((19200, 19200, 19200, 19200), (19200, 19200, 19200, 19200), (23, 26, 30, 32), (21, 25, 28, 32))	4.0	1.0	0.8333333333333334	0.01984126984126984
11	((19200, 19200, 19200, 19200), (9600, 9600, 9600, 9600, 9600), (25, 28, 32, 35), (26, 28, 32, 35, 38))	4.0	0.14814814814814814	0.13513513513513514	0.0030756218522932604
12	((19200, 19200, 19200), (19200, 19200, 19200, 19200), (21, 25, 28), (20, 24, 27, 30))	4.0	0.4444444444444444	0.35714285714285715	0.015306122448979591
13	((19200, 19200, 19200, 19200), (19200, 19200, 19200, 19200), (23, 28, 32, 35), (21, 25, 28, 32))	4.0	1.0	0.8333333333333334	0.01984126984126984
14	((19200, 19200, 19200, 19200), (19200, 19200, 19200, 19200), (25, 28, 32, 35), (23, 26, 30, 32))	4.0	0.14814814814814814	0.13513513513513514	0.0030756218522932604
15	((19200, 19200, 19200, 19200), (19200, 19200, 19200, 19200), (25, 28, 32, 35), (23, 28, 32, 35))	4.0	0.14814814814814814	0.13513513513513514	0.0030756218522932604
16	((19200, 19200, 19200, 19200), (38400, 38400, 38400), (20, 24, 27, 30), (25, 28, 32))	4.0	0.16666666666666666	0.1724137931034483	0.0047562425683709865
17	((19200, 19200, 19200, 19200), (19200, 19200, 19200), (20, 24, 27, 30), (25, 28, 32))	4.0	0.16666666666666666	0.1724137931034483	0.0047562425683709865
18	((9600, 9600, 9600, 9600), (9600, 9600, 9600), (28, 30, 34, 37), (30, 34, 37))	3.0	1.0	0.8	0.02666666666666667
19	((19200, 19200, 19200), (19200, 19200, 19200), (23, 27, 30), (25, 29, 32))	3.0	0.15	0.14285714285714285	0.00422237860661506
20	((38400, 38400, 38400, 38400), (38400, 38400, 38400, 38400), (21, 25, 28, 32), (20, 24, 27, 30))	3.0	1.0	0.8	0.02666666666666667
21	((19200, 19200, 19200), (19200, 19200, 19200, 19200), (25, 29, 32), (22, 25, 29, 32))	3.0	0.3333333333333333	0.25	0.011029411764705883
22	((19200, 19200, 19200, 19200), (19200, 19200, 19200, 19200), (27, 30, 34, 37), (23, 27, 30, 34))	3.0	0.5	0.5	0.027777777777777776
23	((9600, 9600, 9600, 9600), (9600, 9600, 9600), (14, 23, 26, 30), (28, 32, 35))	3.0	1.0	0.8	0.02666666666666667
24	((19200, 19200, 19200), (19200, 19200, 19200), (27, 30, 34), (23, 27, 30))	3.0	1.0	0.8	0.02666666666666667
25	((19200, 19200, 19200, 19200), (9600, 9600, 9600, 9600), (27, 30, 34, 37), (28, 30, 34, 37))	3.0	0.5	0.5	0.027777777777777776
26	((19200, 19200, 19200), (19200, 19200, 19200, 19200), (23, 27, 30), (21, 25, 28, 32))	2.0	0.1	0.10714285714285714	0.0032987332864180155
27	((19200, 19200, 19200), (19200, 19200, 19200, 19200), (23, 27, 30), (12, 20, 24, 27))	2.0	0.1	0.10714285714285714	0.0032987332864180155
28	((9600, 9600, 9600), (19200, 19200, 19200), (28, 32, 35), (21, 25, 28))	2.0	0.16666666666666666	0.21428571428571427	0.011224489795918367
29	((19200, 19200, 19200), (19200, 19200, 19200, 19200), (20, 24, 27), (25, 28, 32, 35))	2.0	0.5	0.42857142857142855	0.030612244897959183
30	((19200, 19200, 19200, 19200), (19200, 19200, 19200, 19200), (22, 25, 29, 32), (27, 30, 34, 37))	2.0	0.6666666666666666	0.6	0.04
31	((19200, 19200, 19200, 19200), (19200, 19200, 19200, 19200), (22, 26, 29, 32), (27, 30, 34, 37))	2.0	0.5	0.42857142857142855	0.030612244897959183
32	((19200, 19200, 19200, 19200), (19200, 19200, 19200, 19200), (23, 27, 30, 34), (22, 26, 29, 32))	2.0	0.2	0.21428571428571427	0.011224489795918367
33	((38400, 38400, 38400, 38400), (19200, 19200, 19200, 19200), (25, 28, 32, 35), (21, 25, 28, 32))	2.0	1.0	0.75	0.0375
34	((19200, 19200, 19200), (19200, 19200, 19200), (23, 27, 30), (20, 23, 27))	2.0	0.1	0.10714285714285714	0.0032987332864180155
35	((19200, 19200, 19200, 19200), (19200, 19200, 19200), (25, 28, 32, 35), (21, 25, 28))	2.0	0.07407407407407407	0.08108108108108109	0.0019607089308369538
36	((19200, 19200, 19200, 19200), (19200, 19200, 19200), (21, 25, 28, 32), (20, 24, 27))	2.0	0.04878048780487805	0.061224489795918366	0.0011495210329029572
37	((19200, 19200, 19200, 19200), (38400, 38400, 38400, 38400), (25, 28, 32, 35), (21, 25, 28, 32))	2.0	0.07407407407407407	0.08108108108108109	0.0019607089308369538
38	((19200, 19200, 19200), (19200, 19200, 19200), (21, 25, 28), (23, 27, 30))	2.0	0.2222222222222222	0.21428571428571427	0.011224489795918367
39	((19200, 19200, 19200, 19200), (38400, 38400, 38400, 38400), (20, 24, 27, 30), (25, 28, 32, 35))	2.0	0.08333333333333333	0.10344827586206896	0.0030915576694411414
40	((19200, 19200, 19200, 19200), (14400, 14400, 14400, 14400), (21, 25, 28, 32), (20, 23, 27, 30))	2.0	0.04878048780487805	0.061224489795918366	0.0011495210329029572
41	((38400, 38400, 38400, 38400), (19200, 19200, 19200, 19200), (20, 24, 27, 30), (21, 25, 28, 32))	2.0	0.6666666666666666	0.6	0.04
42	((9600, 9600, 9600), (19200, 19200, 19200, 19200), (30, 34, 37), (23, 27, 30, 34))	2.0	0.6666666666666666	0.6	0.04
43	((19200, 19200, 19200, 19200), (19200, 19200, 19200, 19200), (19, 22, 26, 29), (19, 24, 27, 31))	1.0	0.5	0.5	0.05
44	((19200, 19200, 19200, 19200), (19200, 19200, 19200, 19200), (12, 20, 24, 27), (25, 28, 32, 35))	1.0	0.5	0.5	0.05
45	((19200, 19200, 19200, 19200), (19200, 19200, 19200, 19200), (19, 23, 26, 29), (19, 24, 27, 31))	1.0	1.0	0.6666666666666666	0.05555555555555555
46	((19200, 19200, 19200, 19200), (19200, 19200, 19200), (25, 28, 32, 35), (28, 32, 35))	1.0	0.037037037037037035	0.05405405405405406	0.0013455845603783014
47	((19200, 19200, 19200, 19200), (19200, 19200, 19200), (23, 27, 30, 34), (22, 26, 29))	1.0	0.1	0.14285714285714285	0.00816326530612245
48	((19200, 19200, 19200, 19200), (19200, 19200, 19200, 19200), (19, 24, 27, 31), (15, 19, 22, 25))	1.0	0.5	0.5	0.05
49	((19200, 19200, 19200, 19200), (19200, 19200, 19200), (22, 25, 29, 32), (27, 30, 34))	1.0	0.3333333333333333	0.4	0.04
50	((19200, 19200, 19200, 19200), (19200, 19200, 19200), (19, 24, 27, 31), (20, 24, 27))	1.0	0.5	0.5	0.05
51	((19200, 19200, 19200, 19200), (19200, 19200, 19200), (20, 28, 32, 35), (21, 25, 28))	1.0	1.0	0.6666666666666666	0.05555555555555555
52	((19200, 19200, 19200, 19200), (19200, 19200, 19200), (20, 25, 28, 32), (21, 25, 28))	1.0	0.5	0.5	0.05
53	((19200, 19200, 19200, 19200), (19200, 19200, 19200, 19200), (20, 23, 27, 30), (20, 25, 28, 32))	1.0	0.1	0.16666666666666666	0.010683760683760684
54	((9600,), (9600,), (-999,), (32,))	1.0	1.0	0.6666666666666666	0.05555555555555555
55	((19200, 19200, 19200, 19200), (19200, 19200, 19200, 19200), (20, 24, 27, 30), (20, 25, 28, 32))	1.0	0.041666666666666664	0.06896551724137931	0.002140309155766944
56	((24000, 24000, 24000, 24000), (9600, 9600, 9600), (25, 28, 32, 35), (23, 26, 30))	1.0	0.5	0.5	0.05
57	((38400, 38400, 38400, 38400), (38400, 38400, 38400, 38400), (20, 24, 27, 31), (19, 23, 26, 29))	1.0	1.0	0.6666666666666666	0.05555555555555555
58	((38400, 38400, 38400, 38400), (38400,), (20, 24, 27, 30), (-999,))	1.0	0.3333333333333333	0.4	0.04
59	((38400, 38400, 38400, 38400), (19200, 19200, 19200, 19200), (22, 26, 29, 32), (23, 27, 30, 34))	1.0	1.0	0.6666666666666666	0.05555555555555555
60	((38400, 38400, 38400, 38400), (19200, 19200, 19200), (19, 23, 26, 29), (21, 25, 28))	1.0	1.0	0.6666666666666666	0.05555555555555555
61	((38400, 38400, 38400), (19200, 19200, 19200, 19200), (30, 34, 37), (23, 27, 30, 34))	1.0	1.0	0.6666666666666666	0.05555555555555555
62	((38400,), (19200, 19200, 19200, 19200), (-999,), (20, 24, 27, 31))	1.0	1.0	0.6666666666666666	0.05555555555555555
63	((24000, 24000, 24000, 24000), (19200, 19200, 19200, 19200), (12, 20, 24, 27), (25, 28, 32, 35))	1.0	1.0	0.6666666666666666	0.05555555555555555
64	((24000, 24000, 24000, 24000), (9600, 9600, 9600, 9600), (25, 28, 32, 35), (14, 23, 26, 30))	1.0	0.5	0.5	0.05
65	((21600, 21600, 21600), (9600, 9600, 9600, 9600), (25, 28, 32), (23, 26, 30, 33))	1.0	1.0	0.6666666666666666	0.05555555555555555
66	((19200, 19200, 19200, 19200), (19200, 19200, 19200, 19200), (20, 24, 27, 31), (22, 26, 29, 32))	1.0	1.0	0.6666666666666666	0.05555555555555555
67	((19200, 19200, 19200, 19200, 19200), (19200, 19200, 19200), (14, 22, 26, 29, 32), (27, 30, 34))	1.0	1.0	0.6666666666666666	0.05555555555555555
68	((19200, 19200, 19200, 19200), (38400, 38400, 38400, 38400), (23, 27, 30, 34), (22, 26, 29, 32))	1.0	0.1	0.14285714285714285	0.00816326530612245
69	((19200, 19200, 19200, 19200), (38400, 38400, 38400), (22, 26, 29, 32), (27, 30, 34))	1.0	0.25	0.2857142857142857	0.025510204081632654
70	((19200, 19200, 19200, 19200), (19200, 19200, 19200, 19200), (23, 27, 30, 33), (20, 23, 27, 30))	1.0	1.0	0.6666666666666666	0.05555555555555555
71	((19200, 19200, 19200, 19200), (19200, 19200, 19200), (15, 19, 22, 25), (20, 24, 27))	1.0	1.0	0.6666666666666666	0.05555555555555555
72	((19200, 19200, 19200, 19200), (19200, 19200, 19200, 19200), (22, 26, 29, 32), (19, 22, 26, 29))	1.0	0.25	0.2857142857142857	0.025510204081632654
73	((19200, 19200, 19200, 19200), (19200, 19200, 19200, 19200), (21, 25, 28, 32), (23, 27, 30, 33))	1.0	0.024390243902439025	0.04081632653061224	0.0007830070803831737
74	((19200, 19200, 19200, 19200), (19200, 19200, 19200, 19200), (21, 25, 28, 32), (20, 23, 27, 30))	1.0	0.024390243902439025	0.04081632653061224	0.0007830070803831737
75	((19200, 19200, 19200, 19200), (19200, 19200, 19200), (19, 22, 26, 29), (24, 27, 31))	1.0	0.5	0.5	0.05
76	((19200, 19200, 19200, 19200), (9600, 9600, 9600, 9600), (25, 28, 32, 35), (14, 23, 26, 30))	1.0	0.037037037037037035	0.05405405405405406	0.0013455845603783014
77	((19200, 19200, 19200, 19200), (19200, 19200, 19200), (14, 22, 26, 29), (27, 30, 34))	1.0	1.0	0.6666666666666666	0.05555555555555555
78	((19200, 19200, 19200, 19200), (19200, 19200, 19200), (12, 20, 24, 27), (25, 28, 32))	1.0	0.5	0.5	0.05
79	((19200, 19200, 19200), (19200, 19200, 19200), (25, 28, 32), (21, 25, 28))	1.0	0.14285714285714285	0.14285714285714285	0.00816326530612245
80	((19200, 19200, 19200), (19200, 19200, 19200), (20, 24, 27), (22, 26, 29))	1.0	0.25	0.2857142857142857	0.025510204081632654
81	((19200, 19200, 19200), (19200, 19200, 19200), (20, 23, 27), (25, 28, 32))	1.0	0.5	0.5	0.05
82	((19200, 19200, 19200), (16800, 16800, 16800, 16800), (21, 25, 28), (20, 24, 27, 30))	1.0	0.1111111111111111	0.14285714285714285	0.00816326530612245
83	((19200, 19200, 19200), (9600, 9600, 9600, 9600, 9600), (30, 34, 37), (28, 30, 34, 37, 40))	1.0	1.0	0.6666666666666666	0.05555555555555555
84	((19200, 19200, 19200), (9600, 9600, 9600, 9600, 9600), (25, 28, 32), (26, 28, 32, 35, 38))	1.0	0.14285714285714285	0.14285714285714285	0.00816326530612245
85	((19200, 19200, 19200), (9600, 9600, 9600, 9600), (25, 28, 32), (14, 23, 26, 30))	1.0	0.14285714285714285	0.14285714285714285	0.00816326530612245
86	((19200, 19200, 19200), (9600, 9600, 9600), (21, 25, 28), (22, 26, 29))	1.0	0.1111111111111111	0.14285714285714285	0.00816326530612245
87	((19200, 19200, 19200), (9600,), (21, 25, 28), (-999,))	1.0	0.1111111111111111	0.14285714285714285	0.00816326530612245
88	((16800, 16800, 16800, 16800), (21600, 21600, 21600), (20, 24, 27, 30), (25, 28, 32))	1.0	1.0	0.6666666666666666	0.05555555555555555
89	((14400, 14400, 14400, 14400), (43200, 43200, 43200, 43200), (20, 23, 27, 30), (25, 28, 32, 35))	1.0	0.5	0.5	0.05
90	((14400, 14400, 14400, 14400), (24000, 24000, 24000, 24000), (20, 24, 27, 30), (25, 28, 32, 35))	1.0	1.0	0.6666666666666666	0.05555555555555555
91	((14400, 14400, 14400, 14400), (24000, 24000, 24000, 24000), (20, 23, 27, 30), (25, 28, 32, 35))	1.0	0.5	0.5	0.05
92	((14400, 14400, 14400), (24000, 24000, 24000, 24000), (23, 27, 30), (12, 20, 24, 27))	1.0	1.0	0.6666666666666666	0.05555555555555555
93	((9600, 9600, 9600, 9600, 9600), (9600, 9600, 9600, 9600), (28, 30, 34, 37, 40), (30, 34, 37, 40))	1.0	1.0	0.6666666666666666	0.05555555555555555
94	((9600, 9600, 9600, 9600), (19200, 19200, 19200, 19200), (28, 32, 35, 38), (21, 25, 28, 32))	1.0	1.0	0.6666666666666666	0.05555555555555555
95	((9600, 9600, 9600, 9600), (19200, 19200, 19200), (30, 34, 37, 40), (23, 27, 30))	1.0	1.0	0.6666666666666666	0.05555555555555555
96	((9600, 9600, 9600, 9600), (9600, 9600, 9600), (23, 26, 30, 33), (28, 32, 35))	1.0	1.0	0.6666666666666666	0.05555555555555555
97	((9600, 9600, 9600, 9600), (9600, 9600, 9600), (20, 23, 26, 30), (28, 32, 35))	1.0	1.0	0.6666666666666666	0.05555555555555555
98	((9600, 9600, 9600, 9600), (9600, 9600, 9600), (14, 28, 32, 35), (28, 32, 35))	1.0	1.0	0.6666666666666666	0.05555555555555555
99	((9600, 9600, 9600), (19200, 19200, 19200, 19200), (22, 25, 29), (23, 27, 30, 34))	1.0	1.0	0.6666666666666666	0.05555555555555555
100	((9600, 9600, 9600), (19200, 19200, 19200), (30, 34, 37), (23, 27, 30))	1.0	0.3333333333333333	0.4	0.04
101	((9600, 9600, 9600), (9600, 9600, 9600, 9600), (23, 26, 30), (28, 32, 35, 38))	1.0	0.5	0.5	0.05
102	((9600, 9600, 9600), (9600, 9600, 9600), (23, 26, 30), (28, 32, 35))	1.0	0.5	0.5	0.05
103	((9600, 9600, 9600), (9600, 9600, 9600), (22, 26, 29), (22, 25, 29))	1.0	1.0	0.6666666666666666	0.05555555555555555
104	((19200, 19200, 19200), (19200, 19200, 19200), (25, 28, 32), (28, 32, 35))	1.0	0.14285714285714285	0.14285714285714285	0.00816326530612245
105	((19200, 19200, 19200), (19200, 19200, 19200), (25, 29, 32), (22, 25, 29))	1.0	0.1111111111111111	0.125	0.006433823529411764
106	((19200, 19200, 19200), (19200, 19200, 19200), (25, 29, 32), (30, 34, 37))	1.0	0.1111111111111111	0.125	0.006433823529411764
107	((19200, 19200, 19200), (19200, 19200, 19200, 19200), (28, 32, 35), (21, 25, 28, 32))	1.0	0.5	0.5	0.05
108	((19200, 19200, 19200, 19200), (19200, 19200, 19200), (8, 20, 24, 27), (25, 28, 32))	1.0	1.0	0.6666666666666666	0.05555555555555555
109	((19200, 19200, 19200, 19200), (14400, 14400, 14400, 14400), (21, 25, 28, 32), (20, 24, 27, 30))	1.0	0.024390243902439025	0.04081632653061224	0.0007830070803831737
110	((19200, 19200, 19200, 19200), (14400, 14400, 14400), (21, 25, 28, 32), (23, 27, 30))	1.0	0.024390243902439025	0.04081632653061224	0.0007830070803831737
111	((19200, 19200, 19200, 19200), (9600, 9600, 9600, 9600), (25, 28, 32, 35), (14, 28, 32, 35))	1.0	0.037037037037037035	0.05405405405405406	0.0013455845603783014
112	((9600,), (38400, 38400, 38400), (32,), (25, 28, 32))	1.0	1.0	0.6666666666666666	0.05555555555555555
113	((19200, 19200, 19200, 19200), (9600, 9600, 9600, 9600), (20, 25, 28, 32), (20, 23, 26, 30))	1.0	0.5	0.5	0.05
114	((19200, 19200, 19200, 19200), (9600, 9600, 9600), (25, 28, 32, 35), (23, 26, 30))	1.0	0.037037037037037035	0.05405405405405406	0.0013455845603783014
115	((19200, 19200, 19200), (38400, 38400, 38400, 38400), (25, 28, 32), (21, 25, 28, 32))	1.0	0.14285714285714285	0.14285714285714285	0.00816326530612245
116	((19200, 19200, 19200), (38400, 38400, 38400, 38400), (24, 27, 31), (20, 24, 27, 31))	1.0	1.0	0.6666666666666666	0.05555555555555555
117	((19200, 19200, 19200), (38400, 38400, 38400), (25, 29, 32), (30, 34, 37))	1.0	0.1111111111111111	0.125	0.006433823529411764
118	((19200, 19200, 19200), (19200, 19200, 19200, 19200, 19200), (25, 29, 32), (14, 22, 26, 29, 32))	1.0	0.1111111111111111	0.125	0.006433823529411764
119	((19200, 19200, 19200), (19200, 19200, 19200, 19200), (25, 29, 32), (23, 27, 30, 34))	1.0	0.1111111111111111	0.125	0.006433823529411764
120	((19200, 19200, 19200), (19200, 19200, 19200), (28, 32, 35), (21, 25, 28))	1.0	0.5	0.5	0.05
121	((19200, 19200, 19200), (19200, 19200, 19200, 19200), (25, 29, 32), (14, 22, 26, 29))	1.0	0.1111111111111111	0.125	0.006433823529411764
122	((19200, 19200, 19200), (19200, 19200, 19200, 19200), (25, 28, 32), (21, 25, 28, 32))	1.0	0.14285714285714285	0.14285714285714285	0.00816326530612245
123	((19200, 19200, 19200), (19200, 19200, 19200, 19200), (25, 28, 32), (20, 28, 32, 35))	1.0	0.14285714285714285	0.14285714285714285	0.00816326530612245
124	((19200, 19200, 19200), (19200, 19200, 19200, 19200), (23, 27, 30), (23, 27, 30, 34))	1.0	0.05	0.07142857142857142	0.002287121745249824
125	((19200, 19200, 19200), (19200, 19200, 19200, 19200), (23, 27, 30), (22, 26, 29, 32))	1.0	0.05	0.07142857142857142	0.002287121745249824
126	((19200, 19200, 19200), (19200, 19200, 19200, 19200), (23, 27, 30), (8, 20, 24, 27))	1.0	0.05	0.07142857142857142	0.002287121745249824
127	((19200, 19200, 19200), (19200, 19200, 19200, 19200), (22, 26, 29), (27, 30, 34, 37))	1.0	0.5	0.5	0.05
128	((19200, 19200, 19200), (19200, 19200, 19200, 19200), (22, 26, 29), (19, 22, 26, 29))	1.0	0.5	0.5	0.05
129	((19200, 19200, 19200), (19200, 19200, 19200, 19200), (22, 25, 29), (27, 30, 34, 37))	1.0	1.0	0.6666666666666666	0.05555555555555555
130	((19200, 19200, 19200), (19200, 19200, 19200, 19200), (20, 24, 27), (19, 23, 26, 29))	1.0	0.25	0.2857142857142857	0.025510204081632654
131	((19200, 19200, 19200), (19200, 19200, 19200, 19200), (20, 23, 27), (25, 28, 32, 35))	1.0	0.5	0.5	0.05
132	((43200, 43200, 43200, 43200), (19200, 19200, 19200, 19200), (25, 28, 32, 35), (21, 25, 28, 32))	1.0	1.0	0.6666666666666666	0.05555555555555555
