## supplementary for "Exploring Cognitive Individuality and Underlying Creativity in Statistical Learning": yuyake1_sensitivity_0.25_dist.csv

	sequence	count	condi_mle	condi_bayes	condi_varience
0	((2400,), (2400,), (44,), (46,))	1.5	0.4	0.2857142857142857	0.020931449502878074
1	((2400,), (2400,), (46,), (44,))	1.5	0.75	0.625	0.046875
2	((2400,), (2400,), (44,), (44,))	1.0	0.26666666666666666	0.22857142857142856	0.018084772370486658
3	((2400,), (2400,), (37,), (39,))	0.5	0.5	0.375	0.046875
4	((2400,), (2400,), (39,), (41,))	0.5	0.6666666666666666	0.5454545454545454	0.06611570247933884
5	((2400,), (2400,), (49,), (49,))	0.5	0.4	0.35294117647058826	0.043499752842313395
6	((2400,), (2400,), (49,), (46,))	0.5	0.4	0.35294117647058826	0.043499752842313395
7	((2400,), (2400,), (41,), (44,))	0.5	0.4	0.2857142857142857	0.0326530612244898
8	((2400,), (2400,), (44,), (41,))	0.5	0.13333333333333333	0.17142857142857143	0.01456828885400314
9	((2400,), (9600,), (44,), (49,))	0.5	0.13333333333333333	0.17142857142857143	0.01456828885400314
10	((2400,), (2400,), (46,), (49,))	0.5	0.25	0.375	0.046875
11	((4800,), (2400,), (41,), (41,))	0.25	1.0	0.5555555555555556	0.07597340930674264
12	((4800,), (2400,), (39,), (37,))	0.25	1.0	0.5555555555555556	0.07597340930674264
13	((1200,), (2400,), (51,), (49,))	0.25	1.0	0.5555555555555556	0.07597340930674264
14	((4800,), (2400,), (44,), (44,))	0.25	1.0	0.5555555555555556	0.07597340930674264
15	((9600,), (2400,), (41,), (44,))	0.25	1.0	0.5555555555555556	0.07597340930674264
16	((9600,), (3600,), (49,), (49,))	0.25	1.0	0.5555555555555556	0.07597340930674264
17	((3600,), (1200,), (49,), (51,))	0.25	1.0	0.5555555555555556	0.07597340930674264
18	((2400,), (2400,), (49,), (44,))	0.25	0.2	0.29411764705882354	0.039545229856648545
19	((2400,), (9600,), (44,), (41,))	0.25	0.06666666666666667	0.14285714285714285	0.012558869701726845
20	((2400,), (9600,), (41,), (39,))	0.25	0.2	0.23809523809523808	0.029024943310657598
21	((2400,), (4800,), (37,), (39,))	0.25	0.25	0.3125	0.04296875
22	((2400,), (2400,), (37,), (37,))	0.25	0.25	0.3125	0.04296875
23	((2400,), (2400,), (41,), (39,))	0.25	0.2	0.23809523809523808	0.029024943310657598
24	((2400,), (2400,), (41,), (37,))	0.25	0.2	0.23809523809523808	0.029024943310657598
25	((2400,), (2400,), (39,), (37,))	0.25	0.3333333333333333	0.45454545454545453	0.06611570247933884
26	((9600,), (4800,), (39,), (41,))	0.25	1.0	0.5555555555555556	0.07597340930674264
