## supplementary for "Exploring Cognitive Individuality and Underlying Creativity in Statistical Learning": yuyake1_sensitivity_0.25_dynamics.csv

	gram	condi_mle	condi_bayes	condi_bayes_varience	instantCon_ent(normal based on mle)	instantCon_ent(normal based on bayes)	instantCon_ent(dirichlet entropy)	totalCon_ent(mle)	totalCon_ent(bayes)	KL_normal	KL_dirichlet	PMI_dynamics_normal	PMI_dynamics_bayes	chunk_timing
0	[(4800,), (2400,), (44,), (44,)]	1.0	0.5555555555555556	0.07597340930674264	0.0	0.0	0.0	0.0	0.0	6.459431618637297	3.117463728934638	0.0	0.8479969065549499
1	[(2400,), (2400,), (44,), (46,)]	1.0	0.5555555555555556	0.07597340930674264	6.459431618637297	1.0	-446.94321928835234	0.0	0.26172744029473766	6.459431618637297	3.117463728934638	1.0	1.0
2	[(2400,), (2400,), (46,), (44,)]	1.0	0.5555555555555556	0.07597340930674264	6.459431618637297	1.0	-446.94321928835234	0.0	0.4711093925305278	6.459431618637297	3.117463728934638	0.5849625007211562	0.8744691179161412
3	[(2400,), (2400,), (44,), (44,)]	0.5	0.5	0.07142857142857142	0.0	0.4711093925305278	0.0	0.0	0.47110939253052775	5.459431618637297	5.459431618637297	-0.5849625007211563	0.19264507794239583
4	[(2400,), (2400,), (44,), (44,)]	0.6666666666666666	0.5454545454545454	0.06611570247933884	1.0	1.0	-0.015921456305791115	0.5	0.6694433703315799	5.541135784582808	5.465401407160341	-0.2630344058337938	0.17319271527622346
5	[(2400,), (2400,), (44,), (41,)]	0.25	0.3125	0.04296875	0.9182958340544896	0.9940302114769565	-0.041474575885643135	0.5509775004326938	0.686429729743763	4.959431618637297	4.879997615712332	0.5849625007211562	0.6394102847435328
6	[(2400,), (2400,), (41,), (37,)]	1.0	0.5555555555555556	0.07597340930674264	6.459431618637297	1.0	-446.94321928835234	1.0	0.9636981082613888	6.459431618637297	3.117463728934638	2.807354922057604	1.7709995068397881
7	[(2400,), (2400,), (37,), (37,)]	1.0	0.5555555555555556	0.07597340930674264	6.459431618637297	1.0	-446.94321928835234	0.8571428571428571	0.8566136048416364	6.459431618637297	3.117463728934638	2.0	1.6374299206152918
8	[(2400,), (2400,), (37,), (39,)]	0.5	0.5	0.07142857142857142	0.0	0.4711093925305278	0.0	0.75	0.7877735669289384	5.459431618637297	5.459431618637297	2.169925001442312	1.7734474849159045
9	[(2400,), (2400,), (39,), (41,)]	1.0	0.5555555555555556	0.07597340930674264	6.459431618637297	1.0	-446.94321928835234	0.8888888888888888	0.8862797555640565	6.459431618637297	3.117463728934638	2.321928094887362	1.8858289800806887
10	[(2400,), (9600,), (41,), (39,)]	0.5	0.5	0.07142857142857142	0.0	0.4711093925305278	0.0	0.8	0.8252252904120669	5.459431618637297	5.459431618637297	2.4594316186372973	2.001178191197281
11	[(9600,), (4800,), (39,), (41,)]	1.0	0.5555555555555556	0.07597340930674264	6.459431618637297	1.0	-446.94321928835234	0.9090909090909092	0.9057746546102183	6.459431618637297	3.117463728934638	3.584962500721156	2.5145731728297585
12	[(4800,), (2400,), (41,), (41,)]	1.0	0.5555555555555556	0.07597340930674264	6.459431618637297	1.0	-446.94321928835234	0.8333333333333335	0.8514414968502566	6.459431618637297	3.117463728934638	2.1154772174199357	2.1113128413272677
13	[(2400,), (2400,), (41,), (44,)]	0.3333333333333333	0.3333333333333333	0.04678362573099415	1.0	1.0	-0.015921456305791115	0.7692307692307692	0.8091823741480648	4.874469117916141	4.874469117916141	-0.09953567355091457	1.2161334308647658
14	[(2400,), (2400,), (44,), (46,)]	0.4	0.35294117647058826	0.043499752842313395	1.5	1.579434002924965	-0.757485931576282	0.9110633930116763	0.9023466161241523	4.9375035237499345	4.879568217568763	1.5849625007211563	1.7448394144796504
15	[(2400,), (2400,), (46,), (49,)]	0.5	0.5	0.07142857142857142	0.0	0.4711093925305278	0.0	0.9576351984400187	0.9168349559133637	5.459431618637297	5.459431618637297	3.0	2.415037499278844
16	[(2400,), (2400,), (49,), (49,)]	1.0	0.5555555555555556	0.07597340930674264	6.459431618637297	1.0	-446.94321928835234	1.0227829985375174	0.9736603326099051	6.459431618637297	3.117463728934638	3.0874628412503395	2.4908812572623495
17	[(2400,), (2400,), (49,), (46,)]	0.5	0.5	0.07142857142857142	0.0	0.4711093925305278	0.0	0.9626192927411928	0.926249866564681	5.459431618637297	5.459431618637297	1.584962500721156	1.9708023594287114
18	[(2400,), (2400,), (46,), (44,)]	0.6666666666666666	0.5454545454545454	0.06611570247933884	1.0	1.0	-0.015921456305791115	1.0202515542555712	0.9765869623199159	5.541135784582808	5.465401407160341	1.078002512001273	1.5344251079254203
19	[(2400,), (2400,), (44,), (44,)]	0.5	0.3888888888888889	0.043209876543209874	1.5219280948873621	1.5798634010685344	-0.7780658063265767	1.0062850251980917	0.97625286264753	5.000283701610053	4.887889946815373	0.5145731728297582	1.1414724259528806
20	[(2400,), (2400,), (44,), (46,)]	0.42857142857142855	0.3684210526315789	0.040467300975551006	1.4591479170272448	1.5715416718219246	-0.8208713201860605	1.0132331253245204	0.985545599182439	5.010615982912112	4.89111512536441	1.1699250014423124	1.4993428360105459
21	[(2400,), (2400,), (46,), (44,)]	0.75	0.5833333333333334	0.06076388888888889	0.9182958340544896	0.9940302114769565	-0.041474575885643135	1.0310230692572968	0.9952038291578789	5.648153494178164	5.479562861986144	1.0443941193584534	1.4089961639253907
22	[(2400,), (9600,), (44,), (49,)]	0.125	0.20833333333333334	0.023561507936507936	1.4488156357251847	1.568316493272887	-0.8538836972774365	1.0064413386398314	0.9932302902563731	4.648153494178164	4.479562861986144	1.5235619560570128	1.6725289578038303
23	[(9600,), (3600,), (49,), (49,)]	1.0	0.5555555555555556	0.07597340930674264	6.459431618637297	1.0	-446.94321928835234	1.1517489128553504	1.0866830591301984	6.459431618637297	3.117463728934638	4.584962500721156	3.0931094043914813
24	[(3600,), (1200,), (49,), (51,)]	1.0	0.5555555555555556	0.07597340930674264	6.459431618637297	1.0	-446.94321928835234	1.103759374819711	1.0385913664270991	6.459431618637297	3.117463728934638	4.643856189774724	3.236909335917181
25	[(1200,), (2400,), (51,), (49,)]	1.0	0.5555555555555556	0.07597340930674264	6.459431618637297	1.0	-446.94321928835234	1.0596089998269227	0.9974694842606807	6.459431618637297	3.117463728934638	3.1154772174199357	2.803461005953113
26	[(2400,), (2400,), (49,), (46,)]	0.6666666666666666	0.5454545454545454	0.06611570247933884	1.0	1.0	-0.015921456305791115	1.0188548075258872	0.9619046131978326	5.541135784582808	5.465401407160341	1.8479969065549502	2.244781400820656
27	[(2400,), (2400,), (46,), (49,)]	0.4	0.46153846153846156	0.05847546119039332	0.8112781244591328	0.9798687566511528	-0.08177675971985637	1.0090782406606125	0.9618553714263774	5.488481024182628	5.463704166552372	1.4854268271702418	2.078002512001273
28	[(2400,), (2400,), (49,), (49,)]	0.5	0.5	0.0625	0.9182958340544896	0.9940302114769565	-0.041474575885643135	1.030526891866905	0.9639703930596504	5.459431618637297	5.459431618637297	1.5360529002402097	2.103464274076836
29	[(2400,), (2400,), (49,), (44,)]	0.2	0.29411764705882354	0.039545229856648545	1.0	1.0	-0.04841729471054519	1.03792639552103	0.9649810180804512	4.9375035237499345	4.879568217568763	-0.5849625007211561	1.113528945630414
30	[(2400,), (2400,), (44,), (44,)]	0.4444444444444444	0.32	0.030013793103448275	1.811278124459133	1.9798687566511526	-1.998084234435201	1.123650198151556	1.0323372948950196	4.706716339657593	4.490406044993646	0.46234321405720047	1.1793147475299124
31	[(2400,), (2400,), (44,), (46,)]	0.4	0.3076923076923077	0.028402366863905324	1.7527152789797045	1.9690255736436506	-2.0566902539364156	1.1288296277319665	1.0425470427767742	4.737503523749935	4.498195013914422	1.0931094043914815	1.5825915962584094
32	[(2400,), (2400,), (46,), (44,)]	0.6666666666666666	0.5714285714285714	0.05442176870748299	0.9709505944546686	0.9957274520849255	-0.07359597807866652	1.1387050593046015	1.0527649548514746	5.541135784582808	5.474203482603045	1.0	1.5074531335002408
33	[(2400,), (2400,), (44,), (46,)]	0.45454545454545453	0.3333333333333333	0.02867383512544803	1.7219280948873623	1.961236604722876	-2.108669310209736	1.1240479978727527	1.0507645762925453	4.782694588585164	4.510048040986956	1.1426043954428005	1.5639139613149875
34	[(2400,), (2400,), (46,), (44,)]	0.7142857142857143	0.6	0.05052631578947368	0.9182958340544896	0.9852281360342515	-0.10805020110221014	1.127012067985314	1.0596996570528168	5.596311050070666	5.488481024182628	1.0588936890535683	1.494495799021099
35	[(2400,), (9600,), (44,), (41,)]	0.08333333333333333	0.15625	0.0146484375	1.676737030052133	1.9493835776503414	-2.169809111070734	1.1100136939182903	1.0569102055059016	4.5086058241192095	4.1893768197713985	1.584962500721156	1.8304385351706456
36	[(9600,), (2400,), (41,), (44,)]	1.0	0.5555555555555556	0.07597340930674264	6.459431618637297	1.0	-446.94321928835234	1.2171189302995489	1.128615121120109	6.459431618637297	3.117463728934638	1.5090136474878577	1.7864342704305058
37	[(2400,), (2400,), (44,), (41,)]	0.15384615384615385	0.18181818181818182	0.016082197900379718	1.9508257945180885	2.270054798865899	-3.6160579899175636	1.1842238240752367	1.0916765970420423	4.421271936991345	4.180442983102521	0.5474877953024935	1.3932496974741349
38	[(2400,), (2400,), (41,), (39,)]	0.25	0.25	0.03125	1.584962500721156	1.584962500721156	-0.7241378963678103	1.2342749425780022	1.106457190655317	4.459431618637297	4.459431618637297	2.2854022188622483	2.6108881331627996
39	[(2400,), (2400,), (39,), (37,)]	0.5	0.5	0.07142857142857142	0.0	0.4711093925305278	0.0	1.2858348798923231	1.1482023038893454	5.459431618637297	5.459431618637297	2.736965594166206	2.783321229857946
40	[(2400,), (4800,), (37,), (39,)]	0.3333333333333333	0.3333333333333333	0.04678362573099415	1.0	1.0	-0.015921456305791115	1.3036890078950152	1.1753354640356286	4.874469117916141	4.874469117916141	3.7725895038969277	3.091053610143524
41	[(4800,), (2400,), (39,), (37,)]	1.0	0.5555555555555556	0.07597340930674264	6.459431618637297	1.0	-446.94321928835234	1.3390840931210755	1.2174795720035039	6.459431618637297	3.117463728934638	3.3923174227787607	2.9404800052969646
42	[(2400,), (2400,), (37,), (39,)]	0.5	0.375	0.046875	1.584962500721156	1.584962500721156	-0.7241378963678103	1.3072011385229545	1.1793994608059037	4.959431618637297	4.879997615712332	2.841302253980942	2.7384150677490307
43	[(2400,), (2400,), (39,), (41,)]	0.6666666666666666	0.5454545454545454	0.06611570247933884	1.0	1.0	-0.015921456305791115	1.3057572166465259	1.183049309872022	5.541135784582808	5.465401407160341	2.552541023028779	2.588573754273535
44	[(2400,), (2400,), (41,), (44,)]	0.4	0.2857142857142857	0.0326530612244898	2.0	2.0	-1.8375699742271325	1.2932374504082744	1.1808009315766888	4.537503523749935	4.464194978126983	0.36257007938470837	1.245848980082802
45	[(2400,), (2400,), (44,), (46,)]	0.42857142857142855	0.29411764705882354	0.021853942815516298	2.038159681645953	2.2789886355347755	-3.6113769294297815	1.30026862872002	1.1884873556659572	4.474203482603046	4.1939786862714925	1.301169534720565	1.5873892381156962
46	[(2400,), (2400,), (46,), (44,)]	0.75	0.625	0.046875	0.863120568566631	0.9709505944546686	-0.1472137415345791	1.3002001377278922	1.1967898911838724	5.648153494178164	5.504997615712332	1.2326607567902748	1.5287708227112111
47	[(2400,), (9600,), (44,), (49,)]	0.13333333333333333	0.17142857142857143	0.01456828885400314	1.9852281360342516	2.2654529323658044	-3.683629952146467	1.2820763266210569	1.1926730135616819	4.3865260233172405	4.182962071177026	1.6780719051126378	1.8109661756099833
48								1.3241245286773127	1.2050008559232106
