## supplementary for "Exploring Cognitive Individuality and Underlying Creativity in Statistical Learning": yuyake1_sensitivity_1.0_dist.csv

	sequence	count	condi_mle	condi_bayes	condi_varience
0	((2400,), (2400,), (44,), (46,))	6.0	0.4	0.35	0.010833333333333334
1	((2400,), (2400,), (46,), (44,))	6.0	0.75	0.7	0.019090909090909092
2	((2400,), (2400,), (44,), (44,))	4.0	0.26666666666666666	0.25	0.008928571428571428
3	((2400,), (2400,), (37,), (39,))	2.0	0.5	0.42857142857142855	0.030612244897959183
4	((2400,), (2400,), (39,), (41,))	2.0	0.6666666666666666	0.6	0.04
5	((2400,), (2400,), (49,), (49,))	2.0	0.4	0.375	0.026041666666666668
6	((2400,), (2400,), (49,), (46,))	2.0	0.4	0.375	0.026041666666666668
7	((2400,), (2400,), (41,), (44,))	2.0	0.4	0.3333333333333333	0.022222222222222223
8	((2400,), (2400,), (44,), (41,))	2.0	0.13333333333333333	0.15	0.006071428571428571
9	((2400,), (9600,), (44,), (49,))	2.0	0.13333333333333333	0.15	0.006071428571428571
10	((2400,), (2400,), (46,), (49,))	2.0	0.25	0.3	0.019090909090909092
11	((4800,), (2400,), (41,), (41,))	1.0	1.0	0.6666666666666666	0.05555555555555555
12	((4800,), (2400,), (39,), (37,))	1.0	1.0	0.6666666666666666	0.05555555555555555
13	((1200,), (2400,), (51,), (49,))	1.0	1.0	0.6666666666666666	0.05555555555555555
14	((4800,), (2400,), (44,), (44,))	1.0	1.0	0.6666666666666666	0.05555555555555555
15	((9600,), (2400,), (41,), (44,))	1.0	1.0	0.6666666666666666	0.05555555555555555
16	((9600,), (3600,), (49,), (49,))	1.0	1.0	0.6666666666666666	0.05555555555555555
17	((3600,), (1200,), (49,), (51,))	1.0	1.0	0.6666666666666666	0.05555555555555555
18	((2400,), (2400,), (49,), (44,))	1.0	0.2	0.25	0.020833333333333332
19	((2400,), (9600,), (44,), (41,))	1.0	0.06666666666666667	0.1	0.004285714285714286
20	((2400,), (9600,), (41,), (39,))	1.0	0.2	0.2222222222222222	0.01728395061728395
21	((2400,), (4800,), (37,), (39,))	1.0	0.25	0.2857142857142857	0.025510204081632654
22	((2400,), (2400,), (37,), (37,))	1.0	0.25	0.2857142857142857	0.025510204081632654
23	((2400,), (2400,), (41,), (39,))	1.0	0.2	0.2222222222222222	0.01728395061728395
24	((2400,), (2400,), (41,), (37,))	1.0	0.2	0.2222222222222222	0.01728395061728395
25	((2400,), (2400,), (39,), (37,))	1.0	0.3333333333333333	0.4	0.04
26	((9600,), (4800,), (39,), (41,))	1.0	1.0	0.6666666666666666	0.05555555555555555
