## supplementary for "Exploring Cognitive Individuality and Underlying Creativity in Statistical Learning": yuyake1_sensitivity_1.0_dynamics.csv

	gram	condi_mle	condi_bayes	condi_bayes_varience	instantCon_ent(normal based on mle)	instantCon_ent(normal based on bayes)	instantCon_ent(dirichlet entropy)	totalCon_ent(mle)	totalCon_ent(bayes)	KL_normal	KL_dirichlet	PMI_dynamics_normal	PMI_dynamics_bayes	chunk_timing
0	[(4800,), (2400,), (44,), (44,)]	1.0	0.6666666666666666	0.05555555555555555	0.0	0.0	0.0	0.0	0.0	6.459431618637297	3.9163127452774273	0.0	0.5849625007211562
1	[(2400,), (2400,), (44,), (46,)]	1.0	0.6666666666666666	0.05555555555555555	6.459431618637297	1.0	-446.94321928835234	0.0	0.25998333365384724	6.459431618637297	3.9163127452774273	1.0	1.0
2	[(2400,), (2400,), (46,), (44,)]	1.0	0.6666666666666666	0.05555555555555555	6.459431618637297	1.0	-446.94321928835234	0.0	0.38997500048077083	6.459431618637297	3.9163127452774273	0.5849625007211562	0.7369655941662062
3	[(2400,), (2400,), (44,), (44,)]	0.5	0.5	0.05	0.0	0.38997500048077083	0.0	0.0	0.38997500048077083	5.459431618637297	5.459431618637297	-0.5849625007211563	-0.19264507794239588
4	[(2400,), (2400,), (44,), (44,)]	0.6666666666666666	0.6	0.04	1.0	1.0	-0.12509280256138866	0.5	0.6514142859890119	5.541135784582808	5.488481024182628	-0.2630344058337938	-0.09953567355091457
5	[(2400,), (2400,), (44,), (41,)]	0.25	0.2857142857142857	0.025510204081632654	0.9182958340544896	0.9709505944546686	-0.2349066497880008	0.5509775004326938	0.6804627974677198	4.959431618637297	4.902774911174474	0.5849625007211562	0.5584902893599653
6	[(2400,), (2400,), (41,), (37,)]	1.0	0.6666666666666666	0.05555555555555555	6.459431618637297	1.0	-446.94321928835234	1.0	1.0381315043596888	6.459431618637297	3.9163127452774273	2.807354922057604	2.2184235191335024
7	[(2400,), (2400,), (37,), (37,)]	1.0	0.6666666666666666	0.05555555555555555	6.459431618637297	1.0	-446.94321928835234	0.8571428571428571	0.9202848672907945	6.459431618637297	3.9163127452774273	2.0	1.7935491225325735
8	[(2400,), (2400,), (37,), (39,)]	0.5	0.5	0.05	0.0	0.38997500048077083	0.0	0.75	0.8386987339354063	5.459431618637297	5.459431618637297	2.169925001442312	1.9422845021437127
9	[(2400,), (2400,), (39,), (41,)]	1.0	0.6666666666666666	0.05555555555555555	6.459431618637297	1.0	-446.94321928835234	0.8888888888888888	0.937366681442767	6.459431618637297	3.9163127452774273	2.321928094887362	2.074000581443777
10	[(2400,), (9600,), (41,), (39,)]	0.5	0.5	0.05	0.0	0.38997500048077083	0.0	0.8	0.8689427213225175	5.459431618637297	5.459431618637297	2.4594316186372973	2.197645759000762
11	[(9600,), (4800,), (39,), (41,)]	1.0	0.6666666666666666	0.05555555555555555	6.459431618637297	1.0	-446.94321928835234	0.9090909090909092	0.9484196200116908	6.459431618637297	3.9163127452774273	3.584962500721156	2.9722930708301583
12	[(4800,), (2400,), (41,), (41,)]	1.0	0.6666666666666666	0.05555555555555555	6.459431618637297	1.0	-446.94321928835234	0.8333333333333335	0.8896359758505412	6.459431618637297	3.9163127452774273	2.1154772174199357	2.0703893278913976
13	[(2400,), (2400,), (41,), (44,)]	0.3333333333333333	0.3333333333333333	0.031746031746031744	1.0	1.0	-0.12509280256138866	0.7692307692307692	0.8420492162915154	4.874469117916141	4.874469117916141	-0.09953567355091457	0.5118990385314329
14	[(2400,), (2400,), (44,), (46,)]	0.4	0.375	0.026041666666666668	1.5	1.5566567074628228	-1.0861040314501564	0.9110633930116763	0.9555856156821112	4.9375035237499345	4.898153494178164	1.5849625007211563	1.5906761519155501
15	[(2400,), (2400,), (46,), (49,)]	0.5	0.5	0.05	0.0	0.38997500048077083	0.0	0.9576351984400187	0.9829247284542231	5.459431618637297	5.459431618637297	3.0	2.678071905112638
16	[(2400,), (2400,), (49,), (49,)]	1.0	0.6666666666666666	0.05555555555555555	6.459431618637297	1.0	-446.94321928835234	1.0227829985375174	1.0344716147285662	6.459431618637297	3.9163127452774273	3.0874628412503395	2.7593334071946605
17	[(2400,), (2400,), (49,), (46,)]	0.5	0.5	0.05	0.0	0.38997500048077083	0.0	0.9626192927411928	0.9848949520941206	5.459431618637297	5.459431618637297	1.584962500721156	1.782901878333065
18	[(2400,), (2400,), (46,), (44,)]	0.6666666666666666	0.6	0.04	1.0	1.0	-0.12509280256138866	1.0202515542555712	1.0306414353142812	5.541135784582808	5.488481024182628	1.078002512001273	1.2105669859396584
19	[(2400,), (2400,), (44,), (44,)]	0.5	0.4444444444444444	0.024691358024691357	1.5219280948873621	1.561278124459133	-1.1745812856598103	1.0062850251980917	1.0253971832608666	5.000283701610053	4.928938561879815	0.5145731728297582	0.6880559936852596
20	[(2400,), (2400,), (44,), (46,)]	0.42857142857142855	0.4	0.02181818181818182	1.4591479170272448	1.5304930567574824	-1.312553395814395	1.0132331253245204	1.0364449579948911	5.010615982912112	4.9375035237499345	1.1699250014423124	1.2334901302197785
21	[(2400,), (2400,), (46,), (44,)]	0.75	0.6666666666666666	0.031746031746031744	0.9182958340544896	0.9709505944546686	-0.2349066497880008	1.0310230692572968	1.050629238121612	5.648153494178164	5.541135784582808	1.0443941193584534	1.1213062962221336
22	[(2400,), (9600,), (44,), (49,)]	0.125	0.16666666666666666	0.010683760683760684	1.4488156357251847	1.5219280948873621	-1.4155307638475803	1.0064413386398314	1.0395662560032946	4.648153494178164	4.541135784582808	1.5235619560570128	1.5081469036703254
23	[(9600,), (3600,), (49,), (49,)]	1.0	0.6666666666666666	0.05555555555555555	6.459431618637297	1.0	-446.94321928835234	1.1517489128553504	1.1661184901091763	6.459431618637297	3.9163127452774273	4.584962500721156	3.7826082597219184
24	[(3600,), (1200,), (49,), (51,)]	1.0	0.6666666666666666	0.05555555555555555	6.459431618637297	1.0	-446.94321928835234	1.103759374819711	1.1204629907192702	6.459431618637297	3.9163127452774273	4.643856189774724	3.8804183842473274
25	[(1200,), (2400,), (51,), (49,)]	1.0	0.6666666666666666	0.05555555555555555	6.459431618637297	1.0	-446.94321928835234	1.0596089998269227	1.079880324594909	6.459431618637297	3.9163127452774273	3.1154772174199357	2.9338189230155223
26	[(2400,), (2400,), (49,), (46,)]	0.6666666666666666	0.6	0.04	1.0	1.0	-0.12509280256138866	1.0188548075258872	1.0435695180625861	5.541135784582808	5.488481024182628	1.8479969065549502	1.9787408806281963
27	[(2400,), (2400,), (46,), (49,)]	0.4	0.42857142857142855	0.030612244897959183	0.8112781244591328	0.9182958340544896	-0.3623989402206571	1.0090782406606125	1.0394729247229981	5.488481024182628	5.474203482603045	1.4854268271702418	1.7004397181410924
28	[(2400,), (2400,), (49,), (49,)]	0.5	0.5	0.03571428571428571	0.9182958340544896	0.9709505944546686	-0.2349066497880008	1.030526891866905	1.0464833427532498	5.459431618637297	5.459431618637297	1.5360529002402097	1.7428421605028757
29	[(2400,), (2400,), (49,), (44,)]	0.2	0.25	0.020833333333333332	1.0	1.0	-0.2678640483288217	1.03792639552103	1.048183691031984	4.9375035237499345	4.898153494178164	-0.5849625007211561	0.17055348981682986
30	[(2400,), (2400,), (44,), (44,)]	0.4444444444444444	0.38461538461538464	0.0169061707523246	1.811278124459133	1.9182958340544893	-2.7597701483990154	1.123650198151556	1.1272190495015741	4.706716339657593	4.575118090837499	0.46234321405720047	0.6587108407024689
31	[(2400,), (2400,), (44,), (46,)]	0.4	0.35714285714285715	0.015306122448979591	1.7527152789797045	1.8843135277997989	-2.921838425523111	1.1288296277319665	1.137713322106365	4.737503523749935	4.596311050070667	1.0931094043914815	1.212917472968657
32	[(2400,), (2400,), (46,), (44,)]	0.6666666666666666	0.625	0.026041666666666668	0.9709505944546686	0.9852281360342515	-0.3443445622221013	1.1387050593046015	1.1493832687911054	5.541135784582808	5.504997615712332	1.0	1.1260078849121056
33	[(2400,), (2400,), (44,), (46,)]	0.45454545454545453	0.4	0.015	1.7219280948873623	1.863120568566631	-3.0613853077566446	1.1240479978727527	1.140945178468398	4.782694588585164	4.627168721613028	1.1426043954428005	1.234055338862028
34	[(2400,), (2400,), (46,), (44,)]	0.7142857142857143	0.6666666666666666	0.022222222222222223	0.9182958340544896	0.954434002924965	-0.43015082634800095	1.127012067985314	1.1485948161116566	5.596311050070666	5.541135784582808	1.0588936890535683	1.1553186682571102
35	[(2400,), (9600,), (44,), (41,)]	0.08333333333333333	0.11764705882352941	0.0057670126874279125	1.676737030052133	1.8322628970242685	-3.208490017423099	1.1100136939182903	1.138312557299944	4.5086058241192095	4.320169687902473	1.584962500721156	1.6115042881736483
36	[(9600,), (2400,), (41,), (44,)]	1.0	0.6666666666666666	0.05555555555555555	6.459431618637297	1.0	-446.94321928835234	1.2171189302995489	1.2359154276741429	6.459431618637297	3.9163127452774273	1.5090136474878577	1.5443205162238103
37	[(2400,), (2400,), (44,), (41,)]	0.15384615384615385	0.16666666666666666	0.007309941520467836	1.9508257945180885	2.139261930734825	-4.887566614202761	1.1842238240752367	1.2020778105864078	4.421271936991345	4.282523449468719	0.5474877953024935	0.8412236779595236
38	[(2400,), (2400,), (41,), (39,)]	0.25	0.25	0.020833333333333332	1.584962500721156	1.584962500721156	-0.9374917427820457	1.2342749425780022	1.2307882313358387	4.459431618637297	4.459431618637297	2.2854022188622483	2.4886945410041528
39	[(2400,), (2400,), (39,), (37,)]	0.5	0.5	0.05	0.0	0.38997500048077083	0.0	1.2858348798923231	1.277506726831599	5.459431618637297	5.459431618637297	2.736965594166206	2.8210298589546805
40	[(2400,), (4800,), (37,), (39,)]	0.3333333333333333	0.3333333333333333	0.031746031746031744	1.0	1.0	-0.12509280256138866	1.3036890078950152	1.2952905621562574	4.874469117916141	4.874469117916141	3.7725895038969277	3.443685813869165
41	[(4800,), (2400,), (39,), (37,)]	1.0	0.6666666666666666	0.05555555555555555	6.459431618637297	1.0	-446.94321928835234	1.3390840931210755	1.3331527740215958	6.459431618637297	3.9163127452774273	3.3923174227787607	3.1582620839167324
42	[(2400,), (2400,), (37,), (39,)]	0.5	0.42857142857142855	0.030612244897959183	1.584962500721156	1.584962500721156	-0.9374917427820457	1.3072011385229545	1.299467853537995	4.959431618637297	4.902774911174474	2.841302253980942	2.7739963251111734
43	[(2400,), (2400,), (39,), (41,)]	0.6666666666666666	0.6	0.04	1.0	1.0	-0.12509280256138866	1.3057572166465259	1.3019935672378462	5.541135784582808	5.488481024182628	2.552541023028779	2.541123889787632
44	[(2400,), (2400,), (41,), (44,)]	0.4	0.3333333333333333	0.022222222222222223	2.0	2.0	-2.153732789636844	1.2932374504082744	1.294783374316827	4.537503523749935	4.4844941174353705	0.36257007938470837	0.663808447438582
45	[(2400,), (2400,), (44,), (46,)]	0.42857142857142855	0.3684210526315789	0.011634349030470914	2.038159681645953	2.176908169168578	-4.882197902117099	1.30026862872002	1.304187469789618	4.474203482603046	4.317610022614948	1.301169534720565	1.3302484110971156
46	[(2400,), (2400,), (46,), (44,)]	0.75	0.7	0.019090909090909092	0.863120568566631	0.9182958340544896	-0.515630646069928	1.3002001377278922	1.3099611714927102	5.648153494178164	5.578140719406604	1.2326607567902748	1.2656044881577468
47	[(2400,), (9600,), (44,), (49,)]	0.13333333333333333	0.15	0.006071428571428571	1.9852281360342516	2.1418215960223486	-5.046813223699996	1.2820763266210569	1.298080683773819	4.3865260233172405	4.276048520408284	1.6780719051126378	1.6561149574538807
48								1.3241245286773127	1.3224149571214823
