## supplementary for "Exploring Cognitive Individuality and Underlying Creativity in Statistical Learning": yuyake1_sensitivity_4.0_dist.csv

	sequence	count	condi_mle	condi_bayes	condi_varience
0	((2400,), (2400,), (44,), (46,))	24.0	0.4	0.38461538461538464	0.0035861574323112783
1	((2400,), (2400,), (46,), (44,))	24.0	0.75	0.7352941176470589	0.005561047948591201
2	((2400,), (2400,), (44,), (44,))	16.0	0.26666666666666666	0.26153846153846155	0.0029263044647660033
3	((2400,), (2400,), (37,), (39,))	8.0	0.5	0.47368421052631576	0.012465373961218837
4	((2400,), (2400,), (39,), (41,))	8.0	0.6666666666666666	0.6428571428571429	0.015306122448979591
5	((2400,), (2400,), (49,), (49,))	8.0	0.4	0.391304347826087	0.00992438563327032
6	((2400,), (2400,), (49,), (46,))	8.0	0.4	0.391304347826087	0.00992438563327032
7	((2400,), (2400,), (41,), (44,))	8.0	0.4	0.375	0.009375
8	((2400,), (2400,), (44,), (41,))	8.0	0.13333333333333333	0.13846153846153847	0.0018074233458848844
9	((2400,), (9600,), (44,), (49,))	8.0	0.13333333333333333	0.13846153846153847	0.0018074233458848844
10	((2400,), (2400,), (46,), (49,))	8.0	0.25	0.2647058823529412	0.005561047948591201
11	((4800,), (2400,), (41,), (41,))	4.0	1.0	0.8333333333333334	0.01984126984126984
12	((4800,), (2400,), (39,), (37,))	4.0	1.0	0.8333333333333334	0.01984126984126984
13	((1200,), (2400,), (51,), (49,))	4.0	1.0	0.8333333333333334	0.01984126984126984
14	((4800,), (2400,), (44,), (44,))	4.0	1.0	0.8333333333333334	0.01984126984126984
15	((9600,), (2400,), (41,), (44,))	4.0	1.0	0.8333333333333334	0.01984126984126984
16	((9600,), (3600,), (49,), (49,))	4.0	1.0	0.8333333333333334	0.01984126984126984
17	((3600,), (1200,), (49,), (51,))	4.0	1.0	0.8333333333333334	0.01984126984126984
18	((2400,), (2400,), (49,), (44,))	4.0	0.2	0.21739130434782608	0.007088846880907372
19	((2400,), (9600,), (44,), (41,))	4.0	0.06666666666666667	0.07692307692307693	0.0010758472296933835
20	((2400,), (9600,), (41,), (39,))	4.0	0.2	0.20833333333333334	0.006597222222222222
21	((2400,), (4800,), (37,), (39,))	4.0	0.25	0.2631578947368421	0.009695290858725761
22	((2400,), (2400,), (37,), (37,))	4.0	0.25	0.2631578947368421	0.009695290858725761
23	((2400,), (2400,), (41,), (39,))	4.0	0.2	0.20833333333333334	0.006597222222222222
24	((2400,), (2400,), (41,), (37,))	4.0	0.2	0.20833333333333334	0.006597222222222222
25	((2400,), (2400,), (39,), (37,))	4.0	0.3333333333333333	0.35714285714285715	0.015306122448979591
26	((9600,), (4800,), (39,), (41,))	4.0	1.0	0.8333333333333334	0.01984126984126984
27	((2400,), ((2400,), (2400,), (2400,), (2400,)), (49,), ((44,), (44,), (46,), (44,)))	4.0	0.1	0.1111111111111111	0.0021470746108427268
28	(((2400,), (2400,), (2400,), (2400,)), ((2400,), (2400,), (9600,)), ((44,), (44,), (46,), (44,)), ((46,), (44,), (41,)))	4.0	1.0	0.8333333333333334	0.01984126984126984
29	(((2400,), (9600,)), (3600,), ((44,), (49,)), (49,))	4.0	1.0	0.8333333333333334	0.01984126984126984
30	(((2400,), (2400,), (9600,)), ((2400,), (2400,)), ((46,), (44,), (41,)), ((44,), (41,)))	4.0	1.0	0.8333333333333334	0.01984126984126984
31	((2400,), ((2400,), (2400,), (2400,), (2400,)), (49,), ((46,), (44,), (44,), (46,)))	4.0	0.1	0.1111111111111111	0.0021470746108427268
32	(((2400,), (2400,)), (2400,), ((44,), (41,)), (39,))	4.0	0.5	0.5	0.022727272727272728
33	(((2400,), (2400,), (2400,), (2400,)), ((2400,), (9600,)), ((46,), (44,), (44,), (46,)), ((44,), (49,)))	4.0	1.0	0.8333333333333334	0.01984126984126984
34	(((2400,), (2400,)), (2400,), ((44,), (46,)), (49,))	4.0	1.0	0.8333333333333334	0.01984126984126984
35	((2400,), ((2400,), (2400,)), (41,), ((44,), (46,)))	4.0	0.125	0.13157894736842105	0.0029298955891753674
36	(((2400,), (2400,)), (2400,), ((44,), (41,)), (37,))	4.0	0.5	0.5	0.022727272727272728
37	(((2400,), (2400,), (2400,), (2400,)), ((2400,), (2400,)), ((44,), (46,), (44,), (44,)), ((44,), (41,)))	4.0	1.0	0.8333333333333334	0.01984126984126984
38	((4800,), ((2400,), (2400,), (2400,), (2400,)), (44,), ((44,), (46,), (44,), (44,)))	4.0	0.5	0.5	0.022727272727272728
39	((2400,), ((2400,), (2400,), (2400,)), (41,), ((44,), (46,), (44,)))	4.0	0.125	0.13157894736842105	0.0029298955891753674
