## supplementary for "Exploring Cognitive Individuality and Underlying Creativity in Statistical Learning": yuyake1_sensitivity_4.0_dynamics.csv

	gram	condi_mle	condi_bayes	condi_bayes_varience	instantCon_ent(normal based on mle)	instantCon_ent(normal based on bayes)	instantCon_ent(dirichlet entropy)	totalCon_ent(mle)	totalCon_ent(bayes)	KL_normal	KL_dirichlet	PMI_dynamics_normal	PMI_dynamics_bayes	chunk_timing
0	[(4800,), (2400,), (44,), (44,)]	1.0	0.8333333333333334	0.01984126984126984	0.0	0.0	0.0	0.0	0.0	6.459431618637297	5.163664344002919	0.0	0.2630344058337938
1	[(2400,), (2400,), (44,), (46,)]	1.0	0.8333333333333334	0.01984126984126984	6.459431618637297	1.0	-446.94321928835234	0.0	0.18266278182902349	6.459431618637297	5.163664344002919	1.0	1.0
2	[(2400,), (2400,), (46,), (44,)]	1.0	0.8333333333333334	0.01984126984126984	6.459431618637297	1.0	-446.94321928835234	0.0	0.21919533819482817	6.459431618637297	5.163664344002919	0.5849625007211562	0.6374299206152916
3	[(2400,), (2400,), (44,), (44,)]	0.5	0.5	0.022727272727272728	0.0	0.21919533819482817	0.0	0.0	0.21919533819482817	5.459431618637297	5.459431618637297	-0.5849625007211563	-0.4525122046975065
4	[(2400,), (2400,), (44,), (44,)]	0.6666666666666666	0.6428571428571429	0.015306122448979591	1.0	1.0	-0.4806404543062115	0.5	0.589050177997278	5.541135784582808	5.519145659966666	-0.2630344058337938	-0.21994648397596517
5	[(2400,), (2400,), (44,), (41,)]	0.25	0.2631578947368421	0.009695290858725761	0.9182958340544896	0.9402859586706311	-0.6840925346156439	0.5509775004326938	0.6267682975941951	4.959431618637297	4.935114945291313	0.5849625007211562	0.5643311679490257
6	[(2400,), (2400,), (41,), (37,)]	1.0	0.8333333333333334	0.01984126984126984	6.459431618637297	1.0	-446.94321928835234	1.0	1.040938401067778	6.459431618637297	5.163664344002919	2.807354922057604	2.5906090638622983
7	[(2400,), (2400,), (37,), (37,)]	1.0	0.8333333333333334	0.01984126984126984	6.459431618637297	1.0	-446.94321928835234	0.8571428571428571	0.9125410474938795	6.459431618637297	5.163664344002919	2.0	1.9240511467667012
8	[(2400,), (2400,), (37,), (39,)]	0.5	0.5	0.022727272727272728	0.0	0.21919533819482817	0.0	0.75	0.8188456813723861	5.459431618637297	5.459431618637297	2.169925001442312	2.0857473891565577
9	[(2400,), (2400,), (39,), (41,)]	1.0	0.8333333333333334	0.01984126984126984	6.459431618637297	1.0	-446.94321928835234	0.8888888888888888	0.9317393541415646	6.459431618637297	5.163664344002919	2.321928094887362	2.230780206829167
10	[(2400,), (9600,), (41,), (39,)]	0.5	0.5	0.022727272727272728	0.0	0.21919533819482817	0.0	0.8	0.8542889176256149	5.459431618637297	5.459431618637297	2.4594316186372973	2.362899875943669
11	[(9600,), (4800,), (39,), (41,)]	1.0	0.8333333333333334	0.01984126984126984	6.459431618637297	1.0	-446.94321928835234	0.9090909090909092	0.9440262703960829	6.459431618637297	5.163664344002919	3.584962500721156	3.3581482828001152
12	[(4800,), (2400,), (41,), (41,)]	1.0	0.8333333333333334	0.01984126984126984	6.459431618637297	1.0	-446.94321928835234	0.8333333333333335	0.8781325492868777	6.459431618637297	5.163664344002919	2.1154772174199357	2.0890939268292676
13	[(2400,), (2400,), (41,), (44,)]	0.3333333333333333	0.3333333333333333	0.013888888888888888	1.0	1.0	-0.4806404543062115	0.7692307692307692	0.8232211150292071	4.874469117916141	4.874469117916141	-0.09953567355091457	0.09792642068925755
14	[(2400,), (2400,), (44,), (46,)]	0.4	0.391304347826087	0.00992438563327032	1.5	1.5243166733459836	-1.9225292029746974	0.9110633930116763	0.9530903032988667	4.9375035237499345	4.921447510423695	1.5849625007211563	1.5714100500493342
15	[(2400,), (2400,), (46,), (49,)]	0.5	0.5	0.022727272727272728	0.0	0.21919533819482817	0.0	0.9576351984400187	0.9909126799519321	5.459431618637297	5.459431618637297	3.0	2.884522782580064
16	[(2400,), (2400,), (49,), (49,)]	1.0	0.8333333333333334	0.01984126984126984	6.459431618637297	1.0	-446.94321928835234	1.0227829985375174	1.0456400770244063	6.459431618637297	5.163664344002919	3.0874628412503395	2.96974962134925
17	[(2400,), (2400,), (49,), (46,)]	0.5	0.5	0.022727272727272728	0.0	0.21919533819482817	0.0	0.9626192927411928	0.9919748342432646	5.459431618637297	5.459431618637297	1.584962500721156	1.6539098544386477
18	[(2400,), (2400,), (46,), (44,)]	0.6666666666666666	0.6428571428571429	0.015306122448979591	1.0	1.0	-0.4806404543062115	1.0202515542555712	1.0405689573550276	5.541135784582808	5.519145659966666	1.078002512001273	1.1037754963859445
19	[(2400,), (2400,), (44,), (44,)]	0.5	0.48148148148148145	0.008916323731138546	1.5219280948873621	1.5379841082136025	-2.0867043306989004	1.0062850251980917	1.0295270942173584	5.000283701610053	4.972865665483155	0.5145731728297582	0.548805082121334
20	[(2400,), (2400,), (44,), (46,)]	0.42857142857142855	0.41935483870967744	0.007609261186264308	1.4591479170272448	1.486565953154142	-2.3004759578044442	1.0132331253245204	1.0379357928634083	5.010615982912112	4.983334441995752	1.1699250014423124	1.1738604591535005
21	[(2400,), (2400,), (46,), (44,)]	0.75	0.7222222222222222	0.01055880441845354	0.9182958340544896	0.9402859586706311	-0.6840925346156439	1.0310230692572968	1.0539672565440281	5.648153494178164	5.607026439987819	1.0443941193584534	1.0530183822994912
22	[(2400,), (9600,), (44,), (49,)]	0.125	0.1388888888888889	0.003232399065732399	1.4488156357251847	1.476097176641546	-2.456503471777097	1.0064413386398314	1.0338775817826553	4.648153494178164	4.607026439987819	1.5235619560570128	1.5038445213682097
23	[(9600,), (3600,), (49,), (49,)]	1.0	0.8333333333333334	0.01984126984126984	6.459431618637297	1.0	-446.94321928835234	1.1517489128553504	1.1743433485717378	6.459431618637297	5.163664344002919	4.584962500721156	4.3010228000742945
24	[(3600,), (1200,), (49,), (51,)]	1.0	0.8333333333333334	0.01984126984126984	6.459431618637297	1.0	-446.94321928835234	1.103759374819711	1.1292891971388643	6.459431618637297	5.163664344002919	4.643856189774724	4.372085874504906
25	[(1200,), (2400,), (51,), (49,)]	1.0	0.8333333333333334	0.01984126984126984	6.459431618637297	1.0	-446.94321928835234	1.0596089998269227	1.0882939782675118	6.459431618637297	5.163664344002919	3.1154772174199357	3.04883501754398
26	[(2400,), (2400,), (49,), (46,)]	0.6666666666666666	0.6428571428571429	0.015306122448979591	1.0	1.0	-0.4806404543062115	1.0188548075258872	1.0508328299885168	5.541135784582808	5.519145659966666	1.8479969065549502	1.8788762194389217
27	[(2400,), (2400,), (46,), (49,)]	0.4	0.4090909090909091	0.010510240747394898	0.8112781244591328	0.8524051786494786	-0.8788262337364046	1.0090782406606125	1.0426693811782177	5.488481024182628	5.483410970400682	1.4854268271702418	1.5424614337808742
28	[(2400,), (2400,), (49,), (49,)]	0.5	0.5	0.013157894736842105	0.9182958340544896	0.9402859586706311	-0.6840925346156439	1.030526891866905	1.0574667041718864	5.459431618637297	5.459431618637297	1.5360529002402097	1.591366582935039
29	[(2400,), (2400,), (49,), (44,)]	0.2	0.21739130434782608	0.007088846880907372	1.0	1.0	-0.7487415681085423	1.03792639552103	1.061735576989029	4.9375035237499345	4.921447510423695	-0.5849625007211561	-0.3415769250232377
30	[(2400,), (2400,), (44,), (44,)]	0.4444444444444444	0.425	0.005960365853658537	1.811278124459133	1.8524051786494786	-4.2523564868508	1.123650198151556	1.1454531827809196	4.706716339657593	4.657800163399025	0.46234321405720047	0.504826819289542	chunk
31	[(2400,), (2400,), (44,), (46,)]	0.4	0.38636363636363635	0.005268595041322314	1.7527152789797045	1.8016314552382728	-4.485887293354168	1.1288296277319665	1.1524324490842994	4.737503523749935	4.6862049443496625	1.0931094043914815	1.1151102160638433	chunk
32	[(2400,), (2400,), (46,), (44,)]	0.6666666666666666	0.6538461538461539	0.008382642998027613	0.9709505944546686	0.9760206482366149	-0.8625326862004599	1.1387050593046015	1.1626624491245827	5.541135784582808	5.528845489505304	1.0	1.0241620506739901	chunk
33	[(2400,), (2400,), (44,), (46,)]	0.45454545454545453	0.4375	0.005022321428571429	1.7219280948873623	1.7732266742876348	-4.683303268502769	1.1240479978727527	1.1495900173109201	4.782694588585164	4.727486099759544	1.1426043954428005	1.1569882928952007	chunk
34	[(2400,), (2400,), (46,), (44,)]	0.7142857142857143	0.7	0.0067741935483870966	0.9182958340544896	0.9305861291319928	-0.9786669825914629	1.127012067985314	1.153893359435665	5.596311050070666	5.578140719406604	1.0588936890535683	1.0750419581900272	chunk
35	[(2400,), (9600,), (44,), (41,)]	0.08333333333333333	0.09433962264150944	0.0015822158933586489	1.676737030052133	1.7319455188777528	-4.881853074845935	1.1100136939182903	1.1386118424070304	4.5086058241192095	4.44008579809146	1.584962500721156	1.5810551622623639
36	[(9600,), (2400,), (41,), (44,)]	1.0	0.8333333333333334	0.01984126984126984	6.459431618637297	1.0	-446.94321928835234	1.2171189302995489	1.2440986980968964	6.459431618637297	5.163664344002919	1.5090136474878577	1.5070720035528822
37	[(2400,), (2400,), (44,), (41,)]	0.15384615384615385	0.15789473684210525	0.002292482567580476	1.9508257945180885	2.019345820545838	-7.039545646260734	1.1842238240752367	1.2122694012055277	4.421271936991345	4.371701957831576	0.5474877953024935	0.6272048126603444	chunk
38	[(2400,), (2400,), (41,), (39,)]	0.25	0.25	0.008928571428571428	1.584962500721156	1.584962500721156	-1.6383117729469276	1.2342749425780022	1.2538006085457396	4.459431618637297	4.459431618637297	2.2854022188622483	2.3658840149259803
39	[(2400,), (2400,), (39,), (37,)]	0.5	0.5	0.022727272727272728	0.0	0.21919533819482817	0.0	1.2858348798923231	1.3033880940868168	5.459431618637297	5.459431618637297	2.736965594166206	2.7810748971264685
40	[(2400,), (4800,), (37,), (39,)]	0.3333333333333333	0.3333333333333333	0.013888888888888888	1.0	1.0	-0.4806404543062115	1.3036890078950152	1.318939949189006	4.874469117916141	4.874469117916141	3.7725895038969277	3.664915773693955
41	[(4800,), (2400,), (39,), (37,)]	1.0	0.8333333333333334	0.01984126984126984	6.459431618637297	1.0	-446.94321928835234	1.3390840931210755	1.35469561423205	6.459431618637297	5.163664344002919	3.3923174227787607	3.3128473722819516
42	[(2400,), (2400,), (37,), (39,)]	0.5	0.47368421052631576	0.012465373961218837	1.584962500721156	1.584962500721156	-1.6383117729469276	1.3072011385229545	1.3235005517035563	4.959431618637297	4.935114945291313	2.841302253980942	2.8159380931315754
43	[(2400,), (2400,), (39,), (41,)]	0.6666666666666666	0.6428571428571429	0.015306122448979591	1.0	1.0	-0.4806404543062115	1.3057572166465259	1.323580491115881	5.541135784582808	5.519145659966666	2.552541023028779	2.5439299758893044
44	[(2400,), (2400,), (41,), (44,)]	0.4	0.375	0.009375	2.0	2.0	-3.1971676848421353	1.2932374504082744	1.3126825726856421	4.537503523749935	4.51439605276161	0.36257007938470837	0.443600486454693
45	[(2400,), (2400,), (44,), (46,)]	0.42857142857142855	0.4098360655737705	0.0039011365311093964	2.038159681645953	2.087729660805721	-7.044184404220857	1.30026862872002	1.3209043076992855	4.474203482603046	4.419380822180613	1.301169534720565	1.2968813070803302	chunk
46	[(2400,), (2400,), (46,), (44,)]	0.75	0.7352941176470589	0.005561047948591201	0.863120568566631	0.8812908992306927	-1.088163556962428	1.3002001377278922	1.3226699952979255	5.648153494178164	5.625666711426633	1.2326607567902748	1.2297950571946479	chunk
47	[(2400,), (9600,), (44,), (49,)]	0.13333333333333333	0.13846153846153847	0.0018074233458848844	1.9852281360342516	2.0400507964566845	-7.262314198012007	1.2820763266210569	1.3061656679665903	4.3865260233172405	4.348626321701494	1.6780719051126378	1.6604562295246048	chunk
48								1.3241245286773127	1.3413674400208944
