## supplementary for "Exploring Cognitive Individuality and Underlying Creativity in Statistical Learning": yuyake2_sensitivity_0.25_dist.csv

	sequence	count	condi_mle	condi_bayes	condi_varience
0	((2400,), (2400,), (44,), (46,))	4.25	0.40476190476190477	0.3387096774193548	0.013574874657080693
1	((2400,), (2400,), (46,), (44,))	4.25	0.7391304347826086	0.6774193548387096	0.02497398543184183
2	((2400,), (2400,), (44,), (44,))	3.0	0.2857142857142857	0.25806451612903225	0.01160407403903762
3	((2400,), (2400,), (37,), (39,))	1.5	0.5	0.4166666666666667	0.034722222222222224
4	((2400,), (2400,), (39,), (41,))	1.5	0.6666666666666666	0.5882352941176471	0.0461361014994233
5	((2400,), (2400,), (49,), (49,))	1.5	0.4	0.37037037037037035	0.030089826983494845
6	((2400,), (2400,), (49,), (46,))	1.5	0.4	0.37037037037037035	0.030089826983494845
7	((2400,), (2400,), (41,), (44,))	1.5	0.4	0.3225806451612903	0.02497398543184183
8	((2400,), (2400,), (44,), (41,))	1.5	0.14285714285714285	0.16129032258064516	0.008198530571059187
9	((2400,), (2400,), (46,), (49,))	1.5	0.2608695652173913	0.3225806451612903	0.02497398543184183
10	((2400,), (9600,), (44,), (49,))	1.0	0.09523809523809523	0.12903225806451613	0.006811086935956863
11	((4800,), (2400,), (41,), (41,))	0.75	1.0	0.6363636363636364	0.06170798898071626
12	((4800,), (2400,), (39,), (37,))	0.75	1.0	0.6363636363636364	0.06170798898071626
13	((1200,), (2400,), (51,), (49,))	0.75	1.0	0.6363636363636364	0.06170798898071626
14	((4800,), (2400,), (44,), (44,))	0.75	1.0	0.6363636363636364	0.06170798898071626
15	((9600,), (2400,), (41,), (44,))	0.75	1.0	0.6363636363636364	0.06170798898071626
16	((9600,), (3600,), (49,), (49,))	0.75	1.0	0.6363636363636364	0.06170798898071626
17	((3600,), (1200,), (49,), (51,))	0.75	1.0	0.6363636363636364	0.06170798898071626
18	((2400,), (2400,), (49,), (44,))	0.75	0.2	0.25925925925925924	0.024779857515819285
19	((2400,), (9600,), (44,), (41,))	0.75	0.07142857142857142	0.11290322580645161	0.0060700659035726676
20	((2400,), (9600,), (41,), (39,))	0.75	0.2	0.22580645161290322	0.019979188345473464
21	((2400,), (4800,), (37,), (39,))	0.75	0.25	0.2916666666666667	0.029513888888888888
22	((2400,), (2400,), (37,), (37,))	0.75	0.25	0.2916666666666667	0.029513888888888888
23	((2400,), (2400,), (41,), (39,))	0.75	0.2	0.22580645161290322	0.019979188345473464
24	((2400,), (2400,), (41,), (37,))	0.75	0.2	0.22580645161290322	0.019979188345473464
25	((2400,), (2400,), (39,), (37,))	0.75	0.3333333333333333	0.4117647058823529	0.0461361014994233
26	((9600,), (4800,), (39,), (41,))	0.75	1.0	0.6363636363636364	0.06170798898071626
