## supplementary for "Exploring Cognitive Individuality and Underlying Creativity in Statistical Learning": yuyake2_sensitivity_0.25_dynamics.csv

	gram	condi_mle	condi_bayes	condi_bayes_varience	instantCon_ent(normal based on mle)	instantCon_ent(normal based on bayes)	instantCon_ent(dirichlet entropy)	totalCon_ent(mle)	totalCon_ent(bayes)	KL_normal	KL_dirichlet	PMI_dynamics_normal	PMI_dynamics_bayes	chunk_timing
0	[(4800,), (2400,), (44,), (44,)]	1.0	0.6363636363636364	0.06170798898071626	0.0	0.0	0.0	1.3056399814873954	1.268261653174798	6.459431618637297	3.6955894958548385	1.630766190334281	1.6556725201560736
1	[(2400,), (2400,), (44,), (46,)]	0.43333333333333335	0.34	0.016622222222222222	2.038172805099388	2.2232647529441056	-4.211380302224934	1.2920395650135685	1.2615732814155283	4.447894484295368	4.248928984235368	1.305999123469362	1.4047588408706075
2	[(2400,), (2400,), (46,), (44,)]	0.7647058823529411	0.68	0.030013793103448275	0.8112781244591328	0.9182958340544896	-0.3623989402206571	1.2914938239554454	1.2650228202462117	5.672305032436028	5.555050160912804	1.2276867210059612	1.334325121036831
3	[(2400,), (2400,), (44,), (44,)]	0.2903225806451613	0.2549019607843137	0.013812869176190975	2.0115371343419297	2.2105026344019287	-4.27038217143644	1.2824041112015678	1.2608739313558117	4.453297529249728	4.252767925603452	-0.19930880822340666	0.18274552266716743
4	[(2400,), (2400,), (44,), (44,)]	0.3125	0.2692307692307692	0.014053254437869823	2.006134089387569	2.2066636930338457	-4.313264001333374	1.2880772286718223	1.2661337104213812	4.461928018227026	4.258051451819136	-0.12167855658825244	0.22239242133644774
5	[(2400,), (2400,), (44,), (41,)]	0.15151515151515152	0.16981132075471697	0.009893013059526709	1.9975036004102722	2.2013801668181614	-4.358752942879598	1.292496040806245	1.2709434734909189	4.435932204166967	4.250009686371706	0.47631383964340634	0.8982304997082401
6	[(2400,), (2400,), (41,), (37,)]	0.2727272727272727	0.25925925925925924	0.024779857515819285	1.9219280948873623	1.9877733714879844	-2.020149742829376	1.3079699954952146	1.2787650149869831	4.52317159110577	4.470137985475943	1.628031222613042	2.056346379513875
7	[(2400,), (2400,), (37,), (37,)]	0.3333333333333333	0.3333333333333333	0.035555555555555556	1.5	1.5709505944546684	-0.8666572778318793	1.3155347931273509	1.2833967382882587	4.928938561879815	4.88431702722664	1.7796099315747	2.167468453710316
8	[(2400,), (2400,), (37,), (39,)]	0.5	0.4090909090909091	0.0371900826446281	1.5304930567574824	1.575114591410657	-0.8832439243733512	1.319990159318516	1.2855457056882225	4.973956321409963	4.895026566895953	2.893084796083488	2.7825483199338223
9	[(2400,), (2400,), (39,), (41,)]	0.7142857142857143	0.6	0.05052631578947368	0.9182958340544896	0.9852281360342515	-0.10805020110221014	1.3176855949159922	1.286418426502924	5.596311050070666	5.488481024182628	2.643856189774725	2.601321389585421
10	[(2400,), (9600,), (41,), (39,)]	0.25	0.25	0.0234375	1.9362600275315274	1.9892936331613535	-2.0442407469576667	1.3102035318752632	1.2835721951498542	4.500283701610052	4.4668175506201715	3.142957953842043	2.9021637646605805
11	[(9600,), (4800,), (39,), (41,)]	1.0	0.6363636363636364	0.06170798898071626	0.0	0.44217935649972373	0.0	1.3187008070602149	1.2882564445060511	6.459431618637297	3.6955894958548385	5.156504485679991	4.106063337868369
12	[(4800,), (2400,), (41,), (41,)]	1.0	0.6363636363636364	0.06170798898071626	0.0	0.44217935649972373	0.0	1.3063765004521752	1.2818967678266624	6.459431618637297	3.6955894958548385	3.0544477840223765	2.8371297560916378
13	[(2400,), (2400,), (41,), (44,)]	0.38461538461538464	0.3103448275862069	0.025943141282023564	1.9591479170272448	1.9926140680171256	-2.062720688798964	1.2942804217442854	1.2756146481799493	4.537408475785725	4.475315069237801	0.26038968457822975	0.732747801245678
14	[(2400,), (2400,), (44,), (46,)]	0.4117647058823529	0.3333333333333333	0.01532567049808429	2.0234994144703293	2.2094219322655917	-4.3659757366469165	1.2959523981754704	1.279084597291086	4.456874007806968	4.261066401778996	1.331326792889612	1.409270978816053
15	[(2400,), (2400,), (46,), (49,)]	0.2777777777777778	0.34615384615384615	0.03017751479289941	0.7871265862012691	0.9043814577244937	-0.39372436635402863	1.2960935408348784	1.2821579837338415	5.607026439987819	5.528845489505304	1.4869873411578585	1.7612481743004527
16	[(2400,), (2400,), (49,), (49,)]	0.45454545454545453	0.391304347826087	0.03528670447385003	1.5219280948873621	1.5726236638951638	-0.9146769909858066	1.3020939706496	1.2833479612485454	4.9645127704033465	4.89409140246323	2.0848888975865134	2.231544119705978
17	[(2400,), (2400,), (49,), (46,)]	0.4166666666666667	0.375	0.033482142857142856	1.4949188482339508	1.5653402161740675	-0.9550804442957324	1.3014040814625492	1.2844195325987255	4.97607586365561	4.898153494178164	1.3092170431378083	1.625662136521868
18	[(2400,), (2400,), (46,), (44,)]	0.7368421052631579	0.6666666666666666	0.02867383512544803	0.8524051786494786	0.9305861291319928	-0.37603597496592656	1.3018886624160377	1.2856972084338523	5.627957230627568	5.541135784582808	1.222392421336448	1.3144494516324579
19	[(2400,), (2400,), (44,), (44,)]	0.3142857142857143	0.2727272727272727	0.01344726152122146	2.002557610830329	2.1983652168583006	-4.419986845282326	1.2944573597325133	1.281945515103944	4.465041307132817	4.266300876599917	-0.033814712992243694	0.2645932795678321
20	[(2400,), (2400,), (44,), (46,)]	0.4166666666666667	0.3392857142857143	0.014944727891156463	1.9943903115044805	2.19313074203738	-4.464027279210374	1.2981290534254966	1.286110867055631	4.4845520259654945	4.2771582351737445	1.2730184944064158	1.3522641732583214
21	[(2400,), (2400,), (46,), (44,)]	0.75	0.6785714285714286	0.0272640306122449	0.8314743880097293	0.9182958340544896	-0.40423271214028667	1.2980762549781055	1.2888592713116107	5.648153494178164	5.553503402594298	1.207399706860975	1.292374062645541
22	[(2400,), (9600,), (44,), (49,)]	0.10810810810810811	0.14035087719298245	0.007911639899288054	1.9748795926718032	2.182273383463553	-4.51685112403338	1.290635852089385	1.2850015472102652	4.446376826348208	4.264314967750865	1.6731896837328915	1.6746034649531587
23	[(9600,), (3600,), (49,), (49,)]	1.0	0.6363636363636364	0.06170798898071626	0.0	0.44217935649972373	0.0	1.3084047175675375	1.2931845690527433	6.459431618637297	3.6955894958548385	5.309855262586788	4.235160217369708
24	[(3600,), (1200,), (49,), (51,)]	1.0	0.6363636363636364	0.06170798898071626	0.0	0.44217935649972373	0.0	1.2974097199409196	1.2872328237768182	6.459431618637297	3.6955894958548385	5.321928094887362	4.245451437117049
25	[(1200,), (2400,), (51,), (49,)]	1.0	0.6363636363636364	0.06170798898071626	0.0	0.44217935649972373	0.0	1.2865979722747456	1.2813487119699367	6.459431618637297	3.6955894958548385	3.2184235191335024	2.9755671483724386
26	[(2400,), (2400,), (49,), (46,)]	0.46153846153846156	0.4	0.03310344827586207	1.4833557549816874	1.561278124459133	-0.9897886988857212	1.2759649311815655	1.2755310873021162	4.998946937324186	4.905910667509827	1.42294269736419	1.6637959397330493
27	[(2400,), (2400,), (46,), (49,)]	0.2857142857142857	0.3448275862068966	0.02738442690880265	0.8112781244591328	0.9059282160429991	-0.43208469362353696	1.27522777434639	1.2763955541027832	5.596311050070666	5.530067992623579	1.3278046612240315	1.591424751350853
28	[(2400,), (2400,), (49,), (49,)]	0.42857142857142855	0.38461538461538464	0.03155818540433925	1.4604846813131116	1.5535209511274697	-1.0305207081248384	1.2803069749672866	1.2775990061207065	5.010615982912112	4.910851012114443	1.8249132934419088	1.9973792998408644
29	[(2400,), (2400,), (49,), (44,)]	0.2	0.25925925925925924	0.024779857515819285	1.4488156357251847	1.5485806065228545	-1.0665038090718002	1.2804425480972443	1.2786378713547268	4.9375035237499345	4.89306435173866	-0.6415460290875238	0.23642794642384324
30	[(2400,), (2400,), (44,), (44,)]	0.3157894736842105	0.27586206896551724	0.012887883088489125	2.013054792289089	2.1951166508864324	-4.502276143223492	1.2905630278977294	1.2819963756768697	4.454465931962619	4.269549292005171	-0.007613184109875213	0.26141431016563205
31	[(2400,), (2400,), (44,), (46,)]	0.41025641025641024	0.3389830508474576	0.014226891560990957	2.0049656866746783	2.189882326632126	-4.544863703769835	1.293857517985378	1.2858055990643917	4.4722137711363485	4.279799788174693	1.2438508492726204	1.3182222910274712
32	[(2400,), (2400,), (46,), (44,)]	0.7272727272727273	0.6666666666666666	0.026143790849673203	0.863120568566631	0.9293636260137187	-0.41830031381236754	1.29400667106344	1.2883373225194634	5.61408068201486	5.541135784582808	1.1830163767446191	1.262407283441442
33	[(2400,), (2400,), (44,), (46,)]	0.425	0.35	0.01421875	1.9872178475009488	2.179631830462604	-4.59505588714118	1.2875862178972757	1.2848224513920414	4.490404993358597	4.2905037879564745	1.2532000457292185	1.3204824006792528
34	[(2400,), (2400,), (46,), (44,)]	0.7391304347826086	0.6774193548387096	0.02497398543184183	0.8453509366224364	0.9182958340544896	-0.4436670072794575	1.2873690298407927	1.2871134426821613	5.631375893257793	5.552265851064215	1.1939512754430206	1.266003652557063
35	[(2400,), (9600,), (44,), (41,)]	0.07317073170731707	0.11475409836065574	0.006251421247390073	1.969026625278701	2.1689278306808233	-4.645498799653733	1.2809089686730564	1.2835148975013781	4.440195377104821	4.273275844119297	1.6758709969193664	1.669874393861256
36	[(9600,), (2400,), (41,), (44,)]	1.0	0.6363636363636364	0.06170798898071626	0.0	0.44217935649972373	0.0	1.3018762352609214	1.2923954879070063	6.459431618637297	3.6955894958548385	1.6181293646563555	1.6166713604484941
37	[(2400,), (2400,), (44,), (41,)]	0.14285714285714285	0.16129032258064516	0.008198530571059187	2.0192362415324756	2.186155774518001	-4.603469311125609	1.292013536508945	1.2868594967254041	4.418806596249014	4.265064845050919	0.4405725913859814	0.8091756858954602
38	[(2400,), (2400,), (41,), (39,)]	0.21428571428571427	0.23333333333333334	0.021045751633986927	1.9220231428515733	1.984116549399496	-2.1130610037394657	1.3042357282455423	1.2936161223070861	4.500241195217351	4.468666968901795	1.8436967691213244	2.24261860205852
39	[(2400,), (2400,), (39,), (37,)]	0.375	0.4375	0.04921875	0.863120568566631	0.9709505944546686	-0.1472137415345791	1.3127292308019842	1.2978801551130894	5.504997615712332	5.4707322103488	2.20234647913469	2.515012610045534
40	[(2400,), (4800,), (37,), (39,)]	0.2727272727272727	0.30434782608695654	0.03136595953231114	1.4854752972273344	1.5644050517413437	-0.9299251503567757	1.3148099627474017	1.2972835907431803	4.919946861705795	4.8850998330927755	3.6280312226130422	3.3019234192273887
41	[(4800,), (2400,), (39,), (37,)]	1.0	0.6363636363636364	0.06170798898071626	0.0	0.44217935649972373	0.0	1.32043326709465	1.2994503744309198	6.459431618637297	3.6955894958548385	3.5130695822393703	3.2180615224865825
42	[(2400,), (2400,), (37,), (39,)]	0.5	0.4166666666666667	0.034722222222222224	1.5394847569315018	1.574331785544523	-0.9332798069339943	1.3107950680647622	1.2940212488937934	4.959431618637297	4.896229528652811	2.9385994553358565	2.848742321925106
43	[(2400,), (2400,), (39,), (41,)]	0.6666666666666666	0.5882352941176471	0.0461361014994233	0.954434002924965	0.9886994082884974	-0.14034096193235757	1.3090187825987385	1.2945482355313727	5.541135784582808	5.482013801109126	2.627087976393833	2.6099527735033665
44	[(2400,), (2400,), (41,), (44,)]	0.4	0.3225806451612903	0.02497398543184183	1.959190423419946	1.990764649735502	-2.121540793826596	1.3041279315231409	1.2922276739563612	4.537503523749935	4.478581576382141	0.3479233034203071	0.7345141151721098
45								1.304814556979627	1.294830528209691
