## supplementary for "Exploring Cognitive Individuality and Underlying Creativity in Statistical Learning": yuyake2_sensitivity_1.0_dist.csv

	sequence	count	condi_mle	condi_bayes	condi_varience
0	((2400,), (2400,), (44,), (46,))	17.0	0.40476190476190477	0.3829787234042553	0.004923042100497963
1	((2400,), (2400,), (46,), (44,))	17.0	0.7391304347826086	0.72	0.007753846153846154
2	((2400,), (2400,), (44,), (44,))	12.0	0.2857142857142857	0.2765957446808511	0.004168552889693677
3	((2400,), (2400,), (37,), (39,))	6.0	0.5	0.4666666666666667	0.015555555555555555
4	((2400,), (2400,), (39,), (41,))	6.0	0.6666666666666666	0.6363636363636364	0.01928374655647383
5	((2400,), (2400,), (49,), (49,))	6.0	0.4	0.3888888888888889	0.012508122157244964
6	((2400,), (2400,), (49,), (46,))	6.0	0.4	0.3888888888888889	0.012508122157244964
7	((2400,), (2400,), (41,), (44,))	6.0	0.4	0.3684210526315789	0.011634349030470914
8	((2400,), (2400,), (44,), (41,))	6.0	0.14285714285714285	0.14893617021276595	0.0026407122378149994
9	((2400,), (2400,), (46,), (49,))	6.0	0.2608695652173913	0.28	0.007753846153846154
10	((2400,), (9600,), (44,), (49,))	4.0	0.09523809523809523	0.10638297872340426	0.0019805341783612493
11	((4800,), (2400,), (41,), (41,))	3.0	1.0	0.8	0.02666666666666667
12	((4800,), (2400,), (39,), (37,))	3.0	1.0	0.8	0.02666666666666667
13	((1200,), (2400,), (51,), (49,))	3.0	1.0	0.8	0.02666666666666667
14	((4800,), (2400,), (44,), (44,))	3.0	1.0	0.8	0.02666666666666667
15	((9600,), (2400,), (41,), (44,))	3.0	1.0	0.8	0.02666666666666667
16	((9600,), (3600,), (49,), (49,))	3.0	1.0	0.8	0.02666666666666667
17	((3600,), (1200,), (49,), (51,))	3.0	1.0	0.8	0.02666666666666667
18	((2400,), (2400,), (49,), (44,))	3.0	0.2	0.2222222222222222	0.009096816114359974
19	((2400,), (9600,), (44,), (41,))	3.0	0.07142857142857142	0.0851063829787234	0.0016221518032292139
20	((2400,), (9600,), (41,), (39,))	3.0	0.2	0.21052631578947367	0.008310249307479225
21	((2400,), (4800,), (37,), (39,))	3.0	0.25	0.26666666666666666	0.012222222222222223
22	((2400,), (2400,), (37,), (37,))	3.0	0.25	0.26666666666666666	0.012222222222222223
23	((2400,), (2400,), (41,), (39,))	3.0	0.2	0.21052631578947367	0.008310249307479225
24	((2400,), (2400,), (41,), (37,))	3.0	0.2	0.21052631578947367	0.008310249307479225
25	((2400,), (2400,), (39,), (37,))	3.0	0.3333333333333333	0.36363636363636365	0.01928374655647383
26	((9600,), (4800,), (39,), (41,))	3.0	1.0	0.8	0.02666666666666667
27	((4800,), ((2400,), (2400,), (2400,)), (44,), ((44,), (46,), (44,)))	1.0	0.25	0.3333333333333333	0.031746031746031744
28	(((2400,), (2400,), (2400,)), (2400,), ((44,), (46,), (44,)), (44,))	1.0	0.5	0.5	0.05
29	((2400,), ((2400,), (2400,)), (41,), ((44,), (46,)))	1.0	0.05263157894736842	0.08333333333333333	0.0030555555555555557
30	(((2400,), (2400,)), (2400,), ((44,), (46,)), (49,))	1.0	1.0	0.6666666666666666	0.05555555555555555
31	((2400,), ((2400,), (2400,)), (49,), ((46,), (44,)))	1.0	0.05	0.08333333333333333	0.0030555555555555557
32	(((2400,), (2400,)), ((2400,), (2400,), (2400,)), ((46,), (44,)), ((44,), (46,), (44,)))	1.0	1.0	0.6666666666666666	0.05555555555555555
33	(((2400,), (2400,), (2400,)), (9600,), ((44,), (46,), (44,)), (49,))	1.0	0.5	0.5	0.05
34	((2400,), ((2400,), (2400,), (2400,), (2400,)), (44,), ((44,), (46,), (44,), (46,)))	1.0	0.02127659574468085	0.03773584905660377	0.0006724417546774258
35	(((2400,), (2400,), (2400,), (2400,)), (2400,), ((44,), (46,), (44,), (46,)), (44,))	1.0	1.0	0.6666666666666666	0.05555555555555555
