## supplementary for "Exploring Cognitive Individuality and Underlying Creativity in Statistical Learning": yuyake2_sensitivity_1.0_dynamics.csv

	gram	condi_mle	condi_bayes	condi_bayes_varience	instantCon_ent(normal based on mle)	instantCon_ent(normal based on bayes)	instantCon_ent(dirichlet entropy)	totalCon_ent(mle)	totalCon_ent(bayes)	KL_normal	KL_dirichlet	PMI_dynamics_normal	PMI_dynamics_bayes	chunk_timing
0	[(4800,), (2400,), (44,), (44,)]	1.0	0.8	0.02666666666666667	0.0	0.0	0.0	1.3056399814873954	1.3265143428620425	6.459431618637297	4.910002818999948	1.630766190334281	1.607029532962346
1	[(2400,), (2400,), (44,), (46,)]	0.43333333333333335	0.4	0.006666666666666667	2.038172805099388	2.116887272855772	-6.039259207310089	1.2920395650135685	1.3153308991111334	4.447894484295368	4.364343513074832	1.305999123469362	1.304812879716307
2	[(2400,), (2400,), (46,), (44,)]	0.7647058823529411	0.7368421052631579	0.009695290858725761	0.8112781244591328	0.8524051786494786	-0.8788262337364046	1.2914938239554454	1.316464071972864	5.672305032436028	5.627957230627568	1.2276867210059612	1.229022305002461	chunk
3	[(2400,), (2400,), (44,), (44,)]	0.2903225806451613	0.2777777777777778	0.005422088755422089	2.0115371343419297	2.0950881055624646	-6.132729885759346	1.2824041112015678	1.308956811929661	4.453297529249728	4.3696948903694395	-0.19930880822340666	-0.11528078539010181
4	[(2400,), (2400,), (44,), (44,)]	0.3125	0.2972972972972973	0.005497674060974203	2.006134089387569	2.089736728267858	-6.204786236609976	1.2880772286718223	1.3143982917544865	4.461928018227026	4.377579460857456	-0.12167855658825244	-0.04986122785835914
5	[(2400,), (2400,), (44,), (41,)]	0.15151515151515152	0.15789473684210525	0.0034093330492222457	1.9975036004102722	2.0818521577798417	-6.2790180281345584	1.292496040806245	1.3189171304422826	4.435932204166967	4.359435137307057	0.47631383964340634	0.5909172238587774
6	[(2400,), (2400,), (41,), (37,)]	0.2727272727272727	0.26666666666666666	0.012222222222222223	1.9219280948873623	1.959190423419946	-2.826664263091425	1.3079699954952146	1.3309157567731635	4.52317159110577	4.493835388279695	1.628031222613042	1.7853531950401746
7	[(2400,), (2400,), (37,), (37,)]	0.3333333333333333	0.3333333333333333	0.017094017094017096	1.5	1.5394847569315018	-1.4416516831949782	1.3155347931273509	1.3369945873757365	4.928938561879815	4.904846449299498	1.7796099315747	1.9246181881578628
8	[(2400,), (2400,), (37,), (39,)]	0.5	0.46153846153846156	0.01775147928994083	1.5304930567574824	1.5545851693377994	-1.493784595175164	1.319990159318516	1.3400159061246155	4.973956321409963	4.933196708687775	2.893084796083488	2.845115649491654
9	[(2400,), (2400,), (39,), (41,)]	0.7142857142857143	0.6666666666666666	0.022222222222222223	0.9182958340544896	0.954434002924965	-0.43015082634800095	1.3176855949159922	1.3391914689207358	5.596311050070666	5.541135784582808	2.643856189774725	2.617589475891396
10	[(2400,), (9600,), (41,), (39,)]	0.25	0.25	0.011029411764705883	1.9362600275315274	1.965596230357602	-2.9012612631905323	1.3102035318752632	1.3335287561731761	4.500283701610052	4.482214617174815	3.142957953842043	3.04598620527418
11	[(9600,), (4800,), (39,), (41,)]	1.0	0.8	0.02666666666666667	0.0	0.31127812445913283	0.0	1.3187008070602149	1.3400549019944077	6.459431618637297	4.910002818999948	5.156504485679991	4.75966464242534
12	[(4800,), (2400,), (41,), (41,)]	1.0	0.8	0.02666666666666667	0.0	0.31127812445913283	0.0	1.3063765004521752	1.3297762295007536	6.459431618637297	4.910002818999948	3.0544477840223765	2.965430055729046
13	[(2400,), (2400,), (41,), (44,)]	0.38461538461538464	0.35294117647058826	0.012687427912341407	1.9591479170272448	1.9772170014624826	-2.9591368490623022	1.2942804217442854	1.3196660598348635	4.537408475785725	4.5051842189452165	0.26038968457822975	0.3934715788730267
14	[(2400,), (2400,), (44,), (46,)]	0.4117647058823529	0.38461538461538464	0.005917159763313609	2.0234994144703293	2.09999648133024	-6.297380272991461	1.2959523981754704	1.322397576231953	4.456874007806968	4.3771516881244965	1.331326792889612	1.3283587979855547
15	[(2400,), (2400,), (46,), (49,)]	0.2777777777777778	0.3	0.01	0.7871265862012691	0.8314743880097293	-0.9234623452964996	1.2960935408348784	1.3236678958004031	5.607026439987819	5.578140719406604	1.4869873411578585	1.5635286248272076
16	[(2400,), (2400,), (49,), (49,)]	0.45454545454545453	0.42857142857142855	0.0163265306122449	1.5219280948873621	1.5485806065228545	-1.5725195389659294	1.3020939706496	1.327302457443665	4.9645127704033465	4.9288126237887795	2.0848888975865134	2.123683417297404
17	[(2400,), (2400,), (49,), (46,)]	0.4166666666666667	0.4	0.015	1.4949188482339508	1.5306189948485172	-1.6619997929621775	1.3014040814625492	1.3273480035467373	4.97607586365561	4.9375035237499345	1.3092170431378083	1.3992762810198174
18	[(2400,), (2400,), (46,), (44,)]	0.7368421052631579	0.7142857142857143	0.00927643784786642	0.8524051786494786	0.8812908992306927	-0.8993202461132341	1.3018886624160377	1.3280589428523017	5.627957230627568	5.596311050070666	1.222392421336448	1.2246424694655789	chunk
19	[(2400,), (2400,), (44,), (44,)]	0.3142857142857143	0.3	0.005121951219512195	2.002557610830329	2.082279930512801	-6.379719792309444	1.2944573597325133	1.3217294533452484	4.465041307132817	4.384692809981736	-0.033814712992243694	0.028590121753830446
20	[(2400,), (2400,), (44,), (46,)]	0.4166666666666667	0.3902439024390244	0.005665561882099658	1.9943903115044805	2.0747388086555607	-6.449016508877705	1.2981290534254966	1.32552069435538	4.4845520259654945	4.401494553412976	1.2730184944064158	1.271952943265609	chunk
21	[(2400,), (2400,), (46,), (44,)]	0.75	0.7272727272727273	0.008623787279913761	0.8314743880097293	0.863120568566631	-0.9383892880420461	1.2980762549781055	1.3265018759503366	5.648153494178164	5.61408068201486	1.207399706860975	1.208146171482584	chunk
22	[(2400,), (9600,), (44,), (49,)]	0.10810810810810811	0.11904761904761904	0.0024389600801560936	1.9748795926718032	2.057937065224321	-6.52786504951537	1.290635852089385	1.3201160471090245	4.446376826348208	4.374110695610467	1.6731896837328915	1.6499805174373836
23	[(9600,), (3600,), (49,), (49,)]	1.0	0.8	0.02666666666666667	0.0	0.31127812445913283	0.0	1.3084047175675375	1.3335888320681952	6.459431618637297	4.910002818999948	5.309855262586788	4.909851995979626
24	[(3600,), (1200,), (49,), (51,)]	1.0	0.8	0.02666666666666667	0.0	0.31127812445913283	0.0	1.2974097199409196	1.324286175663639	6.459431618637297	4.910002818999948	5.321928094887362	4.9216992811225975
25	[(1200,), (2400,), (51,), (49,)]	1.0	0.8	0.02666666666666667	0.0	0.31127812445913283	0.0	1.2865979722747456	1.3151223648770614	6.459431618637297	4.910002818999948	3.2184235191335024	3.1260964998220495
26	[(2400,), (2400,), (49,), (46,)]	0.46153846153846156	0.4375	0.014476102941176471	1.4833557549816874	1.5219280948873621	-1.7376759312000623	1.2759649311815655	1.3060943142502843	4.998946937324186	4.954190803693149	1.42294269736419	1.4856782992017115
27	[(2400,), (2400,), (46,), (49,)]	0.2857142857142857	0.30434782608695654	0.008821676118462508	0.8112781244591328	0.8453509366224364	-0.976303241700947	1.27522777434639	1.3059635191137553	5.596311050070666	5.572890725815208	1.3278046612240315	1.3977089415267736
28	[(2400,), (2400,), (49,), (49,)]	0.42857142857142855	0.4117647058823529	0.013456362937331795	1.4604846813131116	1.5052408149441479	-1.8190710031785464	1.2803069749672866	1.3092158289962452	5.010615982912112	4.9636073897969535	1.8249132934419088	1.8686161268627026
29	[(2400,), (2400,), (49,), (44,)]	0.2	0.2222222222222222	0.009096816114359974	1.4488156357251847	1.4958242288403436	-1.8900045962946166	1.2804425480972443	1.3096127579411059	4.9375035237499345	4.917449334350899	-0.6415460290875238	-0.3423900788292715
30	[(2400,), (2400,), (44,), (44,)]	0.3157894736842105	0.3023255813953488	0.0047937460052116625	2.013054792289089	2.0853209230268295	-6.507494025106496	1.2905630278977294	1.316265566272301	4.454465931962619	4.381539406185464	-0.007613184109875213	0.04832174163658215
31	[(2400,), (2400,), (44,), (46,)]	0.41025641025641024	0.38636363636363635	0.005268595041322314	2.0049656866746783	2.0778922124518324	-6.572439150878495	1.293857517985378	1.319689392303227	4.4722137711363485	4.3969747185912995	1.2438508492726204	1.2440206189548226	chunk
32	[(2400,), (2400,), (46,), (44,)]	0.7272727272727273	0.7083333333333334	0.008263888888888888	0.863120568566631	0.8865408928220899	-0.9590153998563551	1.29400667106344	1.320687905238796	5.61408068201486	5.588567149401933	1.1830163767446191	1.1847575290438042	chunk
33	[(2400,), (2400,), (44,), (46,)]	0.425	0.4	0.0052173913043478265	1.9872178475009488	2.062456900045998	-6.645559986726909	1.2875862178972757	1.3150913928802648	4.490404993358597	4.412882285479245	1.2532000457292185	1.2516267335238955	chunk
34	[(2400,), (2400,), (46,), (44,)]	0.7391304347826086	0.72	0.007753846153846154	0.8453509366224364	0.8708644692353644	-0.992814897427003	1.2873690298407927	1.3157568143121534	5.631375893257793	5.603980808077166	1.1939512754430206	1.1938733353481332	chunk
35	[(2400,), (9600,), (44,), (41,)]	0.07317073170731707	0.08695652173913043	0.0016892571290672888	1.969026625278701	2.0465493331580515	-6.7181757401252185	1.2809089686730564	1.3100983410254694	4.440195377104821	4.376821441722883	1.6758709969193664	1.6537359205013837
36	[(9600,), (2400,), (41,), (44,)]	1.0	0.8	0.02666666666666667	0.0	0.31127812445913283	0.0	1.3018762352609214	1.3256225233006398	6.459431618637297	4.910002818999948	1.6181293646563555	1.5974190749732993
37	[(2400,), (2400,), (44,), (41,)]	0.14285714285714285	0.14893617021276595	0.0026407122378149994	2.0192362415324756	2.082610176914413	-6.642388936787242	1.292013536508945	1.3172027493757188	4.418806596249014	4.3607042837817	0.4405725913859814	0.5417683805760068
38	[(2400,), (2400,), (41,), (39,)]	0.21428571428571427	0.2222222222222222	0.009096816114359974	1.9220231428515733	1.9542473996920804	-3.0748919989723227	1.3042357282455423	1.3271241454234026	4.500241195217351	4.4844941174353705	1.8436967691213244	2.001393235299866
39	[(2400,), (2400,), (39,), (37,)]	0.375	0.4	0.02181818181818182	0.863120568566631	0.9182958340544896	-0.515630646069928	1.3127292308019842	1.3334584344566223	5.504997615712332	5.488481024182628	2.20234647913469	2.333884381043018
40	[(2400,), (4800,), (37,), (39,)]	0.2727272727272727	0.2857142857142857	0.013605442176870748	1.4854752972273344	1.5262349099495227	-1.5993759876517224	1.3148099627474017	1.333852597162659	4.919946861705795	4.902774911174474	3.6280312226130422	3.514296556005809
41	[(4800,), (2400,), (39,), (37,)]	1.0	0.8	0.02666666666666667	0.0	0.31127812445913283	0.0	1.32043326709465	1.3375688897156353	6.459431618637297	4.910002818999948	3.5130695822393703	3.409231707061784
42	[(2400,), (2400,), (37,), (39,)]	0.5	0.4666666666666667	0.015555555555555555	1.5394847569315018	1.5566567074628228	-1.616348532080627	1.3107950680647622	1.3293488012424333	4.959431618637297	4.929306653322327	2.9385994553358565	2.904997147551998
43	[(2400,), (2400,), (39,), (41,)]	0.6666666666666666	0.6363636363636364	0.01928374655647383	0.954434002924965	0.9709505944546686	-0.5074969029920045	1.3090187825987385	1.3285750858365013	5.541135784582808	5.513771314036656	2.627087976393833	2.6157027519595544
44	[(2400,), (2400,), (41,), (44,)]	0.4	0.3684210526315789	0.011634349030470914	1.959190423419946	1.974937501201927	-3.105234649366743	1.3041279315231409	1.3245847107389708	4.537503523749935	4.508950655425459	0.3479233034203071	0.45597191664142994
45								1.304814556979627	1.3262668417949555
