## supplementary for "Exploring Cognitive Individuality and Underlying Creativity in Statistical Learning": yuyake2_sensitivity_4.0_dist.csv

	sequence	count	condi_mle	condi_bayes	condi_varience
0	((2400,), (2400,), (46,), (44,))	24.0	0.6	0.5952380952380952	0.005603016400358593
1	((2400,), (2400,), (44,), (46,))	24.0	0.4	0.38461538461538464	0.0035861574323112783
2	((2400,), (2400,), (37,), (39,))	24.0	0.5	0.49019607843137253	0.004805843906189927
3	((2400,), (2400,), (49,), (49,))	24.0	0.4	0.38461538461538464	0.0035861574323112783
4	((2400,), (2400,), (39,), (41,))	20.0	0.625	0.6176470588235294	0.006747404844290658
5	((2400,), (2400,), (46,), (49,))	16.0	0.4	0.40476190476190477	0.005603016400358593
6	((2400,), (2400,), (44,), (44,))	16.0	0.26666666666666666	0.26153846153846155	0.0029263044647660033
7	((2400,), (2400,), (49,), (46,))	16.0	0.26666666666666666	0.26153846153846155	0.0029263044647660033
8	((4800,), (2400,), (41,), (41,))	12.0	1.0	0.9285714285714286	0.004421768707482994
9	((4800,), (2400,), (39,), (37,))	12.0	1.0	0.9285714285714286	0.004421768707482994
10	((1200,), (2400,), (51,), (49,))	12.0	1.0	0.9285714285714286	0.004421768707482994
11	((3600,), (1200,), (49,), (51,))	12.0	1.0	0.9285714285714286	0.004421768707482994
12	((2400,), (4800,), (37,), (39,))	12.0	0.25	0.2549019607843137	0.0036524413687043446
13	((2400,), (2400,), (39,), (37,))	12.0	0.375	0.38235294117647056	0.006747404844290658
14	((9600,), (4800,), (39,), (41,))	12.0	1.0	0.9285714285714286	0.004421768707482994
15	((2400,), (9600,), (41,), (39,))	12.0	0.3	0.2826086956521739	0.004313638740296826
16	((2400,), (2400,), (37,), (37,))	12.0	0.25	0.2549019607843137	0.0036524413687043446
17	(((2400,), (2400,)), (2400,), ((44,), (41,)), (37,))	8.0	0.5	0.5	0.013157894736842105
18	(((2400,), (2400,), (2400,), (2400,)), ((2400,), (2400,)), ((44,), (46,), (44,), (44,)), ((44,), (41,)))	8.0	1.0	0.9	0.008181818181818182
19	((4800,), ((2400,), (2400,), (2400,), (2400,)), (44,), ((44,), (46,), (44,), (44,)))	8.0	0.6666666666666666	0.6428571428571429	0.015306122448979591
20	((2400,), ((2400,), (2400,)), (41,), ((44,), (46,)))	8.0	0.2	0.1956521739130435	0.003348348952258376
21	(((2400,), (2400,)), (2400,), ((44,), (46,)), (49,))	8.0	1.0	0.9	0.008181818181818182
22	((2400,), (9600,), (44,), (49,))	8.0	0.13333333333333333	0.13846153846153847	0.0018074233458848844
23	((2400,), ((2400,), (2400,), (2400,), (2400,)), (49,), ((46,), (44,), (44,), (46,)))	8.0	0.13333333333333333	0.13846153846153847	0.0018074233458848844
24	(((2400,), (9600,)), (3600,), ((44,), (49,)), (49,))	8.0	1.0	0.9	0.008181818181818182
25	((2400,), ((2400,), (2400,), (2400,), (2400,)), (49,), ((44,), (44,), (46,), (44,)))	8.0	0.13333333333333333	0.13846153846153847	0.0018074233458848844
26	(((2400,), (2400,), (2400,), (2400,)), ((2400,), (2400,), (9600,)), ((44,), (44,), (46,), (44,)), ((46,), (44,), (41,)))	8.0	1.0	0.9	0.008181818181818182
27	(((2400,), (2400,), (9600,)), ((2400,), (2400,)), ((46,), (44,), (41,)), ((44,), (41,)))	8.0	1.0	0.9	0.008181818181818182
28	(((2400,), (2400,), (2400,), (2400,)), ((2400,), (9600,)), ((46,), (44,), (44,), (46,)), ((44,), (49,)))	8.0	1.0	0.9	0.008181818181818182
29	((2400,), (2400,), (41,), (44,))	8.0	0.2	0.1956521739130435	0.003348348952258376
30	(((2400,), (2400,)), (2400,), ((44,), (41,)), (39,))	8.0	0.5	0.5	0.013157894736842105
31	((2400,), (2400,), (44,), (41,))	8.0	0.13333333333333333	0.13846153846153847	0.0018074233458848844
32	((4800,), (2400,), (44,), (44,))	4.0	0.3333333333333333	0.35714285714285715	0.015306122448979591
33	((2400,), (2400,), (49,), (44,))	4.0	0.06666666666666667	0.07692307692307693	0.0010758472296933835
34	((2400,), (2400,), (41,), (39,))	4.0	0.1	0.10869565217391304	0.0020612959015404416
35	((9600,), (2400,), (41,), (44,))	4.0	1.0	0.8333333333333334	0.01984126984126984
36	((2400,), (9600,), (44,), (41,))	4.0	0.06666666666666667	0.07692307692307693	0.0010758472296933835
37	((9600,), (3600,), (49,), (49,))	4.0	1.0	0.8333333333333334	0.01984126984126984
38	((2400,), (2400,), (41,), (37,))	4.0	0.1	0.10869565217391304	0.0020612959015404416
39	((2400,), ((2400,), (2400,), (2400,)), (41,), ((44,), (46,), (44,)))	4.0	0.1	0.10869565217391304	0.0020612959015404416
40	((((2400,), (2400,)), (2400,), (2400,), ((2400,), (2400,), (2400,), (2400,))), (((2400,), (9600,)), (3600,), (1200,), (2400,)), (((44,), (46,)), (49,), (49,), ((46,), (44,), (44,), (46,))), (((44,), (49,)), (49,), (51,), (49,)))	4.0	1.0	0.8333333333333334	0.01984126984126984
41	((2400,), ((2400,), (2400,), (2400,)), (37,), ((37,), (39,), (41,)))	4.0	0.07692307692307693	0.08928571428571429	0.0014265574650912996
42	(((2400,), (2400,), (2400,)), ((9600,), (4800,), (2400,)), ((37,), (39,), (41,)), ((39,), (41,), (41,)))	4.0	1.0	0.8333333333333334	0.01984126984126984
43	(((9600,), (4800,), (2400,)), (((2400,), (2400,)), (2400,), (2400,), ((2400,), (2400,), (2400,), (2400,))), ((39,), (41,), (41,)), (((44,), (46,)), (49,), (49,), ((46,), (44,), (44,), (46,))))	4.0	1.0	0.8333333333333334	0.01984126984126984
44	((4800,), (((2400,), (2400,), (2400,), (2400,)), ((2400,), (2400,))), (44,), (((44,), (46,), (44,), (44,)), ((44,), (41,))))	4.0	0.25	0.2631578947368421	0.009695290858725761
45	((((2400,), (9600,)), (3600,), (1200,), (2400,)), ((2400,), (2400,), (2400,), ((2400,), (2400,), (2400,), (2400,))), (((44,), (49,)), (49,), (51,), (49,)), ((46,), (49,), (49,), ((44,), (44,), (46,), (44,))))	4.0	1.0	0.8333333333333334	0.01984126984126984
46	(((2400,), (2400,), (2400,), ((2400,), (2400,), (2400,), (2400,))), (((2400,), (2400,), (9600,)), ((2400,), (2400,))), ((46,), (49,), (49,), ((44,), (44,), (46,), (44,))), (((46,), (44,), (41,)), ((44,), (41,))))	4.0	1.0	0.8333333333333334	0.01984126984126984
47	((((2400,), (2400,), (2400,), (2400,)), ((2400,), (2400,))), (2400,), (((44,), (46,), (44,), (44,)), ((44,), (41,))), (37,))	4.0	1.0	0.8333333333333334	0.01984126984126984
48	((((2400,), (2400,), (9600,)), ((2400,), (2400,))), ((2400,), (2400,), (4800,), (2400,)), (((46,), (44,), (41,)), ((44,), (41,))), ((39,), (37,), (39,), (37,)))	4.0	1.0	0.8333333333333334	0.01984126984126984
