## supplementary for "Exploring Cognitive Individuality and Underlying Creativity in Statistical Learning": yuyake2_sensitivity_4.0_dynamics.csv

	gram	condi_mle	condi_bayes	condi_bayes_varience	instantCon_ent(normal based on mle)	instantCon_ent(normal based on bayes)	instantCon_ent(dirichlet entropy)	totalCon_ent(mle)	totalCon_ent(bayes)	KL_normal	KL_dirichlet	PMI_dynamics_normal	PMI_dynamics_bayes	chunk_timing
0	[(4800,), ((2400,), (2400,), (2400,), (2400,)), (44,), ((44,), (46,), (44,), (44,))]	0.6666666666666666	0.6428571428571429	0.015306122448979591	0.0	0.0	0.0	1.299133524196517	1.317680221183821	5.541135784582808	5.519145659966666	4.718818247455947	4.617036413256227
1	[((2400,), (2400,), (2400,), (2400,)), ((2400,), (2400,)), ((44,), (46,), (44,), (44,)), ((44,), (41,))]	1.0	0.9	0.008181818181818182	0.0	0.21919533819482817	0.0	1.2922443340442002	1.3116060270532062	6.459431618637297	5.676685672673023	4.7369655941662066	4.634963043577578	chunk
2	[((2400,), (2400,)), (2400,), ((44,), (41,)), (37,)]	0.6666666666666666	0.6428571428571429	0.015306122448979591	1.0	1.0	-0.4806404543062115	1.2760912798686477	1.2966172418852226	5.541135784582808	5.519145659966666	2.584962500721156	2.613142380804637
3	[(2400,), (2400,), (37,), (37,)]	0.3333333333333333	0.3333333333333333	0.005555555555555556	1.5	1.5136967790244693	-2.494420113750806	1.2696566653290768	1.290928107088636	4.928938561879815	4.920745031828146	1.4506614090095653	1.5040388442563504
4	[(2400,), (2400,), (37,), (39,)]	0.5	0.4883720930232558	0.005678745267712277	1.5304930567574824	1.5386865868091515	-2.5730978044425683	1.2758125292984464	1.296130678938998	4.973956321409963	4.960462380846105	2.567684509289321	2.5646743584674336	chunk
5	[(2400,), (2400,), (39,), (41,)]	0.7142857142857143	0.7	0.0067741935483870966	0.9182958340544896	0.9305861291319928	-0.9786669825914629	1.2734571429388988	1.2942661246096614	5.596311050070666	5.578140719406604	2.736965594166206	2.7298547384028	chunk
6	[(2400,), (9600,), (41,), (39,)]	0.3333333333333333	0.30952380952380953	0.004970205136318093	2.5	2.524316673345983	-7.77747978465942	1.2646310933281915	1.286186904304204	4.040049672990925	3.997438082681448	3.2394659346953896	3.2124010798144442
7	[(9600,), (4800,), (39,), (41,)]	1.0	0.9285714285714286	0.004421768707482994	0.0	0.13680278410054494	0.0	1.2706288158868877	1.293518103730055	6.459431618637297	5.89876524224073	4.841302253980942	4.738103088672511	chunk
8	[(4800,), (2400,), (41,), (41,)]	1.0	0.9285714285714286	0.004421768707482994	0.0	0.13680278410054494	0.0	1.2558540622137837	1.2795052866764995	6.459431618637297	5.89876524224073	3.121015400961366	3.0974891653155807	chunk
9	[(2400,), ((2400,), (2400,)), (41,), ((44,), (46,))]	0.2	0.1956521739130435	0.003348348952258376	2.4193819456463714	2.461993535955849	-8.13929949418403	1.2414189580504071	1.265796270534678	4.012992273966281	3.979202005734768	3.137503523749935	3.113801791777184
10	[((2400,), (2400,)), (2400,), ((44,), (46,)), (49,)]	1.0	0.9	0.008181818181818182	0.0	0.21919533819482817	0.0	1.2578796055258894	1.2806286250025014	6.459431618637297	5.676685672673023	3.0163018123291008	2.9956317101280443	chunk
11	[(2400,), (2400,), (49,), (49,)]	0.45454545454545453	0.42857142857142855	0.004897959183673469	2.0464393446710156	2.1047085172096653	-6.545191353598511	1.2437461268121153	1.2673998023656865	4.487684361509116	4.419687154879203	1.7693870718585836	1.7891926675457965	chunk
12	[(2400,), ((2400,), (2400,), (2400,), (2400,)), (49,), ((46,), (44,), (44,), (46,))]	0.16666666666666666	0.16981132075471697	0.0026106562240417706	1.971747257128181	2.039744463758094	-6.823176779355549	1.2435359074219785	1.2685175253422103	4.404846449299498	4.355907167395657	2.9228321394775403	2.9045079442975243	chunk
13	[((2400,), (2400,), (2400,), (2400,)), ((2400,), (9600,)), ((46,), (44,), (44,), (46,)), ((44,), (49,))]	1.0	0.9	0.008181818181818182	0.0	0.21919533819482817	0.0	1.2624619106771613	1.2846477257067732	6.459431618637297	5.676685672673023	5.523561956057013	5.364902346558576	chunk
14	[((2400,), (9600,)), (3600,), ((44,), (49,)), (49,)]	1.0	0.9	0.008181818181818182	0.0	0.21919533819482817	0.0	1.2487394986045832	1.27178566262992	6.459431618637297	5.676685672673023	4.954196310386876	4.849830759192903	chunk
15	[(3600,), (1200,), (49,), (51,)]	1.0	0.9285714285714286	0.004421768707482994	0.0	0.13680278410054494	0.0	1.235312192167975	1.2591854227200237	6.459431618637297	5.89876524224073	4.9696263509564815	4.865110958003731	chunk
16	[(1200,), (2400,), (51,), (49,)]	1.0	0.9285714285714286	0.004421768707482994	0.0	0.13680278410054494	0.0	1.2221705731023587	1.2466480234744144	6.459431618637297	5.89876524224073	2.8694158901898557	2.8527508806805186	chunk
17	[(2400,), (2400,), (49,), (46,)]	0.3076923076923077	0.2982456140350877	0.0036085373748951932	2.054585169337799	2.103524451241641	-6.8540302406702835	1.2093056197012808	1.2343607469070208	4.421271936991345	4.371701957831576	1.5625946876927015	1.5976261230498312	chunk
18	[(2400,), (2400,), (46,), (49,)]	0.4	0.40476190476190477	0.005603016400358593	0.9182958340544896	0.9268190639645772	-1.1630889080455091	1.2158863302183902	1.2408781072137736	5.488481024182628	5.4857635540876775	1.4706298252421615	1.5074679019498647	chunk
19	[(2400,), (2400,), (49,), (49,)]	0.42857142857142855	0.4098360655737705	0.0039011365311093964	2.038159681645953	2.087729660805721	-7.044184404220829	1.2182467127734204	1.2425029797100815	4.474203482603046	4.419380822180613	1.485426827170242	1.505337278722519	chunk
20	[(2400,), ((2400,), (2400,), (2400,), (2400,)), (49,), ((44,), (44,), (46,), (44,))]	0.13333333333333333	0.13846153846153847	0.0018074233458848844	1.9852281360342514	2.0400507964566845	-7.262314198012007	1.2190515222663663	1.2441088185877756	4.3865260233172405	4.348626321701494	2.722466024471091	2.7088854845495143	chunk
21	[((2400,), (2400,), (2400,), (2400,)), ((2400,), (2400,), (9600,)), ((44,), (44,), (46,), (44,)), ((46,), (44,), (41,))]	1.0	0.9	0.008181818181818182	0.0	0.21919533819482817	0.0	1.2400751435093458	1.2620939323544458	6.459431618637297	5.676685672673023	5.643856189774724	5.48406813116582	chunk
22	[((2400,), (2400,), (9600,)), ((2400,), (2400,)), ((46,), (44,), (41,)), ((44,), (41,))]	1.0	0.9	0.008181818181818182	0.0	0.21919533819482817	0.0	1.2276743920742517	1.2504237960991333	6.459431618637297	5.676685672673023	4.658211482751795	4.580759354449683	chunk
23	[((2400,), (2400,)), (2400,), ((44,), (41,)), (39,)]	0.5	0.5	0.013157894736842105	0.9182958340544896	0.9402859586706311	-0.6840925346156439	1.215519200073517	1.2389733329968602	5.459431618637297	5.459431618637297	2.6724253419714956	2.7203807937750066
24	[(2400,), (2400,), (39,), (37,)]	0.375	0.38235294117647056	0.006747404844290658	0.863120568566631	0.8812908992306927	-1.088163556962428	1.2158093304437427	1.2385546598157282	5.504997615712332	5.4997447248630795	1.8120314092670775	1.8604599694912258
25	[(2400,), (4800,), (37,), (39,)]	0.2727272727272727	0.2765957446808511	0.004168552889693677	1.4854752972273344	1.4989692377911914	-2.710913698909792	1.2194774732883011	1.241229054221263	4.919946861705795	4.914419331853753	3.241008099503795	3.21823582850678	chunk
26	[(4800,), (2400,), (39,), (37,)]	1.0	0.9285714285714286	0.004421768707482994	0.0	0.13680278410054494	0.0	1.2277476836795018	1.2483295071707714	6.459431618637297	5.89876524224073	3.1292830169449664	3.109069796055458	chunk
27	[(2400,), (2400,), (37,), (39,)]	0.5	0.49019607843137253	0.004805843906189927	1.5394847569315018	1.5450122867835447	-2.7401401800803313	1.2160548485968403	1.2371414712562367	4.959431618637297	4.949905049529263	2.5579954531208866	2.5570350366105146	chunk
28								1.214636101664356	1.23600143326974
