## supplementary for "Exploring Cognitive Individuality and Underlying Creativity in Statistical Learning": yuyake3_sensitivity_0.25_dist.csv

	sequence	count	condi_mle	condi_bayes	condi_varience
0	((2400,), (2400,), (44,), (46,))	6.75	0.39705882352941174	0.3522727272727273	0.009920724038807043
1	((2400,), (2400,), (46,), (44,))	6.75	0.7297297297297297	0.6888888888888889	0.017495590828924164
2	((2400,), (2400,), (44,), (44,))	5.0	0.29411764705882354	0.2727272727272727	0.008623787279913761
3	((2400,), (2400,), (37,), (39,))	2.5	0.5	0.4375	0.02734375
4	((2400,), (2400,), (39,), (41,))	2.5	0.6666666666666666	0.6086956521739131	0.03528670447385003
5	((2400,), (2400,), (49,), (49,))	2.5	0.4	0.3783783783783784	0.02294713962479289
6	((2400,), (2400,), (49,), (46,))	2.5	0.4	0.3783783783783784	0.02294713962479289
7	((2400,), (2400,), (44,), (41,))	2.5	0.14705882352941177	0.1590909090909091	0.005816564858066834
8	((2400,), (2400,), (46,), (49,))	2.5	0.2702702702702703	0.3111111111111111	0.017495590828924164
9	((2400,), (2400,), (41,), (44,))	2.25	0.375	0.325	0.019943181818181818
10	((2400,), (9600,), (44,), (49,))	1.5	0.08823529411764706	0.11363636363636363	0.004379266978081208
11	((4800,), (2400,), (41,), (41,))	1.25	1.0	0.6923076923076923	0.05012182387747999
12	((4800,), (2400,), (39,), (37,))	1.25	1.0	0.6923076923076923	0.05012182387747999
13	((1200,), (2400,), (51,), (49,))	1.25	1.0	0.6923076923076923	0.05012182387747999
14	((4800,), (2400,), (44,), (44,))	1.25	1.0	0.6923076923076923	0.05012182387747999
15	((9600,), (2400,), (41,), (44,))	1.25	1.0	0.6923076923076923	0.05012182387747999
16	((9600,), (3600,), (49,), (49,))	1.25	1.0	0.6923076923076923	0.05012182387747999
17	((3600,), (1200,), (49,), (51,))	1.25	1.0	0.6923076923076923	0.05012182387747999
18	((2400,), (2400,), (49,), (44,))	1.25	0.2	0.24324324324324326	0.017958631010707476
19	((2400,), (9600,), (44,), (41,))	1.25	0.07352941176470588	0.10227272727272728	0.003991870283866331
20	((2400,), (9600,), (41,), (39,))	1.25	0.20833333333333334	0.225	0.01585227272727273
21	((2400,), (4800,), (37,), (39,))	1.25	0.25	0.28125	0.0224609375
22	((2400,), (2400,), (37,), (37,))	1.25	0.25	0.28125	0.0224609375
23	((2400,), (2400,), (41,), (39,))	1.25	0.20833333333333334	0.225	0.01585227272727273
24	((2400,), (2400,), (41,), (37,))	1.25	0.20833333333333334	0.225	0.01585227272727273
25	((2400,), (2400,), (39,), (37,))	1.25	0.3333333333333333	0.391304347826087	0.03528670447385003
26	((9600,), (4800,), (39,), (41,))	1.25	1.0	0.6923076923076923	0.05012182387747999
