## supplementary for "Exploring Cognitive Individuality and Underlying Creativity in Statistical Learning": yuyake3_sensitivity_0.25_dynamics.csv

	gram	condi_mle	condi_bayes	condi_bayes_varience	instantCon_ent(normal based on mle)	instantCon_ent(normal based on bayes)	instantCon_ent(dirichlet entropy)	totalCon_ent(mle)	totalCon_ent(bayes)	KL_normal	KL_dirichlet	PMI_dynamics_normal	PMI_dynamics_bayes	chunk_timing
0	[(4800,), (2400,), (44,), (44,)]	1.0	0.6923076923076923	0.05012182387747999	0.0	0.0	0.0	1.3036636990492394	1.3064098899426178	6.459431618637297	4.104634778265128	1.6734004653887398	1.6526794203190975
1	[(2400,), (2400,), (44,), (46,)]	0.4107142857142857	0.35526315789473684	0.011452562326869807	2.041048148352708	2.17283376261521	-4.944563736409776	1.296616868243568	1.3017597027205772	4.431568937003766	4.2953119930594434	1.301169534720565	1.3327225453561573
2	[(2400,), (2400,), (46,), (44,)]	0.7419354838709677	0.6923076923076923	0.019815604788771157	0.8366407419411672	0.8997437586982626	-0.5571710947546258	1.296649369016875	1.3031986524629462	5.63561998532498	5.568939978417806	1.2336170561959332	1.2694327290559115
3	[(2400,), (2400,), (44,), (44,)]	0.2982456140350877	0.2727272727272727	0.009794918885827977	2.027862681633531	2.1641196255778543	-4.984919200617192	1.2920626792063399	1.3002057346007176	4.435987810876132	4.298742525454114	-0.09772891684528345	0.08975465275832913
4	[(2400,), (2400,), (44,), (44,)]	0.3103448275862069	0.28205128205128205	0.009877968602171229	2.023443807761165	2.160689093183183	-5.017479220472342	1.2946367440558204	1.302888732202776	4.441281925056444	4.302725979134906	-0.05655090702707321	0.118075649653734
5	[(2400,), (2400,), (44,), (41,)]	0.15254237288135594	0.16455696202531644	0.006625444254183856	2.0181496935808525	2.1567056395023907	-5.050704665620945	1.2968682172899326	1.3053819004998004	4.4283062049142785	4.296467320045627	0.46482013763265884	0.7215128270181238
6	[(2400,), (2400,), (41,), (37,)]	0.25	0.25	0.01875	1.9504809632118367	1.9848902225161016	-2.2729532231641176	1.304693738156663	1.3104453934332447	4.500559770191937	4.47236975102807	1.4899659867854091	1.8418231389347497
7	[(2400,), (2400,), (37,), (37,)]	0.29411764705882354	0.3103448275862069	0.025943141282023564	1.5	1.5566567074628228	-1.0861040314501564	1.3089534498306195	1.3133869493495118	4.937241746471476	4.896239417359197	1.6495027529158668	1.9742909174801353
8	[(2400,), (2400,), (37,), (39,)]	0.5	0.43333333333333335	0.028888888888888888	1.5221898721658211	1.5631922012781	-1.0987751546053888	1.311913212210767	1.3149212845440037	4.963893588718186	4.907042401322612	2.892017319126988	2.816565452564405
9	[(2400,), (2400,), (39,), (41,)]	0.6923076923076923	0.6190476190476191	0.03773242630385488	0.9182958340544896	0.9709505944546686	-0.2349066497880008	1.310517064539856	1.3149638759879352	5.568939978417806	5.500719735660166	2.609966506851051	2.5824312094259083
10	[(2400,), (9600,), (41,), (39,)]	0.23809523809523808	0.24324324324324326	0.017958631010707476	1.9588718484453602	1.9870618676092267	-2.2956376783434784	1.30663213799171	1.3127555904813295	4.489531596014578	4.46923224844002	3.21501289097085	3.0328806122877743
11	[(9600,), (4800,), (39,), (41,)]	1.0	0.6923076923076923	0.05012182387747999	0.0	0.38997500048077083	0.0	1.3111646065464702	1.3157545699308486	6.459431618637297	4.104634778265128	5.292781749227846	4.513623719000893
12	[(4800,), (2400,), (41,), (41,)]	1.0	0.6923076923076923	0.05012182387747999	0.0	0.38997500048077083	0.0	1.304474991206947	1.3112702850082298	6.459431618637297	4.104634778265128	3.0984898633993634	2.935442572148674
13	[(2400,), (2400,), (41,), (44,)]	0.36363636363636365	0.3157894736842105	0.020577760189948554	1.9699000226227197	1.9901993701972769	-2.3152867350790602	1.297853290743968	1.3068214489782797	4.509967315857892	4.47671989557833	0.21572869105543724	0.5372097919632116
14	[(2400,), (2400,), (44,), (46,)]	0.4	0.35	0.010833333333333334	2.031125413723019	2.1629642985916697	-5.0595786777582035	1.2989768306193512	1.3087454611657712	4.439819615206895	4.304359458455541	1.3146965256562864	1.341232066054742
15	[(2400,), (2400,), (46,), (49,)]	0.28125	0.325	0.019943181818181818	0.8238116333123173	0.8904916402194913	-0.5775612753013792	1.2991845892401883	1.3101145669665226	5.602283181208926	5.549695496106132	1.421463768438277	1.5971519097290703
16	[(2400,), (2400,), (49,), (49,)]	0.42857142857142855	0.3939393939393939	0.025810934901843993	1.5219280948873621	1.561278124459133	-1.1745812856598103	1.3021416131191175	1.3111816702339962	4.94946300600048	4.903681933960301	1.9692276512051834	2.073298906209089
17	[(2400,), (2400,), (49,), (46,)]	0.4090909090909091	0.38235294117647056	0.02485885995264979	1.509968612636817	1.555749684676997	-1.2068014159611602	1.3019855800569626	1.311617022217154	4.9572113648164375	4.907599150083087	1.3243107461983563	1.514334171292233
18	[(2400,), (2400,), (46,), (44,)]	0.7272727272727273	0.6829268292682927	0.019247802234119902	0.8571484374283715	0.9097361225311662	-0.5677681285514691	1.3021713183670058	1.3121685146329198	5.61408068201486	5.558261422639876	1.2286243750479624	1.2622033203856913
19	[(2400,), (2400,), (44,), (44,)]	0.3114754098360656	0.2839506172839506	0.009568125375435953	2.0196120034304017	2.1550721601817564	-5.097607625427539	1.2980612670983636	1.3093910178226869	4.4449022853392215	4.308259444835873	-0.010384482147805064	0.1506968959444252
20	[(2400,), (2400,), (44,), (46,)]	0.4032258064516129	0.35365853658536583	0.010631822143519223	2.014529333298075	2.1511721738014242	-5.129872919105431	1.300078462481991	1.3116686410059077	4.455977130624839	4.316006628614651	1.281677137642956	1.3091710611566771
21	[(2400,), (2400,), (46,), (44,)]	0.7352941176470589	0.6904761904761905	0.018584245292319827	0.8453509366224364	0.9011701959974223	-0.5868415656859476	1.300214123277639	1.3129260716702607	5.625666711426633	5.566808605252199	1.220526062679149	1.251558532974895
22	[(2400,), (9600,), (44,), (49,)]	0.09523809523809523	0.12048192771084337	0.004872001508318275	2.003454488012458	2.1434249900226456	-5.167212497077916	1.296093792274457	1.3101148166514016	4.432090227154903	4.304252080455658	1.7162070339994089	1.6904300681338047
23	[(9600,), (3600,), (49,), (49,)]	1.0	0.6923076923076923	0.05012182387747999	0.0	0.38997500048077083	0.0	1.3067809208461674	1.3162778010621379	6.459431618637297	4.104634778265128	5.37851162325373	4.5930561827674925
24	[(3600,), (1200,), (49,), (51,)]	1.0	0.6923076923076923	0.05012182387747999	0.0	0.38997500048077083	0.0	1.3004983202651759	1.3119953653362624	6.459431618637297	4.104634778265128	5.385431037193521	4.599490514438727
25	[(1200,), (2400,), (51,), (49,)]	1.0	0.6923076923076923	0.05012182387747999	0.0	0.38997500048077083	0.0	1.2942758402639067	1.3077452498800146	6.459431618637297	4.104634778265128	3.19068356160911	3.020934979590816
26	[(2400,), (2400,), (49,), (46,)]	0.43478260869565216	0.4	0.024615384615384615	1.5022202538208598	1.5518324685542102	-1.236407333302009	1.288112621976936	1.3035270901790783	4.968417747878304	4.91325389439635	1.3901823105925684	1.549267508246874
27	[(2400,), (2400,), (46,), (49,)]	0.2857142857142857	0.32558139534883723	0.01868750215757799	0.833764907210665	0.8926230133850986	-0.6056931389529154	1.287905801225377	1.3038852447930003	5.596311050070666	5.549083556202781	1.3356030317844392	1.503152996066615
28	[(2400,), (2400,), (49,), (49,)]	0.4166666666666667	0.3888888888888889	0.023765432098765433	1.491013870758994	1.5461777242409473	-1.2680442234769629	1.2906100807227545	1.3049300756941913	4.97607586365561	4.917449334350899	1.8278190246173196	1.9369004297573102
29	[(2400,), (2400,), (49,), (44,)]	0.2	0.24324324324324326	0.017958631010707476	1.4833557549816874	1.541982284286398	-1.297374368642127	1.2906880573020076	1.3053902070318097	4.9375035237499345	4.902282653835205	-0.6248552278446687	-0.016157856192822544
30	[(2400,), (2400,), (44,), (44,)]	0.3125	0.2857142857142857	0.00927643784786642	2.027341391482393	2.155179538181639	-5.152394462430728	1.2960944881212673	1.3078954878177718	4.437151410190783	4.308132602533717	0.004031754019049954	0.15520715831363546
31	[(2400,), (2400,), (44,), (46,)]	0.4	0.35294117647058826	0.010263986625714396	2.0222802084465137	2.1512990161035797	-5.183742320928953	1.2979890517913366	1.3100482868917787	4.447665260789202	4.315579684502786	1.2630344058337937	1.2901400727664745
32	[(2400,), (2400,), (46,), (44,)]	0.7222222222222222	0.6818181818181818	0.018078512396694214	0.863120568566631	0.9103480624345153	-0.5973949875354272	1.29817836136429	1.3112519709849633	5.607026439987819	5.557038335842318	1.2046031078929198	1.2349610948395038
33	[(2400,), (2400,), (44,), (46,)]	0.4090909090909091	0.36046511627906974	0.010245778498888287	2.0117663578480944	2.143851934134512	-5.219737020674543	1.29439581836975	1.3086179230211092	4.4583651428162465	4.323215502586463	1.2692243419529916	1.293480814604105
34	[(2400,), (2400,), (46,), (44,)]	0.7297297297297297	0.6888888888888889	0.017495590828924164	0.8524051786494786	0.9023932827949788	-0.6151166815818847	1.2944470950931142	1.3097154658870083	5.617579428880977	5.564979734103169	1.2116967393575233	1.2391097711565853
35	[(2400,), (9600,), (44,), (41,)]	0.07462686567164178	0.10344827586206896	0.004076779344317989	2.00106647582105	2.136216116050834	-5.2557425948543965	1.2906457137895049	1.3070503040259644	4.430197128894531	4.309287064593046	1.715270523066887	1.6886881739057429
36	[(9600,), (2400,), (41,), (44,)]	1.0	0.6923076923076923	0.05012182387747999	0.0	0.38997500048077083	0.0	1.3024533396748983	1.3136375681910275	6.459431618637297	4.104634778265128	1.6586195424464654	1.6351021676048498
37	[(2400,), (2400,), (44,), (41,)]	0.14705882352941177	0.1590909090909091	0.005816564858066834	2.0292344897427657	2.150144554044251	-5.227061398974893	1.2965598856492195	1.3095656447298	4.41842790803105	4.303076823976838	0.44391861926597276	0.6807259399959059
38	[(2400,), (2400,), (41,), (39,)]	0.21739130434782608	0.23076923076923078	0.016513003990642632	1.9494643027794054	1.982711723058967	-2.3586036620910473	1.303465208274491	1.3141977175128263	4.4936488548981295	4.471658247149313	1.7919111166930497	2.101834211270523
39	[(2400,), (2400,), (39,), (37,)]	0.35714285714285715	0.4090909090909091	0.0371900826446281	0.8904916402194913	0.9587118829771318	-0.2666615209553176	1.3080451351649822	1.3170836620043307	5.519145659966666	5.483410970400682	2.074000581443777	2.339206086319198
40	[(2400,), (4800,), (37,), (39,)]	0.2631578947368421	0.2903225806451613	0.023546900550022298	1.4955380299191112	1.552389217314685	-1.1399788799317605	1.309293201965743	1.3169164691316282	4.935114945291313	4.897634223147062	3.5658536777734517	3.3452281631418397
41	[(4800,), (2400,), (39,), (37,)]	1.0	0.6923076923076923	0.05012182387747999	0.0	0.38997500048077083	0.0	1.312551153312694	1.318524514847717	6.459431618637297	4.104634778265128	3.498250867527825	3.2898256319270924
42	[(2400,), (2400,), (37,), (39,)]	0.5	0.4375	0.02734375	1.5243166733459836	1.5617973954902356	-1.145998829087064	1.3067434048467086	1.3145074590129044	4.959431618637297	4.9082322103488	2.9196578916823963	2.8552271772087976
43	[(2400,), (2400,), (39,), (41,)]	0.6666666666666666	0.6086956521739131	0.03528670447385003	0.9402859586706311	0.9760206482366149	-0.2622269347645374	1.3055594392149004	1.3144825058102039	5.541135784582808	5.493795485266689	2.604071323668861	2.5881591271573345
44	[(2400,), (2400,), (41,), (44,)]	0.375	0.325	0.019943181818181818	1.9657827637391676	1.9877733714879844	-2.3726807083432546	1.3025106438211005	1.312596000035458	4.51439605276161	4.479845808119351	0.2744191693134182	0.5569057536787788
45								1.30323264980885	1.3141606514891129
