## supplementary for "Exploring Cognitive Individuality and Underlying Creativity in Statistical Learning": yuyake3_sensitivity_1.0_dist.csv

	sequence	count	condi_mle	condi_bayes	condi_varience
0	((2400,), (2400,), (44,), (46,))	17.0	0.3269230769230769	0.3103448275862069	0.0036276426368931254
1	((2400,), (2400,), (46,), (44,))	17.0	0.68	0.6666666666666666	0.007936507936507936
2	((2400,), (2400,), (44,), (44,))	14.0	0.2692307692307692	0.25862068965517243	0.003249763195550092
3	((2400,), (2400,), (37,), (39,))	10.0	0.5	0.4782608695652174	0.010396975425330813
4	((2400,), (2400,), (44,), (41,))	10.0	0.19230769230769232	0.1896551724137931	0.002604848948991314
5	((2400,), (2400,), (49,), (49,))	10.0	0.4	0.3793103448275862	0.007847800237812128
6	((2400,), (2400,), (39,), (41,))	9.0	0.6428571428571429	0.625	0.013786764705882353
7	((2400,), (2400,), (49,), (46,))	8.0	0.32	0.3103448275862069	0.007134363852556481
8	((2400,), (2400,), (46,), (49,))	8.0	0.32	0.3333333333333333	0.007936507936507936
9	((2400,), (2400,), (41,), (44,))	6.0	0.2608695652173913	0.25	0.00646551724137931
10	((2400,), (2400,), (41,), (39,))	5.0	0.21739130434782608	0.21428571428571427	0.005805770584095708
11	((9600,), (3600,), (49,), (49,))	5.0	1.0	0.8571428571428571	0.015306122448979591
12	((9600,), (2400,), (41,), (44,))	5.0	1.0	0.8571428571428571	0.015306122448979591
13	((2400,), (9600,), (44,), (41,))	5.0	0.09615384615384616	0.10344827586206896	0.0015719784759870212
14	((2400,), (2400,), (49,), (44,))	5.0	0.2	0.20689655172413793	0.005469678953626635
15	((1200,), (2400,), (51,), (49,))	5.0	1.0	0.8571428571428571	0.015306122448979591
16	((2400,), (2400,), (39,), (37,))	5.0	0.35714285714285715	0.375	0.013786764705882353
17	((3600,), (1200,), (49,), (51,))	5.0	1.0	0.8571428571428571	0.015306122448979591
18	((4800,), (2400,), (39,), (37,))	5.0	1.0	0.8571428571428571	0.015306122448979591
19	((4800,), (2400,), (41,), (41,))	5.0	1.0	0.8571428571428571	0.015306122448979591
20	((9600,), (4800,), (39,), (41,))	5.0	1.0	0.8571428571428571	0.015306122448979591
21	((2400,), (9600,), (41,), (39,))	5.0	0.21739130434782608	0.21428571428571427	0.005805770584095708
22	((2400,), (2400,), (37,), (37,))	5.0	0.25	0.2608695652173913	0.008034026465028356
23	((2400,), (2400,), (41,), (37,))	5.0	0.21739130434782608	0.21428571428571427	0.005805770584095708
24	((2400,), (4800,), (37,), (39,))	5.0	0.25	0.2608695652173913	0.008034026465028356
25	((2400,), (9600,), (44,), (49,))	4.0	0.07692307692307693	0.08620689655172414	0.0013351740260787199
26	((4800,), (2400,), (44,), (44,))	3.0	0.6	0.5714285714285714	0.030612244897959183
27	((4800,), ((2400,), (2400,), (2400,)), (44,), ((44,), (46,), (44,)))	2.0	0.4	0.42857142857142855	0.030612244897959183
28	(((2400,), (2400,), (2400,)), (2400,), ((44,), (46,), (44,)), (44,))	2.0	0.5	0.5	0.03571428571428571
29	((2400,), ((2400,), (2400,)), (41,), ((44,), (46,)))	2.0	0.08695652173913043	0.10714285714285714	0.0032987332864180155
30	(((2400,), (2400,)), (2400,), ((44,), (46,)), (49,))	2.0	1.0	0.75	0.0375
31	((2400,), ((2400,), (2400,)), (49,), ((46,), (44,)))	2.0	0.08	0.10344827586206896	0.0030915576694411414
32	(((2400,), (2400,)), ((2400,), (2400,), (2400,)), ((46,), (44,)), ((44,), (46,), (44,)))	2.0	1.0	0.75	0.0375
33	(((2400,), (2400,), (2400,)), (9600,), ((44,), (46,), (44,)), (49,))	2.0	0.5	0.5	0.03571428571428571
34	((2400,), ((2400,), (2400,), (2400,), (2400,)), (44,), ((44,), (46,), (44,), (46,)))	2.0	0.038461538461538464	0.05172413793103448	0.0008313347709546746
35	(((2400,), (2400,), (2400,), (2400,)), (2400,), ((44,), (46,), (44,), (46,)), (44,))	2.0	1.0	0.75	0.0375
36	(((2400,), (2400,), (2400,)), ((2400,), (2400,), (2400,)), ((44,), (46,), (44,)), ((44,), (44,), (41,)))	1.0	0.16666666666666666	0.2222222222222222	0.01728395061728395
37	(((2400,), (2400,), (2400,)), (2400,), ((44,), (44,), (41,)), (37,))	1.0	1.0	0.6666666666666666	0.05555555555555555
38	(((2400,), (2400,), (2400,), (2400,)), ((2400,), (9600,)), ((44,), (46,), (44,), (46,)), ((44,), (41,)))	1.0	0.3333333333333333	0.4	0.04
39	(((2400,), (9600,)), ((2400,), (2400,)), ((44,), (41,)), ((44,), (41,)))	1.0	1.0	0.6666666666666666	0.05555555555555555
40	(((2400,), (2400,)), (2400,), ((44,), (41,)), (39,))	1.0	1.0	0.6666666666666666	0.05555555555555555
