## supplementary for "Exploring Cognitive Individuality and Underlying Creativity in Statistical Learning": yuyake3_sensitivity_1.0_dynamics.csv

	gram	condi_mle	condi_bayes	condi_bayes_varience	instantCon_ent(normal based on mle)	instantCon_ent(normal based on bayes)	instantCon_ent(dirichlet entropy)	totalCon_ent(mle)	totalCon_ent(bayes)	KL_normal	KL_dirichlet	PMI_dynamics_normal	PMI_dynamics_bayes	chunk_timing
0	[(4800,), ((2400,), (2400,), (2400,)), (44,), ((44,), (46,), (44,))]	0.4	0.42857142857142855	0.030612244897959183	0.0	0.0	0.0	1.3750081505962486	1.4044434589293495	5.488481024182628	5.474203482603045	4.552541023028779	4.464449424892009
1	[((2400,), (2400,), (2400,)), (2400,), ((44,), (46,), (44,)), (44,)]	0.6666666666666666	0.6	0.04	1.0	1.0	-0.12509280256138866	1.376341288799887	1.4040076145324605	5.541135784582808	5.488481024182628	1.2387868595871168	1.3850706944605609
2	[(2400,), (2400,), (44,), (44,)]	0.2916666666666667	0.2777777777777778	0.003647586980920314	2.2015551359948717	2.2918784753816426	-9.278478264752692	1.3728302504573084	1.4013398953698266	4.265924059792438	4.17511105947279	0.025700510331350315	0.07231420481589004	chunk
3	[(2400,), (2400,), (44,), (41,)]	0.1836734693877551	0.18181818181818182	0.002656434474616293	2.1935075588448596	2.2843205591645086	-9.346142275767392	1.37531587507718	1.4039939804992758	4.259398554584193	4.170809557073304	0.6467135118126003	0.7072091004574645	chunk
4	[(2400,), (2400,), (41,), (37,)]	0.25	0.24	0.007015384615384615	2.1684656711105887	2.2316122558164198	-5.241724154060467	1.3816730898200378	1.4095543952131824	4.293474297688123	4.230797045166724	1.4043902550793355	1.519241013872601
5	[(2400,), (2400,), (37,), (37,)]	0.29411764705882354	0.3	0.01	1.5	1.5243166733459836	-1.9225292029746974	1.3857654541426063	1.4133903877957104	4.937241746471476	4.919940548337163	1.564386139277916	1.6715399940140376
6	[(2400,), (2400,), (37,), (39,)]	0.5	0.47619047619047616	0.011337868480725623	1.5221898721658211	1.5394910703001345	-1.9510186827388019	1.3884807158700998	1.4153203648345292	4.963893588718186	4.940385454317459	2.807354922057604	2.77894214492762
7	[(2400,), (2400,), (39,), (41,)]	0.6923076923076923	0.6666666666666666	0.013888888888888888	0.9182958340544896	0.9402859586706311	-0.6840925346156439	1.3865794850780944	1.4139989522937284	5.568939978417806	5.541135784582808	2.5257535029479654	2.511132038125225
8	[(2400,), (9600,), (41,), (39,)]	0.23809523809523808	0.23076923076923078	0.006574621959237344	2.165957320949175	2.228634573470573	-5.326048560887472	1.3820453967126376	1.4101105207601505	4.292307336487135	4.231325551938278	3.131244533278253	3.0684718417687664
9	[(9600,), (4800,), (39,), (41,)]	1.0	0.8571428571428571	0.015306122448979591	0.0	0.21919533819482817	0.0	1.3864389733944704	1.414105059887559	6.459431618637297	5.346033597686442	5.209453365628949	4.950682339824383
10	[(4800,), (2400,), (41,), (41,)]	1.0	0.8571428571428571	0.015306122448979591	0.0	0.21919533819482817	0.0	1.3789447086734192	1.4073742751669962	6.459431618637297	5.346033597686442	3.0155968550510184	2.95838289208541
11	[(2400,), ((2400,), (2400,)), (41,), ((44,), (46,))]	0.09090909090909091	0.1111111111111111	0.003527336860670194	2.167124282150162	2.228106066699019	-5.402861628901398	1.371531027443992	1.400709478531928	4.214957088781843	4.187342725350028	3.0874628412503395	3.0274435854996242
12	[((2400,), (2400,)), (2400,), ((44,), (46,)), (49,)]	1.0	0.75	0.0375	0.0	0.38997500048077083	0.0	1.3848855659692463	1.4096802180426442	6.459431618637297	4.53329558951884	3.162271428898877	3.099194085993763
13	[(2400,), (2400,), (49,), (49,)]	0.42857142857142855	0.4	0.009230769230769232	1.7393538721672006	1.829172272078755	-3.839217728059431	1.3775191533843036	1.403584121704651	4.742390837162539	4.64873228579499	1.8804183842473277	1.9051408136585588
14	[(2400,), ((2400,), (2400,)), (49,), ((46,), (44,))]	0.09090909090909091	0.11538461538461539	0.003780407626561473	1.7170407814747584	1.810699332842307	-3.928612612841455	1.3769543904966932	1.403676795555724	4.644582248517456	4.589138397629817	3.1104239896936505	3.050185757168217
15	[((2400,), (2400,)), ((2400,), (2400,), (2400,)), ((46,), (44,)), ((44,), (46,), (44,))]	1.0	0.75	0.0375	0.0	0.38997500048077083	0.0	1.3900695238712715	1.4122233434647897	6.459431618637297	4.53329558951884	5.577428828035749	5.2593222680436975
16	[((2400,), (2400,), (2400,)), (9600,), ((44,), (46,), (44,)), (49,)]	0.5	0.5	0.03571428571428571	0.9182958340544896	0.9709505944546686	-0.2349066497880008	1.382791672960951	1.4062025828377616	5.459431618637297	5.459431618637297	4.0	4.044394119358453
17	[(9600,), (3600,), (49,), (49,)]	1.0	0.8571428571428571	0.015306122448979591	0.0	0.21919533819482817	0.0	1.3820745939238444	1.404821606834635	6.459431618637297	5.346033597686442	5.270528942380718	5.011178417555207
18	[(3600,), (1200,), (49,), (51,)]	1.0	0.8571428571428571	0.015306122448979591	0.0	0.21919533819482817	0.0	1.3749135856651717	1.3983900151511215	6.459431618637297	5.346033597686442	5.277984747299765	5.018567091604853
19	[(1200,), (2400,), (51,), (49,)]	1.0	0.8571428571428571	0.015306122448979591	0.0	0.21919533819482817	0.0	1.3678264022339077	1.3920190988608496	6.459431618637297	5.346033597686442	3.083768357692598	3.025918532651824
20	[(2400,), (2400,), (49,), (46,)]	0.34782608695652173	0.3333333333333333	0.007936507936507936	1.8148493701198407	1.8702932210074805	-3.798383079396203	1.3608119078634775	1.3857080033808133	4.654535967492493	4.59762315123141	1.4472916982834705	1.5027183940794773
21	[(2400,), (2400,), (46,), (49,)]	0.32	0.3333333333333333	0.007936507936507936	0.8708644692353644	0.8904916402194913	-1.0127670305869287	1.3619603870768984	1.387020859134031	5.555050160912804	5.541135784582808	1.3932331289604953	1.4511027848628226
22	[(2400,), (2400,), (49,), (49,)]	0.4166666666666667	0.39285714285714285	0.008224841660802252	1.8048956511448038	1.8618084674058866	-3.8693216562261057	1.3637209393326688	1.388073788533079	4.675272490785876	4.614491010672243	1.7224660244710908	1.7478513428910047
23	[(2400,), (2400,), (49,), (44,)]	0.2	0.20689655172413793	0.005469678953626635	1.7841591278514217	1.8449406079650554	-3.9482330781006993	1.3634355764678756	1.38831470609258	4.64873228579499	4.596200117457363	-0.38574319248480554	-0.20347588394018715
24	[(2400,), ((2400,), (2400,), (2400,), (2400,)), (44,), ((44,), (46,), (44,), (46,))]	0.04	0.05357142857142857	0.000889500537056928	2.2000330640531054	2.2886220615639936	-9.391439605219432	1.368883961775191	1.39261050851405	4.201958673323434	4.131638453008266	2.0	1.9746671658880688
25	[((2400,), (2400,), (2400,), (2400,)), (2400,), ((44,), (46,), (44,), (46,)), (44,)]	1.0	0.75	0.0375	0.0	0.38997500048077083	0.0	1.3873996776017694	1.4058845353964675	6.459431618637297	4.53329558951884	1.9231312366157292	1.8993406333163723
26	[(2400,), (9600,), (44,), (41,)]	0.09803921568627451	0.10526315789473684	0.0016238418187028369	2.2574729453138636	2.3277931656290303	-9.221104307056748	1.3804971916435518	1.400167639675095	4.177767113871289	4.11348183061098	1.985786140780299	1.9608892916767975	chunk
27	[(9600,), (2400,), (41,), (44,)]	1.0	0.8571428571428571	0.015306122448979591	0.0	0.21919533819482817	0.0	1.3909464257313227	1.408675684632426	6.459431618637297	5.346033597686442	1.9104484150217076	1.8870357514106828
28	[(2400,), (2400,), (44,), (41,)]	0.19230769230769232	0.1896551724137931	0.002604848948991314	2.2816645047660082	2.3459497880263163	-9.216024921050789	1.384094472895208	1.402517675930981	4.1747372588302945	4.1116240674067415	0.7089512179966095	0.7630828044323923	chunk
29	[(2400,), (2400,), (41,), (39,)]	0.21739130434782608	0.21428571428571427	0.005805770584095708	2.2444745298554536	2.2720888932872696	-5.305698962455594	1.3892666419834547	1.407210890173865	4.211465159434082	4.185494445492104	1.6704913162781914	1.7755358344319303
30	[(2400,), (2400,), (39,), (37,)]	0.35714285714285715	0.375	0.013786764705882353	0.8904916402194913	0.9182958340544896	-0.735077246046643	1.39383016521697	1.4112881848810561	5.519145659966666	5.504997615712332	1.953146186569391	2.0455353949285895
31	[(2400,), (4800,), (37,), (39,)]	0.2631578947368421	0.2727272727272727	0.008623787279913761	1.4955380299191112	1.5190461643198379	-2.01964386467003	1.3947708542136614	1.4115072928374428	4.935114945291313	4.919946861705795	3.4455594440557396	3.3743955147814977
32	[(4800,), (2400,), (39,), (37,)]	1.0	0.8571428571428571	0.015306122448979591	0.0	0.21919533819482817	0.0	1.3978991701596328	1.4138020071650672	6.459431618637297	5.346033597686442	3.37851162325373	3.3109053932905783
33	[(2400,), (2400,), (37,), (39,)]	0.5	0.4782608695652174	0.010396975425330813	1.5243166733459836	1.5394847569315018	-2.03556016138711	1.3911785010723263	1.4077575547511223	4.959431618637297	4.939056524043942	2.8004685364723643	2.777203706562069
34								1.389488571432872	1.406569996570853
