## supplementary for "Exploring Cognitive Individuality and Underlying Creativity in Statistical Learning": yuyake3_sensitivity_4.0_dist.csv

	sequence	count	condi_mle	condi_bayes	condi_varience
0	((2400,), (2400,), (46,), (44,))	24.0	0.6	0.5952380952380952	0.005603016400358593
1	((2400,), (2400,), (44,), (46,))	24.0	0.4	0.38461538461538464	0.0035861574323112783
2	((2400,), (2400,), (37,), (39,))	24.0	0.42857142857142855	0.4166666666666667	0.003984517304189436
3	((2400,), (2400,), (49,), (49,))	24.0	0.4	0.38461538461538464	0.0035861574323112783
4	((2400,), (2400,), (39,), (41,))	20.0	0.625	0.6176470588235294	0.006747404844290658
5	((2400,), (2400,), (44,), (44,))	16.0	0.26666666666666666	0.26153846153846155	0.0029263044647660033
6	((2400,), (2400,), (49,), (46,))	16.0	0.26666666666666666	0.26153846153846155	0.0029263044647660033
7	((2400,), (2400,), (46,), (49,))	16.0	0.4	0.40476190476190477	0.005603016400358593
8	((3600,), (1200,), (49,), (51,))	12.0	1.0	0.9285714285714286	0.004421768707482994
9	((2400,), (4800,), (37,), (39,))	12.0	0.21428571428571427	0.21666666666666667	0.0027823315118397085
10	((4800,), (2400,), (39,), (37,))	12.0	1.0	0.9285714285714286	0.004421768707482994
11	((1200,), (2400,), (51,), (49,))	12.0	1.0	0.9285714285714286	0.004421768707482994
12	((2400,), (2400,), (39,), (37,))	12.0	0.375	0.38235294117647056	0.006747404844290658
13	((4800,), (2400,), (41,), (41,))	12.0	1.0	0.9285714285714286	0.004421768707482994
14	((9600,), (4800,), (39,), (41,))	12.0	1.0	0.9285714285714286	0.004421768707482994
15	((2400,), (9600,), (41,), (39,))	12.0	0.3	0.2826086956521739	0.004313638740296826
16	((2400,), (2400,), (37,), (37,))	12.0	0.21428571428571427	0.21666666666666667	0.0027823315118397085
17	((2400,), ((2400,), (2400,), (2400,), (2400,)), (49,), ((46,), (44,), (44,), (46,)))	8.0	0.13333333333333333	0.13846153846153847	0.0018074233458848844
18	(((2400,), (2400,)), (2400,), ((44,), (46,)), (49,))	8.0	1.0	0.9	0.008181818181818182
19	((2400,), ((2400,), (2400,)), (41,), ((44,), (46,)))	8.0	0.2	0.1956521739130435	0.003348348952258376
20	(((2400,), (2400,)), (2400,), ((44,), (41,)), (37,))	8.0	0.5	0.5	0.013157894736842105
21	(((2400,), (9600,)), (3600,), ((44,), (49,)), (49,))	8.0	1.0	0.9	0.008181818181818182
22	((4800,), ((2400,), (2400,), (2400,), (2400,)), (44,), ((44,), (46,), (44,), (44,)))	8.0	0.6666666666666666	0.6428571428571429	0.015306122448979591
23	((2400,), ((2400,), (2400,), (2400,), (2400,)), (49,), ((44,), (44,), (46,), (44,)))	8.0	0.13333333333333333	0.13846153846153847	0.0018074233458848844
24	(((2400,), (2400,), (2400,), (2400,)), ((2400,), (9600,)), ((46,), (44,), (44,), (46,)), ((44,), (49,)))	8.0	1.0	0.9	0.008181818181818182
25	(((2400,), (2400,), (2400,), (2400,)), ((2400,), (2400,)), ((44,), (46,), (44,), (44,)), ((44,), (41,)))	8.0	1.0	0.9	0.008181818181818182
26	(((2400,), (2400,)), (2400,), ((44,), (41,)), (39,))	8.0	0.5	0.5	0.013157894736842105
27	(((2400,), (2400,), (9600,)), ((2400,), (2400,)), ((46,), (44,), (41,)), ((44,), (41,)))	8.0	1.0	0.9	0.008181818181818182
28	((2400,), ((2400,), (2400,), (2400,)), (37,), ((37,), (39,), (41,)))	8.0	0.14285714285714285	0.15	0.0020901639344262295
29	((2400,), (9600,), (44,), (49,))	8.0	0.13333333333333333	0.13846153846153847	0.0018074233458848844
30	((2400,), (2400,), (41,), (44,))	8.0	0.2	0.1956521739130435	0.003348348952258376
31	(((2400,), (2400,), (2400,)), ((9600,), (4800,), (2400,)), ((37,), (39,), (41,)), ((39,), (41,), (41,)))	8.0	1.0	0.9	0.008181818181818182
32	((2400,), (2400,), (44,), (41,))	8.0	0.13333333333333333	0.13846153846153847	0.0018074233458848844
33	(((2400,), (2400,), (2400,), (2400,)), ((2400,), (2400,), (9600,)), ((44,), (44,), (46,), (44,)), ((46,), (44,), (41,)))	8.0	1.0	0.9	0.008181818181818182
34	(((4800,), (2400,), (2400,), (2400,)), ((2400,), (2400,), (2400,)), ((44,), (44,), (46,), (44,)), ((44,), (44,), (41,)))	4.0	1.0	0.8333333333333334	0.01984126984126984
35	((((2400,), (2400,), (9600,)), ((2400,), (2400,))), ((2400,), (2400,), (4800,), (2400,)), (((46,), (44,), (41,)), ((44,), (41,))), ((39,), (37,), (39,), (37,)))	4.0	1.0	0.8333333333333334	0.01984126984126984
36	(((2400,), (2400,), (2400,), ((2400,), (2400,), (2400,), (2400,))), (((2400,), (2400,), (9600,)), ((2400,), (2400,))), ((46,), (49,), (49,), ((44,), (44,), (46,), (44,))), (((46,), (44,), (41,)), ((44,), (41,))))	4.0	1.0	0.8333333333333334	0.01984126984126984
37	(((9600,), (4800,), (2400,)), ((2400,), (2400,), (2400,), (2400,)), ((39,), (41,), (41,)), ((44,), (46,), (49,), (49,)))	4.0	0.5	0.5	0.022727272727272728
38	(((2400,), (2400,), (2400,)), (2400,), ((44,), (44,), (41,)), (37,))	4.0	1.0	0.8333333333333334	0.01984126984126984
39	((((2400,), (2400,)), (2400,), (2400,), ((2400,), (2400,), (2400,), (2400,))), (((2400,), (9600,)), (3600,), (1200,), (2400,)), (((44,), (46,)), (49,), (49,), ((46,), (44,), (44,), (46,))), (((44,), (49,)), (49,), (51,), (49,)))	4.0	1.0	0.8333333333333334	0.01984126984126984
40	(((2400,), (2400,), (2400,), (2400,)), (((2400,), (2400,), (2400,), (2400,)), ((2400,), (9600,))), ((44,), (46,), (49,), (49,)), (((46,), (44,), (44,), (46,)), ((44,), (49,))))	4.0	1.0	0.8333333333333334	0.01984126984126984
41	((((2400,), (2400,), (2400,), (2400,)), ((2400,), (9600,))), ((3600,), (1200,), (2400,), (2400,)), (((46,), (44,), (44,), (46,)), ((44,), (49,))), ((49,), (51,), (49,), (46,)))	4.0	1.0	0.8333333333333334	0.01984126984126984
42	(((3600,), (1200,), (2400,), (2400,)), ((2400,), (2400,)), ((49,), (51,), (49,), (46,)), ((49,), (49,)))	4.0	1.0	0.8333333333333334	0.01984126984126984
43	(((2400,), (2400,)), (((2400,), (2400,), (2400,), (2400,)), ((2400,), (2400,), (9600,)), ((2400,), (2400,))), ((49,), (49,)), (((44,), (44,), (46,), (44,)), ((46,), (44,), (41,)), ((44,), (41,))))	4.0	1.0	0.8333333333333334	0.01984126984126984
44	((((2400,), (9600,)), (3600,), (1200,), (2400,)), ((2400,), (2400,), (2400,), ((2400,), (2400,), (2400,), (2400,))), (((44,), (49,)), (49,), (51,), (49,)), ((46,), (49,), (49,), ((44,), (44,), (46,), (44,))))	4.0	1.0	0.8333333333333334	0.01984126984126984
45	((4800,), (2400,), (44,), (44,))	4.0	0.3333333333333333	0.35714285714285715	0.015306122448979591
46	(((9600,), (4800,), (2400,)), (((2400,), (2400,)), (2400,), (2400,), ((2400,), (2400,), (2400,), (2400,))), ((39,), (41,), (41,)), (((44,), (46,)), (49,), (49,), ((46,), (44,), (44,), (46,))))	4.0	0.5	0.5	0.022727272727272728
47	((((2400,), (2400,), (2400,), (2400,)), ((2400,), (2400,))), (2400,), (((44,), (46,), (44,), (44,)), ((44,), (41,))), (37,))	4.0	1.0	0.8333333333333334	0.01984126984126984
48	((4800,), (((2400,), (2400,), (2400,), (2400,)), ((2400,), (2400,))), (44,), (((44,), (46,), (44,), (44,)), ((44,), (41,))))	4.0	0.25	0.2631578947368421	0.009695290858725761
49	((2400,), ((2400,), (2400,), (2400,)), (41,), ((44,), (46,), (44,)))	4.0	0.1	0.10869565217391304	0.0020612959015404416
50	((2400,), (2400,), (41,), (39,))	4.0	0.1	0.10869565217391304	0.0020612959015404416
51	((9600,), (2400,), (41,), (44,))	4.0	1.0	0.8333333333333334	0.01984126984126984
52	((2400,), (9600,), (44,), (41,))	4.0	0.06666666666666667	0.07692307692307693	0.0010758472296933835
53	((2400,), (2400,), (49,), (44,))	4.0	0.06666666666666667	0.07692307692307693	0.0010758472296933835
54	((9600,), (3600,), (49,), (49,))	4.0	1.0	0.8333333333333334	0.01984126984126984
55	((2400,), (2400,), (41,), (37,))	4.0	0.1	0.10869565217391304	0.0020612959015404416
56	((((2400,), (2400,), (2400,), (2400,)), ((2400,), (2400,), (9600,)), ((2400,), (2400,))), ((2400,), (2400,), (4800,), (2400,)), (((44,), (44,), (46,), (44,)), ((46,), (44,), (41,)), ((44,), (41,))), ((39,), (37,), (39,), (37,)))	4.0	1.0	0.8333333333333334	0.01984126984126984
57	(((2400,), (2400,), (2400,)), ((2400,), ((2400,), (2400,), (2400,)), ((9600,), (4800,), (2400,))), ((44,), (44,), (41,)), ((37,), ((37,), (39,), (41,)), ((39,), (41,), (41,))))	4.0	0.5	0.5	0.022727272727272728
58	(((2400,), ((2400,), (2400,), (2400,)), ((9600,), (4800,), (2400,))), ((2400,), (2400,), (2400,), (2400,)), ((37,), ((37,), (39,), (41,)), ((39,), (41,), (41,))), ((44,), (46,), (49,), (49,)))	4.0	1.0	0.8333333333333334	0.01984126984126984
