## supplementary for "Exploring Cognitive Individuality and Underlying Creativity in Statistical Learning": yuyake3_sensitivity_4.0_dynamics.csv

	gram	condi_mle	condi_bayes	condi_bayes_varience	instantCon_ent(normal based on mle)	instantCon_ent(normal based on bayes)	instantCon_ent(dirichlet entropy)	totalCon_ent(mle)	totalCon_ent(bayes)	KL_normal	KL_dirichlet	PMI_dynamics_normal	PMI_dynamics_bayes	chunk_timing
0	[((4800,), (2400,), (2400,), (2400,)), ((2400,), (2400,), (2400,)), ((44,), (44,), (46,), (44,)), ((44,), (44,), (41,))]	1.0	0.8333333333333334	0.01984126984126984	0.0	0.0	0.0	1.1920235269690307	1.2157443665799317	6.459431618637297	5.163664344002919	6.857980995127572	6.566258423881349
1	[((2400,), (2400,), (2400,)), (2400,), ((44,), (44,), (41,)), (37,)]	1.0	0.8333333333333334	0.01984126984126984	6.459431618637297	1.0	-446.94321928835234	1.1817474620813668	1.2056373784624348	6.459431618637297	5.163664344002919	3.0630097975258006	3.0675231216135397
2	[(2400,), ((2400,), (2400,), (2400,)), (37,), ((37,), (39,), (41,))]	0.14285714285714285	0.15	0.0020901639344262295	1.7758589482446405	1.8088285311562946	-4.955784084960783	1.1716470564225516	1.195733341913564	4.582044554340684	4.566493730179068	3.075288127304237	3.0795299574898607	chunk
3	[((2400,), (2400,), (2400,)), ((9600,), (4800,), (2400,)), ((37,), (39,), (41,)), ((39,), (41,), (41,))]	1.0	0.9	0.008181818181818182	0.0	0.21919533819482817	0.0	1.188813204867888	1.2101688282147232	6.459431618637297	5.676685672673023	5.894817763307944	5.754402996309093	chunk
4	[((9600,), (4800,), (2400,)), ((2400,), (2400,), (2400,), (2400,)), ((39,), (41,), (41,)), ((44,), (46,), (49,), (49,))]	0.5	0.5	0.022727272727272728	0.0	0.21919533819482817	0.0	1.1788231779362255	1.2008695654737593	5.459431618637297	5.459431618637297	5.906890595608519	5.766325480852977
5	[((2400,), (2400,), (2400,), (2400,)), (((2400,), (2400,), (2400,), (2400,)), ((2400,), (9600,))), ((44,), (46,), (49,), (49,)), (((46,), (44,), (44,), (46,)), ((44,), (49,)))]	1.0	0.8333333333333334	0.01984126984126984	6.459431618637297	1.0	-446.94321928835234	1.1856663181200897	1.2069490655661712	6.459431618637297	5.163664344002919	6.918863237274595	6.62894950462106
6	[(((2400,), (2400,), (2400,), (2400,)), ((2400,), (9600,))), ((3600,), (1200,), (2400,), (2400,)), (((46,), (44,), (44,), (46,)), ((44,), (49,))), ((49,), (51,), (49,), (46,))]	1.0	0.8333333333333334	0.01984126984126984	6.459431618637297	1.0	-446.94321928835234	1.1758674229290151	1.197359223552857	6.459431618637297	5.163664344002919	6.930737337562886	6.643430239065729
7	[((3600,), (1200,), (2400,), (2400,)), ((2400,), (2400,)), ((49,), (51,), (49,), (46,)), ((49,), (49,))]	1.0	0.8333333333333334	0.01984126984126984	6.459431618637297	1.0	-446.94321928835234	1.1662291653640233	1.1879538015782587	6.459431618637297	5.163664344002919	6.94251450533924	6.657767484165868
8	[((2400,), (2400,)), (((2400,), (2400,), (2400,), (2400,)), ((2400,), (2400,), (9600,)), ((2400,), (2400,))), ((49,), (49,)), (((44,), (44,), (46,), (44,)), ((46,), (44,), (41,)), ((44,), (41,)))]	1.0	0.8333333333333334	0.01984126984126984	6.459431618637297	1.0	-446.94321928835234	1.1567476274342345	1.1787275304984197	6.459431618637297	5.163664344002919	6.954196310386876	6.671964048589184
9	[(((2400,), (2400,), (2400,), (2400,)), ((2400,), (2400,), (9600,)), ((2400,), (2400,))), ((2400,), (2400,), (4800,), (2400,)), (((44,), (44,), (46,), (44,)), ((46,), (44,), (41,)), ((44,), (41,))), ((39,), (37,), (39,), (37,))]	1.0	0.8333333333333334	0.01984126984126984	6.459431618637297	1.0	-446.94321928835234	1.1474190175355714	1.1696753400049882	6.459431618637297	5.163664344002919	5.965784284662087	5.8353316437946745
10								1.1382396653952864	1.160792349333866
