## supplementary for "Exploring Cognitive Individuality and Underlying Creativity in Statistical Learning": yuyake4_sensitivity_0.25_dist.csv

	sequence	count	condi_mle	condi_bayes	condi_varience
0	((2400,), (2400,), (44,), (46,))	9.25	0.39361702127659576	0.35964912280701755	0.007806834958344419
1	((2400,), (2400,), (46,), (44,))	9.25	0.7254901960784313	0.6949152542372882	0.01346082816924529
2	((2400,), (2400,), (44,), (44,))	7.0	0.2978723404255319	0.2807017543859649	0.006844348456630724
3	((2400,), (2400,), (37,), (39,))	3.5	0.5	0.45	0.0225
4	((2400,), (2400,), (39,), (41,))	3.5	0.6666666666666666	0.6206896551724138	0.028537455410225922
5	((2400,), (2400,), (49,), (49,))	3.5	0.4	0.3829787234042553	0.01853380555481586
6	((2400,), (2400,), (49,), (46,))	3.5	0.4	0.3829787234042553	0.01853380555481586
7	((2400,), (2400,), (44,), (41,))	3.5	0.14893617021276595	0.15789473684210525	0.004507253861683647
8	((2400,), (2400,), (46,), (49,))	3.5	0.27450980392156865	0.3050847457627119	0.01346082816924529
9	((2400,), (2400,), (41,), (44,))	3.0	0.36363636363636365	0.32653061224489793	0.016596858227310947
10	((2400,), (9600,), (44,), (49,))	2.0	0.0851063829787234	0.10526315789473684	0.003192638152025917
11	((4800,), (2400,), (41,), (41,))	1.75	1.0	0.7333333333333333	0.041169590643274856
12	((4800,), (2400,), (39,), (37,))	1.75	1.0	0.7333333333333333	0.041169590643274856
13	((1200,), (2400,), (51,), (49,))	1.75	1.0	0.7333333333333333	0.041169590643274856
14	((4800,), (2400,), (44,), (44,))	1.75	1.0	0.7333333333333333	0.041169590643274856
15	((9600,), (2400,), (41,), (44,))	1.75	1.0	0.7333333333333333	0.041169590643274856
16	((9600,), (3600,), (49,), (49,))	1.75	1.0	0.7333333333333333	0.041169590643274856
17	((3600,), (1200,), (49,), (51,))	1.75	1.0	0.7333333333333333	0.041169590643274856
18	((2400,), (2400,), (49,), (44,))	1.75	0.2	0.23404255319148937	0.014060128351929274
19	((2400,), (9600,), (44,), (41,))	1.75	0.07446808510638298	0.09649122807017543	0.0029552769822266045
20	((2400,), (9600,), (41,), (39,))	1.75	0.21212121212121213	0.22448979591836735	0.0131391794299545
21	((2400,), (4800,), (37,), (39,))	1.75	0.25	0.275	0.018125
22	((2400,), (2400,), (37,), (37,))	1.75	0.25	0.275	0.018125
23	((2400,), (2400,), (41,), (39,))	1.75	0.21212121212121213	0.22448979591836735	0.0131391794299545
24	((2400,), (2400,), (41,), (37,))	1.75	0.21212121212121213	0.22448979591836735	0.0131391794299545
25	((2400,), (2400,), (39,), (37,))	1.75	0.3333333333333333	0.3793103448275862	0.028537455410225922
26	((9600,), (4800,), (39,), (41,))	1.75	1.0	0.7333333333333333	0.041169590643274856
