## supplementary for "Exploring Cognitive Individuality and Underlying Creativity in Statistical Learning": yuyake4_sensitivity_0.25_dynamics.csv

	gram	condi_mle	condi_bayes	condi_bayes_varience	instantCon_ent(normal based on mle)	instantCon_ent(normal based on bayes)	instantCon_ent(dirichlet entropy)	totalCon_ent(mle)	totalCon_ent(bayes)	KL_normal	KL_dirichlet	PMI_dynamics_normal	PMI_dynamics_bayes	chunk_timing
0	[(4800,), (2400,), (44,), (44,)]	1.0	0.7333333333333333	0.041169590643274856	0.0	0.0	0.0	1.3023731929513196	1.3173539143096042	6.459431618637297	4.408779937221789	1.688641146822825	1.661888109474747
1	[(2400,), (2400,), (44,), (46,)]	0.4024390243902439	0.3627450980392157	0.008723060071235302	2.0408387746785532	2.143396961727834	-5.488084347855754	1.2976200061157308	1.3137927446736584	4.427305411867027	4.322582169800782	1.298276826822717	1.3111124171919866
2	[(2400,), (2400,), (46,), (44,)]	0.7333333333333333	0.6981132075471698	0.014789554876868212	0.8453509366224364	0.8904916402194913	-0.6983918062282584	1.2977246904796713	1.314597935333479	5.62279087669613	5.575846532532044	1.23480072510485	1.2505193604279192
3	[(2400,), (2400,), (44,), (44,)]	0.30120481927710846	0.2815533980582524	0.007561909611218829	2.0321262067702697	2.1368494488365157	-5.5185820128565055	1.294665514702445	1.3123011659156738	4.430683996333519	4.325399558841016	-0.0603845713717399	0.0598503643043872
4	[(2400,), (2400,), (44,), (44,)]	0.30952380952380953	0.28846153846153844	0.007601906640368179	2.0287476223037784	2.1340320597962803	-5.544079872512015	1.2963154720358352	1.3140412122712894	4.434462387261887	4.32850652694246	-0.03236825055145797	0.08146649036599575
5	[(2400,), (2400,), (44,), (41,)]	0.15294117647058825	0.1619047619047619	0.004979508623021074	2.02496923137541	2.130925091694836	-5.569852128606115	1.2978084479793064	1.3156776723149968	4.425845557853264	4.323437429082283	0.460973783445703	0.6449613293469172
6	[(2400,), (2400,), (41,), (37,)]	0.2413793103448276	0.24444444444444444	0.015076845553036029	1.959190423419946	1.9830495332866764	-2.5092187203593337	1.3030399579546796	1.3194579622521172	4.494220120472854	4.474140269231266	1.4348007541002736	1.724500516089829
7	[(2400,), (2400,), (37,), (37,)]	0.28	0.2972972972972973	0.020381620908977535	1.5	1.5466316153937778	-1.2774517520688295	1.3060069637870215	1.3216531155347762	4.942807807557934	4.906006057167372	1.5974853343627133	1.8669168311681352
8	[(2400,), (2400,), (37,), (39,)]	0.5	0.4473684210526316	0.023545706371191136	1.516623811079363	1.5534255614699255	-1.2879286071897234	1.3081763172147693	1.3229053497664292	4.961567892594834	4.915711922434229	2.891623838955208	2.8342637045914336
9	[(2400,), (2400,), (39,), (41,)]	0.6842105263157895	0.6296296296296297	0.030089826983494845	0.9182958340544896	0.9612366047228759	-0.3411066996197354	1.3071858394945743	1.3227258948957135	5.559687859939034	5.508475570182325	2.597170447529389	2.576109834925141
10	[(2400,), (9600,), (41,), (39,)]	0.23333333333333334	0.2391304347826087	0.014555765595463137	1.9652114981644433	1.9852913494060307	-2.5295088784589748	1.3045661241687498	1.3209620539389735	4.486941851762346	4.471298911878124	3.2428565238961635	3.099535673550914
11	[(9600,), (4800,), (39,), (41,)]	1.0	0.7333333333333333	0.041169590643274856	0.0	0.3467334479787441	0.0	1.307661171476183	1.3232000993668376	6.459431618637297	4.408779937221789	5.3474631869945	4.732415589310127
12	[(4800,), (2400,), (41,), (41,)]	1.0	0.7333333333333333	0.041169590643274856	0.0	0.3467334479787441	0.0	1.3030728866639856	1.319736661933056	6.459431618637297	4.408779937221789	3.1154772174199357	2.987226766082756
13	[(2400,), (2400,), (41,), (44,)]	0.3548387096774194	0.3191489361702128	0.01704257982052033	1.9724897668749513	1.9881327067591734	-2.547901348394001	1.298516687759566	1.3162934785193543	4.500928589480862	4.47782437319417	0.19440880395971188	0.43994615380021174
14	[(2400,), (2400,), (44,), (46,)]	0.3953488372093023	0.3584905660377358	0.008362730185442894	2.0335860607840344	2.1359941895550145	-5.57795105542845	1.299354263403613	1.3175863300708934	4.433773201943853	4.329509847416094	1.3075611319335412	1.318517298099376
15	[(2400,), (2400,), (46,), (49,)]	0.2826086956521739	0.3148148148148148	0.01487630670261577	0.8366407419411672	0.8835850861052532	-0.7134542723166675	1.2995363967563545	1.3183767085867109	5.6004505815947	5.560778242946549	1.397607134197883	1.5254089180773942
16	[(2400,), (2400,), (49,), (49,)]	0.41935483870967744	0.3953488372093023	0.02034452205332382	1.5219280948873621	1.5537631144722455	-1.3913566248007516	1.3014905764098166	1.319300253099156	4.945075351760583	4.910054055798673	1.9261524977691513	2.0041109448420342
17	[(2400,), (2400,), (49,), (46,)]	0.40625	0.38636363636363635	0.019757231404958678	1.5143562668767137	1.549377562838624	-1.4174106936767643	1.3014413034792902	1.319534266261573	4.950719358512151	4.91347767162239	1.3307262093717385	1.4657241803652588
18	[(2400,), (2400,), (46,), (44,)]	0.723404255319149	0.6909090909090909	0.014478218237848438	0.8589810370425963	0.898653375690748	-0.7068622114262908	1.3015523232296244	1.3198414510653866	5.608660914584037	5.567310338060129	1.2308454521230445	1.2462653805705544
19	[(2400,), (2400,), (44,), (44,)]	0.3103448275862069	0.2897196261682243	0.007415573491213285	2.0256584166934433	2.129921771221204	-5.607121364254951	1.2987151419396048	1.3176738507028365	4.437438409633276	4.332555549880908	-0.001093779461708125	0.10662341327749458
20	[(2400,), (2400,), (44,), (46,)]	0.3977272727272727	0.3611111111111111	0.008239638447971782	2.021993209004021	2.1268760687563897	-5.632284388924994	1.3001078730173314	1.3192070569957317	4.445157317568771	4.338531794369759	1.2845612424228774	1.296188192954268
21	[(2400,), (2400,), (46,), (44,)]	0.7291666666666666	0.6964285714285714	0.014094387755102042	0.8507707040532599	0.8921212805771683	-0.7212074288108887	1.300252843893737	1.319943784192264	5.616773741435058	5.5738187472383265	1.225329704416001	1.2394830443548541
22	[(2400,), (9600,), (44,), (49,)]	0.0898876404494382	0.11009174311926606	0.0034680195120788525	2.014274301068526	2.1208998242675383	-5.661028526373087	1.2974091224405524	1.317760707893457	4.427769642633244	4.32827914171729	1.7337199346625523	1.7050048206261992
23	[(9600,), (3600,), (49,), (49,)]	1.0	0.7333333333333333	0.041169590643274856	0.0	0.3467334479787441	0.0	1.30505901516991	1.3227511505441778	6.459431618637297	4.408779937221789	5.406964198743162	4.7893978830715485
24	[(3600,), (1200,), (49,), (51,)]	1.0	0.7333333333333333	0.041169590643274856	0.0	0.3467334479787441	0.0	1.3006648770716949	1.319406722169965	6.459431618637297	4.408779937221789	5.4118135984045574	4.794049126092853
25	[(1200,), (2400,), (51,), (49,)]	1.0	0.7333333333333333	0.041169590643274856	0.0	0.3467334479787441	0.0	1.2963002298331994	1.316081188871313	6.459431618637297	4.408779937221789	3.1796075548396514	3.048664084801408
26	[(2400,), (2400,), (49,), (46,)]	0.42424242424242425	0.4	0.019591836734693877	1.508712260125146	1.5459539470149073	-1.4419710180791103	1.2919647775595098	1.3127743909715264	4.958021143186953	4.917907395109645	1.3770696490798235	1.4952908888823628
27	[(2400,), (2400,), (46,), (49,)]	0.2857142857142857	0.3157894736842105	0.014168293901276054	0.8426578772022391	0.885612871398971	-0.735413795447247	1.2918840728538337	1.3129689971148264	5.596311050070666	5.559687859939034	1.3388019134517581	1.4614246377940592
28	[(2400,), (2400,), (49,), (49,)]	0.4117647058823529	0.391304347826087	0.019054820415879015	1.5014104754503443	1.541524223527652	-1.4674861005465676	1.29372276282461	1.3138697839527718	4.9636073897969535	4.921447510423695	1.8290138031873773	1.9085364969782863
29	[(2400,), (2400,), (49,), (44,)]	0.2	0.23404255319148937	0.014060128351929274	1.4958242288403436	1.5379841082136025	-1.4916433088398637	1.2937815553010525	1.3141299237785848	4.9375035237499345	4.908482083064628	-0.6179129225224428	-0.1493627778786661
30	[(2400,), (2400,), (44,), (44,)]	0.3111111111111111	0.2909090909090909	0.007237929534580252	2.031661976004054	2.1311524769200085	-5.647866130724296	1.2974636608627192	1.3161619735040406	4.431426686205932	4.331311775970918	0.008840487493877372	0.11178730432000833
31	[(2400,), (2400,), (44,), (46,)]	0.3956043956043956	0.36036036036036034	0.008017418123176055	2.0280049324313647	2.1281198426663783	-5.672445233904519	1.2987961095258749	1.3176339815139708	4.4388757609627465	4.337113257280684	1.2709396039191403	1.2828223038897717
32	[(2400,), (2400,), (46,), (44,)]	0.72	0.6896551724137931	0.01380844616623835	0.863120568566631	0.8997437586982626	-0.7295853302314868	1.2989644472964823	1.3183523890949251	5.603980808077166	5.565860516983107	1.2136010460292916	1.2278586794924207
33	[(2400,), (2400,), (44,), (46,)]	0.40217391304347827	0.36607142857142855	0.008002177163969035	2.02055585767455	2.1223183613566126	-5.700386118712366	1.2962868924629698	1.316275228567918	4.4464262243851245	4.3430171559379485	1.275560912970621	1.285928035956783
34	[(2400,), (2400,), (46,), (44,)]	0.7254901960784313	0.6949152542372882	0.01346082816924529	0.8554508105601306	0.8935711016541907	-0.7431517677616881	1.296383395167703	1.3169343714375912	5.611569873471245	5.572013691568729	1.2188520636311995	1.2315441197059782
35	[(2400,), (9600,), (44,), (41,)]	0.07526881720430108	0.09734513274336283	0.0030040703546851248	2.0130053942521737	2.116414462699348	-5.728305335596836	1.2936951649089183	1.3148415476134359	4.4268632713585285	4.3314632606845995	1.7323042167963434	1.7037912650227591
36	[(9600,), (2400,), (41,), (44,)]	1.0	0.7333333333333333	0.041169590643274856	0.0	0.3467334479787441	0.0	1.301910908795056	1.3201081250234663	6.459431618637297	4.408779937221789	1.6762115630871097	1.6499751105345704
37	[(2400,), (2400,), (44,), (41,)]	0.14893617021276595	0.15789473684210525	0.004507253861683647	2.032568347278768	2.1279683579526982	-5.706862474135903	1.29771119618604	1.3168897092022183	4.418780700035126	4.32646774507753	0.44607399926023	0.6199432010231304
38	[(2400,), (2400,), (41,), (39,)]	0.21875	0.22916666666666666	0.01358840811965812	1.9585030291564345	1.981607245443128	-2.584915639776895	1.302517044595984	1.320433685164735	4.490937905144171	4.473731666856946	1.77082904603249	2.021655195063415
39	[(2400,), (2400,), (39,), (37,)]	0.35	0.39285714285714285	0.029815051020408163	0.8997437586982626	0.9509560484549725	-0.3669252963532612	1.3056442493502616	1.322630725894132	5.5253635632618066	5.492812986089194	2.0205581719393915	2.2418260442906455
40	[(2400,), (4800,), (37,), (39,)]	0.25925925925925924	0.28205128205128205	0.018837056404140483	1.497863726042463	1.543719696203068	-1.3227149749863223	1.3065406884649344	1.322642182102251	4.9419028292382965	4.907218218012902	3.539733246728159	3.371785799706294
41	[(4800,), (2400,), (39,), (37,)]	1.0	0.7333333333333333	0.041169590643274856	0.0	0.3467334479787441	0.0	1.3088409424401062	1.3239513235918783	6.459431618637297	4.408779937221789	3.4918530963296748	3.3303977763440664
42	[(2400,), (2400,), (37,), (39,)]	0.5	0.45	0.0225	1.5175287893989997	1.5522134006243942	-1.3292033656052231	1.3046858918291853	1.3207659236211369	4.959431618637297	4.916657164649489	2.911463325398343	2.8608691242694326
43	[(2400,), (2400,), (39,), (41,)]	0.6666666666666666	0.6206896551724138	0.028537455410225922	0.934068055375491	0.9666186325481028	-0.3639551968310455	1.3038062614317096	1.3205761418593966	5.541135784582808	5.501878134922549	2.5940935124732847	2.5798563880959087
44	[(2400,), (2400,), (41,), (44,)]	0.36363636363636365	0.32653061224489793	0.016596858227310947	1.9684937134931262	1.985699951780352	-2.599763026532619	1.301595047381876	1.3190196104112868	4.505158813577739	4.480665517685983	0.23874149253184979	0.46168759257766506
45								1.302216458349812	1.3201162089692933
