## supplementary for "Exploring Cognitive Individuality and Underlying Creativity in Statistical Learning": yuyake4_sensitivity_1.0_dist.csv

	sequence	count	condi_mle	condi_bayes	condi_varience
0	((2400,), (2400,), (46,), (44,))	17.0	0.6296296296296297	0.6206896551724138	0.007847800237812128
1	((2400,), (2400,), (44,), (46,))	17.0	0.3148148148148148	0.3	0.0034426229508196723
2	((2400,), (2400,), (49,), (49,))	14.0	0.4	0.36585365853658536	0.005523922835047166
3	((2400,), (2400,), (44,), (44,))	14.0	0.25925925925925924	0.25	0.0030737704918032786
4	((2400,), (2400,), (37,), (39,))	13.0	0.48148148148148145	0.4666666666666667	0.008028673835125448
5	((2400,), (2400,), (39,), (41,))	11.0	0.6111111111111112	0.6	0.011428571428571429
6	((2400,), (2400,), (49,), (46,))	10.0	0.2857142857142857	0.2682926829268293	0.0046740885527322175
7	((2400,), (2400,), (44,), (41,))	10.0	0.18518518518518517	0.18333333333333332	0.002454462659380692
8	((2400,), (2400,), (46,), (49,))	10.0	0.37037037037037035	0.3793103448275862	0.007847800237812128
9	((4800,), (2400,), (39,), (37,))	7.0	1.0	0.8888888888888888	0.009876543209876543
10	((2400,), (4800,), (37,), (39,))	7.0	0.25925925925925924	0.26666666666666666	0.006308243727598566
11	((1200,), (2400,), (51,), (49,))	7.0	1.0	0.8888888888888888	0.009876543209876543
12	((3600,), (1200,), (49,), (51,))	7.0	1.0	0.8888888888888888	0.009876543209876543
13	((9600,), (3600,), (49,), (49,))	7.0	1.0	0.8888888888888888	0.009876543209876543
14	((2400,), (2400,), (39,), (37,))	7.0	0.3888888888888889	0.4	0.011428571428571429
15	((4800,), (2400,), (41,), (41,))	7.0	1.0	0.8888888888888888	0.009876543209876543
16	((9600,), (4800,), (39,), (41,))	7.0	1.0	0.8888888888888888	0.009876543209876543
17	((2400,), (9600,), (41,), (39,))	7.0	0.25925925925925924	0.25	0.005681818181818182
18	((2400,), (2400,), (37,), (37,))	7.0	0.25925925925925924	0.26666666666666666	0.006308243727598566
19	((2400,), (2400,), (41,), (44,))	6.0	0.2222222222222222	0.21875	0.00517874053030303
20	((2400,), (2400,), (49,), (44,))	6.0	0.17142857142857143	0.17073170731707318	0.0033710093198492963
21	((2400,), (9600,), (44,), (49,))	5.0	0.09259259259259259	0.1	0.0014754098360655738
22	((2400,), (9600,), (44,), (41,))	5.0	0.09259259259259259	0.1	0.0014754098360655738
23	((9600,), (2400,), (41,), (44,))	5.0	1.0	0.8571428571428571	0.015306122448979591
24	((2400,), (2400,), (41,), (39,))	5.0	0.18518518518518517	0.1875	0.004616477272727273
25	((2400,), (2400,), (41,), (37,))	5.0	0.18518518518518517	0.1875	0.004616477272727273
26	((2400,), ((2400,), (2400,)), (41,), ((44,), (46,)))	4.0	0.14814814814814814	0.15625	0.003995028409090909
27	(((2400,), (2400,)), (2400,), ((44,), (46,)), (49,))	4.0	1.0	0.8333333333333334	0.01984126984126984
28	(((2400,), (2400,)), ((2400,), (2400,), (2400,)), ((46,), (44,)), ((44,), (46,), (44,)))	3.0	1.0	0.75	0.0375
29	((2400,), ((2400,), (2400,), (2400,), (2400,)), (44,), ((44,), (46,), (44,), (46,)))	3.0	0.05555555555555555	0.06666666666666667	0.0010200364298724954
30	(((2400,), (2400,), (2400,)), (9600,), ((44,), (46,), (44,)), (49,))	3.0	0.5	0.5	0.03571428571428571
31	((4800,), (2400,), (44,), (44,))	3.0	0.42857142857142855	0.4	0.02181818181818182
32	((2400,), ((2400,), (2400,)), (49,), ((46,), (44,)))	3.0	0.08571428571428572	0.0975609756097561	0.002096257896376873
33	((4800,), ((2400,), (2400,), (2400,)), (44,), ((44,), (46,), (44,)))	3.0	0.42857142857142855	0.4	0.02181818181818182
34	(((2400,), (2400,), (2400,)), (2400,), ((44,), (46,), (44,)), (44,))	2.0	0.5	0.5	0.03571428571428571
35	(((2400,), (2400,)), (2400,), ((44,), (41,)), (39,))	2.0	0.6666666666666666	0.6	0.04
36	(((2400,), (2400,), (2400,), (2400,)), (2400,), ((44,), (46,), (44,), (46,)), (44,))	2.0	1.0	0.75	0.0375
37	(((2400,), (2400,), (2400,)), ((2400,), (2400,), (2400,)), ((44,), (46,), (44,)), ((44,), (44,), (41,)))	1.0	0.16666666666666666	0.2222222222222222	0.01728395061728395
38	(((2400,), (2400,), (2400,)), (2400,), ((44,), (44,), (41,)), (37,))	1.0	1.0	0.6666666666666666	0.05555555555555555
39	(((2400,), (2400,), (2400,), (2400,)), ((2400,), (9600,)), ((44,), (46,), (44,), (46,)), ((44,), (41,)))	1.0	0.3333333333333333	0.4	0.04
40	(((2400,), (9600,)), ((2400,), (2400,)), ((44,), (41,)), ((44,), (41,)))	1.0	1.0	0.6666666666666666	0.05555555555555555
41	((4800,), ((2400,), (2400,), (2400,), (2400,)), (44,), ((44,), (46,), (44,), (44,)))	1.0	0.14285714285714285	0.2	0.014545454545454545
42	(((2400,), (2400,), (2400,), (2400,)), ((2400,), (2400,)), ((44,), (46,), (44,), (44,)), ((44,), (41,)))	1.0	1.0	0.6666666666666666	0.05555555555555555
43	(((2400,), (2400,)), (2400,), ((44,), (41,)), (37,))	1.0	0.3333333333333333	0.4	0.04
44	((2400,), ((2400,), (2400,), (2400,), (2400,)), (49,), ((46,), (44,), (44,), (46,)))	1.0	0.02857142857142857	0.04878048780487805	0.0011047845670094333
45	(((2400,), (2400,), (2400,), (2400,)), (2400,), ((46,), (44,), (44,), (46,)), (44,))	1.0	1.0	0.6666666666666666	0.05555555555555555
46	((2400,), ((2400,), (2400,), (2400,), (2400,)), (49,), ((44,), (44,), (46,), (44,)))	1.0	0.02857142857142857	0.04878048780487805	0.0011047845670094333
47	(((2400,), (2400,), (2400,), (2400,)), ((2400,), (2400,), (9600,)), ((44,), (44,), (46,), (44,)), ((46,), (44,), (41,)))	1.0	1.0	0.6666666666666666	0.05555555555555555
48	(((2400,), (2400,), (9600,)), ((2400,), (2400,)), ((46,), (44,), (41,)), ((44,), (41,)))	1.0	1.0	0.6666666666666666	0.05555555555555555
49	((2400,), ((9600,), (4800,), (2400,)), (41,), ((39,), (41,), (41,)))	1.0	0.03571428571428571	0.058823529411764705	0.0015818091942659417
50	(((9600,), (4800,), (2400,)), ((2400,), (2400,)), ((39,), (41,), (41,)), ((44,), (46,)))	1.0	1.0	0.6666666666666666	0.05555555555555555
51	(((2400,), (2400,), (2400,), (2400,)), ((2400,), (9600,), (3600,), (1200,)), ((46,), (44,), (44,), (46,)), ((44,), (49,), (49,), (51,)))	1.0	0.5	0.5	0.05
52	(((2400,), (9600,), (3600,), (1200,)), (2400,), ((44,), (49,), (49,), (51,)), (49,))	1.0	1.0	0.6666666666666666	0.05555555555555555
53	((2400,), ((4800,), (2400,)), (37,), ((39,), (37,)))	1.0	0.03333333333333333	0.058823529411764705	0.0015818091942659417
