## supplementary for "Exploring Cognitive Individuality and Underlying Creativity in Statistical Learning": yuyake4_sensitivity_1.0_dynamics.csv

	gram	condi_mle	condi_bayes	condi_bayes_varience	instantCon_ent(normal based on mle)	instantCon_ent(normal based on bayes)	instantCon_ent(dirichlet entropy)	totalCon_ent(mle)	totalCon_ent(bayes)	KL_normal	KL_dirichlet	PMI_dynamics_normal	PMI_dynamics_bayes	chunk_timing
0	[(4800,), ((2400,), (2400,), (2400,), (2400,)), (44,), ((44,), (46,), (44,), (44,))]	0.14285714285714285	0.2	0.014545454545454545	0.0	0.0	0.0	1.3766663452324635	1.386967229763841	5.010615982912112	4.9375035237499345	5.093511885923145	4.910309305835983
1	[((2400,), (2400,), (2400,), (2400,)), ((2400,), (2400,)), ((44,), (46,), (44,), (44,)), ((44,), (41,))]	1.0	0.6666666666666666	0.05555555555555555	6.459431618637297	1.0	-446.94321928835234	1.3882355632443628	1.4015382202612838	6.459431618637297	3.9163127452774273	6.906890595608519	6.331708254554297
2	[((2400,), (2400,)), (2400,), ((44,), (41,)), (37,)]	0.5	0.5	0.05	0.0	0.38997500048077083	0.0	1.382451248397511	1.3938163636217382	5.459431618637297	5.459431618637297	2.2690331464552367	2.6321216629154
3	[(2400,), (2400,), (37,), (37,)]	0.2916666666666667	0.2962962962962963	0.007446600039192632	1.5203750945933545	1.5341889905464643	-2.1944076584065684	1.3850136913502185	1.396957936379977	4.925094420571992	4.9145824299203875	1.4408159404699503	1.5246980799341732
4	[(2400,), (2400,), (37,), (39,)]	0.48	0.4642857142857143	0.00857670654468684	1.5343371980653047	1.5448491887169091	-2.2175589465423116	1.3869577074104253	1.3984872394422014	4.942807807557934	4.929119581945315	2.6959938131099	2.6814082286897416
5	[(2400,), (2400,), (39,), (41,)]	0.6470588235294118	0.631578947368421	0.011634349030470914	0.954434002924965	0.964078764808229	-0.7782518424816871	1.3857418424557189	1.3976132620709827	5.522764236759736	5.509979603249349	2.547818612786376	2.5428885607306784
6	[(2400,), (9600,), (41,), (39,)]	0.2692307692307692	0.25806451612903225	0.005983350676378772	2.284107451387086	2.2961399650265077	-5.423781982012535	1.382736349024011	1.3949936530979452	4.187277589333408	4.1720428715748445	3.2361982208614783	3.1861651825245962
7	[(9600,), (4800,), (39,), (41,)]	1.0	0.8888888888888888	0.009876543209876543	0.0	0.1685644431995964	0.0	1.3851468883227867	1.3974837782923235	6.459431618637297	5.590672548617764	5.135159583281636	4.946876032130392	chunk
8	[(4800,), (2400,), (41,), (41,)]	1.0	0.8888888888888888	0.009876543209876543	0.0	0.1685644431995964	0.0	1.3795162099149707	1.3923752733860644	6.459431618637297	5.590672548617764	3.1410123095270737	3.094695214978541	chunk
9	[(2400,), ((2400,), (2400,)), (41,), ((44,), (46,))]	0.14814814814814814	0.15625	0.003995028409090909	2.27215402930389	2.2873887470624528	-5.500748750365659	1.3739311240448693	1.3873047499289226	4.163082650088784	4.155702710433982	3.1993088082234067	3.1510984786698337
10	[((2400,), (2400,)), (2400,), ((44,), (46,)), (49,)]	1.0	0.8333333333333334	0.01984126984126984	0.0	0.2575424759098898	0.0	1.3801871170483533	1.392332929592172	6.459431618637297	5.163664344002919	3.0058056216812057	2.964207783982455
11	[(2400,), (2400,), (49,), (49,)]	0.41935483870967744	0.4	0.006666666666666667	1.8464393446710154	1.8822722018647204	-4.12971001265592	1.3746441968995644	1.3874379991779378	4.631032206808661	4.592255296323282	1.7120276924163038	1.7329003404669971
12	[(2400,), ((2400,), (2400,), (2400,), (2400,)), (49,), ((46,), (44,), (44,), (46,))]	0.03125	0.05405405405405406	0.0013455845603783014	1.8283994118286357	1.8671763223140145	-4.193768926399301	1.3742944258181948	1.387481256740675	4.487547364115591	4.38980891009168	2.971543553950772	2.931666796852302
13	[((2400,), (2400,), (2400,), (2400,)), (2400,), ((46,), (44,), (44,), (46,)), (44,)]	1.0	0.6666666666666666	0.05555555555555555	6.459431618637297	1.0	-446.94321928835234	1.3943964973408587	1.4137099227158256	6.459431618637297	3.9163127452774273	2.169925001442312	2.1492613567456456
14	[(2400,), (9600,), (44,), (49,)]	0.09259259259259259	0.1	0.0014754098360655738	2.324644112383272	2.376962163872631	-9.180733697319639	1.3888631779069665	1.406264577826843	4.111642016658513	4.064796135924671	1.5500341674182043	1.62148837674627	chunk
15	[(9600,), (3600,), (49,), (49,)]	1.0	0.8888888888888888	0.009876543209876543	0.0	0.1685644431995964	0.0	1.397502060802753	1.4133034550813555	6.459431618637297	5.590672548617764	5.181329764714562	4.993447932331477	chunk
16	[(3600,), (1200,), (49,), (51,)]	1.0	0.8888888888888888	0.009876543209876543	0.0	0.1685644431995964	0.0	1.3920000841854192	1.4083038197323798	6.459431618637297	5.590672548617764	5.186998514801254	4.999063562012994	chunk
17	[(1200,), (2400,), (51,), (49,)]	1.0	0.8888888888888888	0.009876543209876543	0.0	0.1685644431995964	0.0	1.3865412603258684	1.4033401529830356	6.459431618637297	5.590672548617764	2.9556058806415466	2.9171948039772766	chunk
18	[(2400,), (2400,), (49,), (46,)]	0.30303030303030304	0.2894736842105263	0.005273812060515662	1.9718842545217057	2.069622708545617	-6.4112513327248095	1.381125083527721	1.3984120680741894	4.493512038406063	4.395930451725816	1.5282710225593186	1.5748442006305567
19	[(2400,), (2400,), (46,), (49,)]	0.37037037037037035	0.3793103448275862	0.007847800237812128	0.9305861291319928	0.9402859586706311	-1.005869282840976	1.382657865315302	1.4000659188774411	5.508475570182325	5.501878134922549	1.4908050068968084	1.5385755033570339
20	[(2400,), (2400,), (49,), (49,)]	0.4117647058823529	0.38461538461538464	0.005917159763313609	1.9659195802312346	2.063501166911481	-6.482101317656685	1.3830373850266862	1.400150298738753	4.51276031750962	4.412711225250466	1.6074173515488526	1.6289948173907107
21	[(2400,), ((2400,), (2400,), (2400,), (2400,)), (49,), ((44,), (44,), (46,), (44,))]	0.02857142857142857	0.04878048780487805	0.0011047845670094333	1.9466713011276777	2.046720393386831	-6.564440836974654	1.38276109431504	1.4004198866636106	4.38120324066863	4.231357448008025	2.893084796083488	2.857296638851273
22	[((2400,), (2400,), (2400,), (2400,)), ((2400,), (2400,), (9600,)), ((44,), (44,), (46,), (44,)), ((46,), (44,), (41,))]	1.0	0.6666666666666666	0.05555555555555555	6.459431618637297	1.0	-446.94321928835234	1.4026395862236833	1.4257733724849928	6.459431618637297	3.9163127452774273	8.027905996569885	7.038173190199833
23	[((2400,), (2400,), (9600,)), ((2400,), (2400,)), ((46,), (44,), (41,)), ((44,), (41,))]	1.0	0.6666666666666666	0.05555555555555555	6.459431618637297	1.0	-446.94321928835234	1.3972654881921756	1.4185046119797005	6.459431618637297	3.9163127452774273	6.448460500816294	6.044007493323475
24	[((2400,), (2400,)), (2400,), ((44,), (41,)), (39,)]	0.6666666666666666	0.6	0.04	1.0	1.0	-0.12509280256138866	1.3919324138097622	1.411337158241032	5.541135784582808	5.488481024182628	3.206028975127561	3.3124641150895457
25	[(2400,), (2400,), (39,), (37,)]	0.3888888888888889	0.4	0.011428571428571429	0.9366673818775626	0.9494520153879484	-0.815699614462531	1.3895101898111073	1.4095054402534535	5.495352853829068	5.488481024182628	1.9269365378102767	1.9995494015091833
26	[(2400,), (4800,), (37,), (39,)]	0.2692307692307692	0.27586206896551724	0.006658739595719381	1.516623811079363	1.5303120366919818	-2.2680208654949965	1.3896638340717833	1.4093269612825272	4.9252426280908335	4.915440841986767	3.349408831309469	3.305326521460518
27	[(4800,), (2400,), (39,), (37,)]	1.0	0.8888888888888888	0.009876543209876543	0.0	0.1685644431995964	0.0	1.391866304423301	1.4110176890559425	6.459431618637297	5.590672548617764	3.2479275134435857	3.207595419408367	chunk
28	[(2400,), (2400,), (37,), (39,)]	0.48148148148148145	0.4666666666666667	0.008028673835125448	1.5341889905464643	1.5439907766505307	-2.284287044791377	1.386633724331484	1.4062664408578638	4.9419028292382965	4.929306653322327	2.684320052777815	2.678601730832438
29								1.3855016263361029	1.4054085011948387
