## supplementary for "Exploring Cognitive Individuality and Underlying Creativity in Statistical Learning": yuyake4_sensitivity_4.0_dist.csv

	sequence	count	condi_mle	condi_bayes	condi_varience
0	((2400,), (2400,), (49,), (49,))	24.0	0.4	0.38461538461538464	0.0035861574323112783
1	((2400,), (2400,), (46,), (44,))	24.0	0.6	0.5952380952380952	0.005603016400358593
2	((2400,), (2400,), (37,), (39,))	24.0	0.42857142857142855	0.4166666666666667	0.003984517304189436
3	((2400,), (2400,), (44,), (46,))	24.0	0.4	0.38461538461538464	0.0035861574323112783
4	((2400,), (2400,), (39,), (41,))	20.0	0.625	0.6176470588235294	0.006747404844290658
5	((2400,), (2400,), (46,), (49,))	16.0	0.4	0.40476190476190477	0.005603016400358593
6	((2400,), (2400,), (44,), (44,))	16.0	0.26666666666666666	0.26153846153846155	0.0029263044647660033
7	((2400,), (2400,), (49,), (46,))	16.0	0.26666666666666666	0.26153846153846155	0.0029263044647660033
8	((2400,), (2400,), (39,), (37,))	12.0	0.375	0.38235294117647056	0.006747404844290658
9	(((4800,), (2400,), (2400,), (2400,)), ((2400,), (2400,), (2400,)), ((44,), (44,), (46,), (44,)), ((44,), (44,), (41,)))	12.0	1.0	0.9285714285714286	0.004421768707482994
10	(((2400,), (2400,), (2400,), (2400,)), (((2400,), (2400,), (2400,), (2400,)), ((2400,), (9600,))), ((44,), (46,), (49,), (49,)), (((46,), (44,), (44,), (46,)), ((44,), (49,))))	12.0	1.0	0.9285714285714286	0.004421768707482994
11	((1200,), (2400,), (51,), (49,))	12.0	1.0	0.9285714285714286	0.004421768707482994
12	((3600,), (1200,), (49,), (51,))	12.0	1.0	0.9285714285714286	0.004421768707482994
13	((((2400,), (2400,), (2400,), (2400,)), ((2400,), (9600,))), ((3600,), (1200,), (2400,), (2400,)), (((46,), (44,), (44,), (46,)), ((44,), (49,))), ((49,), (51,), (49,), (46,)))	12.0	1.0	0.9285714285714286	0.004421768707482994
14	(((3600,), (1200,), (2400,), (2400,)), ((2400,), (2400,)), ((49,), (51,), (49,), (46,)), ((49,), (49,)))	12.0	1.0	0.9285714285714286	0.004421768707482994
15	((4800,), (2400,), (39,), (37,))	12.0	1.0	0.9285714285714286	0.004421768707482994
16	(((2400,), (2400,)), (((2400,), (2400,), (2400,), (2400,)), ((2400,), (2400,), (9600,)), ((2400,), (2400,))), ((49,), (49,)), (((44,), (44,), (46,), (44,)), ((46,), (44,), (41,)), ((44,), (41,))))	12.0	1.0	0.9285714285714286	0.004421768707482994
17	((4800,), (2400,), (41,), (41,))	12.0	1.0	0.9285714285714286	0.004421768707482994
18	((9600,), (4800,), (39,), (41,))	12.0	1.0	0.9285714285714286	0.004421768707482994
19	((2400,), (9600,), (41,), (39,))	12.0	0.3	0.2826086956521739	0.004313638740296826
20	((2400,), (2400,), (37,), (37,))	12.0	0.21428571428571427	0.21666666666666667	0.0027823315118397085
21	((2400,), (4800,), (37,), (39,))	12.0	0.21428571428571427	0.21666666666666667	0.0027823315118397085
22	(((2400,), (2400,), (2400,), (2400,)), ((2400,), (2400,), (9600,)), ((44,), (44,), (46,), (44,)), ((46,), (44,), (41,)))	8.0	1.0	0.9	0.008181818181818182
23	(((2400,), (2400,), (9600,)), ((2400,), (2400,)), ((46,), (44,), (41,)), ((44,), (41,)))	8.0	1.0	0.9	0.008181818181818182
24	(((2400,), (2400,)), (2400,), ((44,), (41,)), (39,))	8.0	0.5	0.5	0.013157894736842105
25	((2400,), ((2400,), (2400,), (2400,), (2400,)), (49,), ((44,), (44,), (46,), (44,)))	8.0	0.13333333333333333	0.13846153846153847	0.0018074233458848844
26	(((2400,), (2400,)), (2400,), ((44,), (41,)), (37,))	8.0	0.5	0.5	0.013157894736842105
27	((2400,), ((2400,), (2400,), (2400,)), (37,), ((37,), (39,), (41,)))	8.0	0.14285714285714285	0.15	0.0020901639344262295
28	(((2400,), (2400,), (2400,)), ((9600,), (4800,), (2400,)), ((37,), (39,), (41,)), ((39,), (41,), (41,)))	8.0	1.0	0.9	0.008181818181818182
29	(((2400,), (2400,), (2400,), (2400,)), ((2400,), (9600,)), ((46,), (44,), (44,), (46,)), ((44,), (49,)))	8.0	1.0	0.9	0.008181818181818182
30	((((2400,), (2400,), (2400,), (2400,)), ((2400,), (2400,), (9600,)), ((2400,), (2400,))), ((2400,), (2400,), (4800,), (2400,)), (((44,), (44,), (46,), (44,)), ((46,), (44,), (41,)), ((44,), (41,))), ((39,), (37,), (39,), (37,)))	8.0	1.0	0.9	0.008181818181818182
31	(((2400,), (2400,), (2400,)), ((2400,), ((2400,), (2400,), (2400,)), ((9600,), (4800,), (2400,))), ((44,), (44,), (41,)), ((37,), ((37,), (39,), (41,)), ((39,), (41,), (41,))))	8.0	0.6666666666666666	0.6428571428571429	0.015306122448979591
32	(((2400,), (9600,)), (3600,), ((44,), (49,)), (49,))	8.0	1.0	0.9	0.008181818181818182
33	(((2400,), ((2400,), (2400,), (2400,)), ((9600,), (4800,), (2400,))), ((2400,), (2400,), (2400,), (2400,)), ((37,), ((37,), (39,), (41,)), ((39,), (41,), (41,))), ((44,), (46,), (49,), (49,)))	8.0	1.0	0.9	0.008181818181818182
34	((2400,), ((2400,), (2400,), (2400,), (2400,)), (49,), ((46,), (44,), (44,), (46,)))	8.0	0.13333333333333333	0.13846153846153847	0.0018074233458848844
35	((2400,), ((2400,), (2400,)), (41,), ((44,), (46,)))	8.0	0.2	0.1956521739130435	0.003348348952258376
36	(((2400,), (2400,), (2400,), (2400,)), ((2400,), (2400,)), ((44,), (46,), (44,), (44,)), ((44,), (41,)))	8.0	1.0	0.9	0.008181818181818182
37	((4800,), ((2400,), (2400,), (2400,), (2400,)), (44,), ((44,), (46,), (44,), (44,)))	8.0	0.6666666666666666	0.6428571428571429	0.015306122448979591
38	((2400,), (2400,), (44,), (41,))	8.0	0.13333333333333333	0.13846153846153847	0.0018074233458848844
39	((2400,), (2400,), (41,), (44,))	8.0	0.2	0.1956521739130435	0.003348348952258376
40	((2400,), (9600,), (44,), (49,))	8.0	0.13333333333333333	0.13846153846153847	0.0018074233458848844
41	(((2400,), (2400,)), (2400,), ((44,), (46,)), (49,))	8.0	1.0	0.9	0.008181818181818182
42	((2400,), (9600,), (44,), (41,))	4.0	0.06666666666666667	0.07692307692307693	0.0010758472296933835
43	((2400,), (2400,), (41,), (37,))	4.0	0.1	0.10869565217391304	0.0020612959015404416
44	((9600,), (3600,), (49,), (49,))	4.0	1.0	0.8333333333333334	0.01984126984126984
45	((2400,), (2400,), (49,), (44,))	4.0	0.06666666666666667	0.07692307692307693	0.0010758472296933835
46	(((9600,), (4800,), (2400,)), ((2400,), (2400,), (2400,), (2400,)), ((39,), (41,), (41,)), ((44,), (46,), (49,), (49,)))	4.0	0.5	0.5	0.022727272727272728
47	(((2400,), (2400,), (2400,)), (2400,), ((44,), (44,), (41,)), (37,))	4.0	0.3333333333333333	0.35714285714285715	0.015306122448979591
48	((((2400,), (9600,)), (3600,), (1200,), (2400,)), ((2400,), (2400,), (2400,), ((2400,), (2400,), (2400,), (2400,))), (((44,), (49,)), (49,), (51,), (49,)), ((46,), (49,), (49,), ((44,), (44,), (46,), (44,))))	4.0	1.0	0.8333333333333334	0.01984126984126984
49	((((2400,), (2400,), (9600,)), ((2400,), (2400,))), ((2400,), (2400,), (4800,), (2400,)), (((46,), (44,), (41,)), ((44,), (41,))), ((39,), (37,), (39,), (37,)))	4.0	1.0	0.8333333333333334	0.01984126984126984
50	(((2400,), (2400,), (2400,), ((2400,), (2400,), (2400,), (2400,))), (((2400,), (2400,), (9600,)), ((2400,), (2400,))), ((46,), (49,), (49,), ((44,), (44,), (46,), (44,))), (((46,), (44,), (41,)), ((44,), (41,))))	4.0	1.0	0.8333333333333334	0.01984126984126984
51	((((2400,), (2400,)), (2400,), (2400,), ((2400,), (2400,), (2400,), (2400,))), (((2400,), (9600,)), (3600,), (1200,), (2400,)), (((44,), (46,)), (49,), (49,), ((46,), (44,), (44,), (46,))), (((44,), (49,)), (49,), (51,), (49,)))	4.0	1.0	0.8333333333333334	0.01984126984126984
52	(((9600,), (4800,), (2400,)), (((2400,), (2400,)), (2400,), (2400,), ((2400,), (2400,), (2400,), (2400,))), ((39,), (41,), (41,)), (((44,), (46,)), (49,), (49,), ((46,), (44,), (44,), (46,))))	4.0	0.5	0.5	0.022727272727272728
53	((9600,), (2400,), (41,), (44,))	4.0	1.0	0.8333333333333334	0.01984126984126984
54	((2400,), (2400,), (41,), (39,))	4.0	0.1	0.10869565217391304	0.0020612959015404416
55	((((2400,), (2400,), (2400,), (2400,)), ((2400,), (2400,))), (2400,), (((44,), (46,), (44,), (44,)), ((44,), (41,))), (37,))	4.0	1.0	0.8333333333333334	0.01984126984126984
56	((4800,), (((2400,), (2400,), (2400,), (2400,)), ((2400,), (2400,))), (44,), (((44,), (46,), (44,), (44,)), ((44,), (41,))))	4.0	0.25	0.2631578947368421	0.009695290858725761
57	((2400,), ((2400,), (2400,), (2400,)), (41,), ((44,), (46,), (44,)))	4.0	0.1	0.10869565217391304	0.0020612959015404416
58	((4800,), (2400,), (44,), (44,))	4.0	0.3333333333333333	0.35714285714285715	0.015306122448979591
59	((((4800,), (2400,), (2400,), (2400,)), ((2400,), (2400,), (2400,))), (((2400,), ((2400,), (2400,), (2400,)), ((9600,), (4800,), (2400,))), ((2400,), (2400,), (2400,), (2400,)), (((2400,), (2400,), (2400,), (2400,)), ((2400,), (9600,))), ((3600,), (1200,), (2400,), (2400,))), (((44,), (44,), (46,), (44,)), ((44,), (44,), (41,))), (((37,), ((37,), (39,), (41,)), ((39,), (41,), (41,))), ((44,), (46…	4.0	1.0	0.8333333333333334	0.01984126984126984
60	((((2400,), ((2400,), (2400,), (2400,)), ((9600,), (4800,), (2400,))), ((2400,), (2400,), (2400,), (2400,)), (((2400,), (2400,), (2400,), (2400,)), ((2400,), (9600,))), ((3600,), (1200,), (2400,), (2400,))), (((2400,), (2400,)), (((2400,), (2400,), (2400,), (2400,)), ((2400,), (2400,), (9600,)), ((2400,), (2400,)))), (((37,), ((37,), (39,), (41,)), ((39,), (41,), (41,))), ((44,), (46,), (49,), (4…	4.0	1.0	0.8333333333333334	0.01984126984126984
