## supplementary for "Exploring Cognitive Individuality and Underlying Creativity in Statistical Learning": yuyake4_sensitivity_4.0_dynamics.csv

	gram	condi_mle	condi_bayes	condi_bayes_varience	instantCon_ent(normal based on mle)	instantCon_ent(normal based on bayes)	instantCon_ent(dirichlet entropy)	totalCon_ent(mle)	totalCon_ent(bayes)	KL_normal	KL_dirichlet	PMI_dynamics_normal	PMI_dynamics_bayes	chunk_timing
0	[((4800,), (2400,), (2400,), (2400,)), ((2400,), (2400,), (2400,)), ((44,), (44,), (46,), (44,)), ((44,), (44,), (41,))]	1.0	0.9285714285714286	0.004421768707482994	0.0	0.0	0.0	1.093029986169779	1.118262675041263	6.459431618637297	5.89876524224073	5.470319934780034	5.392040200690739	chunk
1	[((2400,), (2400,), (2400,)), ((2400,), ((2400,), (2400,), (2400,)), ((9600,), (4800,), (2400,))), ((44,), (44,), (41,)), ((37,), ((37,), (39,), (41,)), ((39,), (41,), (41,)))]	0.6666666666666666	0.6428571428571429	0.015306122448979591	1.0	1.0	-0.4806404543062115	1.0848117155970742	1.1104921530169793	5.541135784582808	5.519145659966666	5.481126689736616	5.402557097220381
2	[((2400,), ((2400,), (2400,), (2400,)), ((9600,), (4800,), (2400,))), ((2400,), (2400,), (2400,), (2400,)), ((37,), ((37,), (39,), (41,)), ((39,), (41,), (41,))), ((44,), (46,), (49,), (49,))]	1.0	0.9	0.008181818181818182	0.0	0.21919533819482817	0.0	1.0823495946013004	1.1083623433153202	6.459431618637297	5.676685672673023	5.491853096329675	5.412998091954747	chunk
3	[((2400,), (2400,), (2400,), (2400,)), (((2400,), (2400,), (2400,), (2400,)), ((2400,), (9600,))), ((44,), (46,), (49,), (49,)), (((46,), (44,), (44,), (46,)), ((44,), (49,)))]	1.0	0.9285714285714286	0.004421768707482994	0.0	0.13680278410054494	0.0	1.0743321901968466	1.1009001887887033	6.459431618637297	5.89876524224073	5.502500340529183	5.423364269988692	chunk
4	[(((2400,), (2400,), (2400,), (2400,)), ((2400,), (9600,))), ((3600,), (1200,), (2400,), (2400,)), (((46,), (44,), (44,), (46,)), ((44,), (49,))), ((49,), (51,), (49,), (46,))]	1.0	0.9285714285714286	0.004421768707482994	0.0	0.13680278410054494	0.0	1.0664326887983402	1.0934101774701148	6.459431618637297	5.89876524224073	5.51306958223937	5.43365669336326	chunk
5	[((3600,), (1200,), (2400,), (2400,)), ((2400,), (2400,)), ((49,), (51,), (49,), (46,)), ((49,), (49,))]	1.0	0.9285714285714286	0.004421768707482994	0.0	0.13680278410054494	0.0	1.0586485085881336	1.0860227690463025	6.459431618637297	5.89876524224073	5.523561956057013	5.443876401712907	chunk
6	[((2400,), (2400,)), (((2400,), (2400,), (2400,), (2400,)), ((2400,), (2400,), (9600,)), ((2400,), (2400,))), ((49,), (49,)), (((44,), (44,), (46,), (44,)), ((46,), (44,), (41,)), ((44,), (41,)))]	1.0	0.9285714285714286	0.004421768707482994	0.0	0.13680278410054494	0.0	1.0509771425838716	1.0787358695806344	6.459431618637297	5.89876524224073	5.533978572002351	5.454024412890205	chunk
7	[(((2400,), (2400,), (2400,), (2400,)), ((2400,), (2400,), (9600,)), ((2400,), (2400,))), ((2400,), (2400,), (4800,), (2400,)), (((44,), (44,), (46,), (44,)), ((46,), (44,), (41,)), ((44,), (41,))), ((39,), (37,), (39,), (37,))]	1.0	0.9	0.008181818181818182	0.0	0.21919533819482817	0.0	1.0434161559465776	1.0715474417293671	6.459431618637297	5.676685672673023	5.54432051622381	5.464101723568966	chunk
8								1.035963183404102	1.0645827749491894
