## supplementary for "Exploring Cognitive Individuality and Underlying Creativity in Statistical Learning": yuyake5_sensitivity_0.25_dist.csv

	sequence	count	condi_mle	condi_bayes	condi_varience
0	((2400,), (2400,), (44,), (46,))	11.75	0.39166666666666666	0.36428571428571427	0.0064328231292517
1	((2400,), (2400,), (46,), (44,))	11.75	0.7230769230769231	0.6986301369863014	0.010937458113288475
2	((2400,), (2400,), (44,), (44,))	9.0	0.3	0.2857142857142857	0.005668934240362812
3	((2400,), (2400,), (37,), (39,))	4.5	0.5	0.4583333333333333	0.019097222222222224
4	((2400,), (2400,), (39,), (41,))	4.5	0.6666666666666666	0.6285714285714286	0.02394557823129252
5	((2400,), (2400,), (49,), (49,))	4.5	0.4	0.38596491228070173	0.015540721230744391
6	((2400,), (2400,), (49,), (46,))	4.5	0.4	0.38596491228070173	0.015540721230744391
7	((2400,), (2400,), (44,), (41,))	4.5	0.15	0.15714285714285714	0.0036791383219954648
8	((2400,), (2400,), (46,), (49,))	4.5	0.27692307692307694	0.3013698630136986	0.010937458113288475
9	((2400,), (2400,), (41,), (44,))	3.75	0.35714285714285715	0.3275862068965517	0.014211192512753634
10	((2400,), (9600,), (44,), (49,))	2.5	0.08333333333333333	0.1	0.0025
11	((4800,), (2400,), (41,), (41,))	2.25	1.0	0.7647058823529411	0.034272532542428735
12	((4800,), (2400,), (39,), (37,))	2.25	1.0	0.7647058823529411	0.034272532542428735
13	((1200,), (2400,), (51,), (49,))	2.25	1.0	0.7647058823529411	0.034272532542428735
14	((4800,), (2400,), (44,), (44,))	2.25	1.0	0.7647058823529411	0.034272532542428735
15	((9600,), (2400,), (41,), (44,))	2.25	1.0	0.7647058823529411	0.034272532542428735
16	((9600,), (3600,), (49,), (49,))	2.25	1.0	0.7647058823529411	0.034272532542428735
17	((3600,), (1200,), (49,), (51,))	2.25	1.0	0.7647058823529411	0.034272532542428735
18	((2400,), (2400,), (49,), (44,))	2.25	0.2	0.22807017543859648	0.011544535771410118
19	((2400,), (9600,), (44,), (41,))	2.25	0.075	0.09285714285714286	0.0023398526077097505
20	((2400,), (9600,), (41,), (39,))	2.25	0.21428571428571427	0.22413793103448276	0.01121936251006866
21	((2400,), (4800,), (37,), (39,))	2.25	0.25	0.2708333333333333	0.015190972222222222
22	((2400,), (2400,), (37,), (37,))	2.25	0.25	0.2708333333333333	0.015190972222222222
23	((2400,), (2400,), (41,), (39,))	2.25	0.21428571428571427	0.22413793103448276	0.01121936251006866
24	((2400,), (2400,), (41,), (37,))	2.25	0.21428571428571427	0.22413793103448276	0.01121936251006866
25	((2400,), (2400,), (39,), (37,))	2.25	0.3333333333333333	0.37142857142857144	0.02394557823129252
26	((9600,), (4800,), (39,), (41,))	2.25	1.0	0.7647058823529411	0.034272532542428735
