## supplementary for "Exploring Cognitive Individuality and Underlying Creativity in Statistical Learning": yuyake5_sensitivity_0.25_dynamics.csv

	gram	condi_mle	condi_bayes	condi_bayes_varience	instantCon_ent(normal based on mle)	instantCon_ent(normal based on bayes)	instantCon_ent(dirichlet entropy)	totalCon_ent(mle)	totalCon_ent(bayes)	KL_normal	KL_dirichlet	PMI_dynamics_normal	PMI_dynamics_bayes	chunk_timing
0	[(4800,), (2400,), (44,), (44,)]	1.0	0.7647058823529411	0.034272532542428735	0.0	0.0	0.0	1.3015915987324982	1.3207995182628602	6.459431618637297	4.643606496580273	1.6964708159381465	1.6702097151932833
1	[(2400,), (2400,), (44,), (46,)]	0.39814814814814814	0.3671875	0.007041237571022727	2.0404701941610655	2.124393519269952	-5.91685659966317	1.2980059469453569	1.3179148599174066	4.42545809300319	4.340266027410793	1.2965288433754842	1.3019961925654904
2	[(2400,), (2400,), (46,), (44,)]	0.7288135593220338	0.7014925373134329	0.011797225769408162	0.8497511372532974	0.8849636363831528	-0.8087868534504956	1.29811810091872	1.3184409330566593	5.616269661685459	5.579972844994393	1.2351953966924485	1.242827831765981
3	[(2400,), (2400,), (44,), (44,)]	0.30275229357798167	0.2868217054263566	0.006152030517975126	2.033973525634107	2.119165591226504	-5.9413347262403065	1.2958245979010443	1.3165875277138828	4.428162114080555	4.342617377162535	-0.040980381299172176	0.046346425741729744
4	[(2400,), (2400,), (44,), (44,)]	0.3090909090909091	0.2923076923076923	0.006175041950013248	2.031269504556743	2.1168142414747626	-5.9621694848236615	1.297036102355417	1.3178597446370244	4.43109414209157	4.345146496239155	-0.019750670375482823	0.06375631957189141
5	[(2400,), (2400,), (44,), (41,)]	0.15315315315315314	0.16030534351145037	0.003988371566018556	2.028337476545727	2.114285122398143	-5.983147404988337	1.2981579288431269	1.3190669193937696	4.424649215070419	4.340900630554406	0.4590569263391627	0.6023224844260887
6	[(2400,), (2400,), (41,), (37,)]	0.23684210526315788	0.24074074074074073	0.012605836999195876	1.9633529241199175	1.9817785993326826	-2.720690843852818	1.3020860985361988	1.322094024952142	4.491373614373053	4.475501239703416	1.4050803747006693	1.649818927819331
7	[(2400,), (2400,), (37,), (37,)]	0.2727272727272727	0.28888888888888886	0.016769967246157723	1.5	1.5394847569315018	-1.4416516831949782	1.3043626835526434	1.3238588704053917	4.946229166338868	4.913441372135074	1.5694495013498315	1.7980008400208316
8	[(2400,), (2400,), (37,), (39,)]	0.5	0.45652173913043476	0.01984877126654064	1.513202452298429	1.5459902465022233	-1.4506247569254231	1.3060689490723612	1.324930065242582	4.960680345452739	4.922042102207285	2.8914191868460786	2.8451331812118625
9	[(2400,), (2400,), (39,), (41,)]	0.68	0.6363636363636364	0.02501675228947956	0.9182958340544896	0.954434002924965	-0.43015082634800095	1.3053028935827502	1.3246823660353568	5.555050160912804	5.513771314036656	2.590448039804886	2.5732713169500028
10	[(2400,), (9600,), (41,), (39,)]	0.23076923076923078	0.23636363636363636	0.012237007984311528	1.9680580042642433	1.9839303789338814	-2.7387516007229014	1.303327446088723	1.323222820207051	4.485936229564685	4.472941922959511	3.2576296013929893	3.1399950300524697
11	[(9600,), (4800,), (39,), (41,)]	1.0	0.7647058823529411	0.034272532542428735	0.0	0.31127812445913283	0.0	1.3056780856750554	1.3250194593182736	6.459431618637297	4.643606496580273	5.376969458445324	4.869573415444244
12	[(4800,), (2400,), (41,), (41,)]	1.0	0.7647058823529411	0.034272532542428735	0.0	0.31127812445913283	0.0	1.3021869677989184	1.3221987807419924	6.459431618637297	4.643606496580273	3.124482030681145	3.019168088196178
13	[(2400,), (2400,), (41,), (44,)]	0.35	0.32142857142857145	0.014540816326530611	1.9734953890726121	1.9864896956777858	-2.7555149253101856	1.2987144692181214	1.3193911911614253	4.496543997119137	4.478677280620477	0.18203468372030693	0.3810940384865179
14	[(2400,), (2400,), (44,), (46,)]	0.39285714285714285	0.36363636363636365	0.006806028196402528	2.0347824035668776	2.1185309880828913	-5.990295316557962	1.2993806134140693	1.320351243863819	4.430692063872454	4.345820664190311	1.303606814239839	1.3081976207453643
15	[(2400,), (2400,), (46,), (49,)]	0.2833333333333333	0.3088235294117647	0.011858419838523645	0.8431619569518378	0.8794587736429037	-0.8207189507839772	1.2995360583061781	1.320876546040387	5.599478568919545	5.567620864257588	1.38526266524481	1.485395904877244
16	[(2400,), (2400,), (49,), (49,)]	0.4146341463414634	0.39622641509433965	0.016788143373742296	1.5219280948873621	1.5485806065228545	-1.5725195389659294	1.300993972233692	1.3216809446458209	4.943022743318134	4.914469235484572	1.9036474520245872	1.9655400581349194
17	[(2400,), (2400,), (49,), (46,)]	0.40476190476190477	0.3888888888888889	0.016389953171562367	1.5164088753191622	1.544962383152726	-1.594241635535667	1.3009798459021815	1.3218282540946047	4.9474412578230975	4.917449334350899	1.3342636892396407	1.4387221430708015
18	[(2400,), (2400,), (46,), (44,)]	0.7213114754098361	0.6956521739130435	0.011601108320169874	0.8599530497177521	0.8918107543797082	-0.8158015751732499	1.3010584022711518	1.3220256155193917	5.605773945357965	5.572890725815208	1.2319767489843283	1.2397534796931968
19	[(2400,), (2400,), (44,), (44,)]	0.30973451327433627	0.2932330827067669	0.006051020201840973	2.0287395547648437	2.1136109544469854	-6.0139186414002666	1.2988927242782462	1.320257295468168	4.433554338765043	4.348305715414943	0.003889833203686362	0.08400051475903955
20	[(2400,), (2400,), (44,), (46,)]	0.39473684210526316	0.3656716417910448	0.006723359193648888	2.025877279872254	2.1111259032223533	-6.034483399668893	1.2999566241934923	1.3214047901387076	4.4394757118597985	4.353158854449039	1.285967353703015	1.2910421813516695
21	[(2400,), (2400,), (46,), (44,)]	0.7258064516129032	0.7	0.011351351351351352	0.8536576732793313	0.8865408928220899	-0.8272838928381105	1.3000894809111854	1.3218992108837204	5.612013657219634	5.578140719406604	1.2278015233560122	1.2348307523798612
22	[(2400,), (9600,), (44,), (49,)]	0.08695652173913043	0.1037037037037037	0.002674798432858651	2.0199559067774984	2.106272764188258	-6.0578204608403325	1.297919444601146	1.320122261122143	4.425806299675866	4.344191234127853	1.7432245846378887	1.7158627153722636
23	[(9600,), (3600,), (49,), (49,)]	1.0	0.7647058823529411	0.034272532542428735	0.0	0.31127812445913283	0.0	1.3038779351552463	1.324324749379031	6.459431618637297	4.643606496580273	5.422532035825768	4.913882669266835
24	[(3600,), (1200,), (49,), (51,)]	1.0	0.7647058823529411	0.034272532542428735	0.0	0.31127812445913283	0.0	1.3005000130434452	1.3215822220535522	6.459431618637297	4.643606496580273	5.426264754702098	4.917515584982312
25	[(1200,), (2400,), (51,), (49,)]	1.0	0.7647058823529411	0.034272532542428735	0.0	0.31127812445913283	0.0	1.297139547893462	1.3188520763412823	6.459431618637297	4.643606496580273	3.17364808748503	3.066990417810253
26	[(2400,), (2400,), (49,), (46,)]	0.4186046511627907	0.4	0.016271186440677966	1.5119903608141998	1.541982284286398	-1.614998846185859	1.293796404728788	1.3161342285826698	4.952830080847232	4.921084841422244	1.37000666822649	1.4639479063508818
27	[(2400,), (2400,), (46,), (49,)]	0.2857142857142857	0.30985915492957744	0.011405144481914964	0.8474179614176633	0.8812908992306927	-0.8386728308726319	1.293761634975697	1.3162577773991884	5.596311050070666	5.566420808592696	1.3405437730547092	1.4371804547020242
28	[(2400,), (2400,), (49,), (49,)]	0.4090909090909091	0.39285714285714285	0.015901360544217688	1.5066015377900657	1.5383467772150525	-1.6362944755937825	1.2951537390188435	1.3170431297452942	4.9572113648164375	4.924122075663531	1.8296650837826929	1.8921571782020083
29	[(2400,), (2400,), (49,), (44,)]	0.2	0.22807017543859648	0.011544535771410118	1.5022202538208598	1.5353095429737658	-1.6566967522042937	1.2952014917148178	1.3172120702461623	4.9375035237499345	4.912869807207209	-0.6141088463806726	-0.23247993261536815
30	[(2400,), (2400,), (44,), (44,)]	0.3103448275862069	0.29411764705882354	0.005931784478497282	2.033625318961431	2.1152403845094443	-6.046289668918149	1.2979919805160902	1.3189296118244829	4.428664749689793	4.346667975570442	0.011466271298752481	0.08881958201645522
31	[(2400,), (2400,), (44,), (46,)]	0.39316239316239315	0.36496350364963503	0.006574897720664337	2.030766868947503	2.112763643066854	-6.066456198170947	1.299020105546191	1.3200411971242014	4.434428431367356	4.351407696844982	1.2752490559299847	1.2806676484363606
32	[(2400,), (2400,), (46,), (44,)]	0.71875	0.6944444444444444	0.01116796621182586	0.863120568566631	0.8930108100446013	-0.8342132043384609	1.2991657806911825	1.3205283441724762	5.602283181208926	5.571455299122162	1.2185334615585919	1.2258134796576405
33	[(2400,), (2400,), (44,), (46,)]	0.3983050847457627	0.3695652173913043	0.006563007534811896	2.0250031872699408	2.1080239217923147	-6.089261669395611	1.2970942323241617	1.3188213311123174	4.440255733096656	4.356211517162425	1.2789346093669514	1.2834175086033155
34	[(2400,), (2400,), (46,), (44,)]	0.7230769230769231	0.6986301369863014	0.010937458113288475	0.8571484374283715	0.8879763195151349	-0.8451914050335034	1.2971959680587286	1.3192707481741588	5.608207283375159	5.5764726494910715	1.2227017304529009	1.2290154955693857
35	[(2400,), (9600,), (44,), (41,)]	0.07563025210084033	0.09352517985611511	0.002371418757734166	2.0191758855406414	2.1032201014748715	-6.112042690791341	1.2951175948309313	1.317554431167285	4.425273101916601	4.3463766420219585	1.7418068572357053	1.7148215984744022
36	[(9600,), (2400,), (41,), (44,)]	1.0	0.7647058823529411	0.034272532542428735	0.0	0.31127812445913283	0.0	1.3014165682006202	1.3219494869218773	6.459431618637297	4.643606496580273	1.6860486258354708	1.660864421338099
37	[(2400,), (2400,), (44,), (41,)]	0.15	0.15714285714285714	0.0036791383219954648	2.0341585167206966	2.113054976615339	-6.095031526865192	1.2981548725409695	1.3192905378770319	4.419126290267014	4.342198580911631	0.44745897697122117	0.5846570973370293
38	[(2400,), (2400,), (41,), (39,)]	0.21951219512195122	0.22807017543859648	0.011544535771410118	1.9628876215181603	1.9807543380168202	-2.7875713494434553	1.301838925146295	1.3221673887902314	4.489463612744796	4.475239833129822	1.7593917051380568	1.9695917752315084
39	[(2400,), (2400,), (39,), (37,)]	0.34615384615384615	0.38235294117647056	0.02485885995264979	0.9043814577244937	0.9456603046006401	-0.4517326700468942	1.304211355210434	1.3239469776005304	5.528845489505304	5.4997447248630795	1.9912539575351822	2.179545742199326
40	[(2400,), (4800,), (37,), (39,)]	0.2571428571428571	0.2765957446808511	0.01569337558472914	1.4987512731845576	1.5373895164300122	-1.4803447532901384	1.304911582969412	1.3240397963826416	4.945734839612827	4.914419331853753	3.5253530115830007	3.3894913786999967
41	[(4800,), (2400,), (39,), (37,)]	1.0	0.7647058823529411	0.034272532542428735	0.0	0.31127812445913283	0.0	1.30669057154165	1.3251522969574456	6.459431618637297	4.643606496580273	3.4882864813094825	3.3564519702217543
42	[(2400,), (2400,), (37,), (39,)]	0.5	0.4583333333333333	0.019097222222222224	1.5136967790244693	1.5450122867835447	-1.4866631691208827	1.3034561889388243	1.322515286902142	4.959431618637297	4.92278012378466	2.9068905956085187	2.8651654932434134
43	[(2400,), (2400,), (39,), (41,)]	0.6666666666666666	0.6285714285714286	0.02394557823129252	0.9305861291319928	0.9596868937742169	-0.4496323311748185	1.3027578100380954	1.3222724784913933	5.541135784582808	5.507668943002466	2.588520320134345	2.5758537444543372
44	[(2400,), (2400,), (41,), (44,)]	0.35714285714285715	0.3275862068965517	0.014211192512753634	1.9699680058925009	1.9841917855074747	-2.8018827077458432	1.301023796126769	1.3209559496017007	4.500241195217351	4.481239791836117	0.21767387243391817	0.4019284065667819
45								1.3015552107359047	1.3217923162008725
