## supplementary for "Exploring Cognitive Individuality and Underlying Creativity in Statistical Learning": yuyake5_sensitivity_1.0_dist.csv

	sequence	count	condi_mle	condi_bayes	condi_varience
0	((2400,), (2400,), (46,), (44,))	17.0	0.5862068965517241	0.5625	0.007457386363636364
1	((2400,), (2400,), (44,), (46,))	17.0	0.3148148148148148	0.3	0.0034426229508196723
2	((2400,), (2400,), (49,), (49,))	16.0	0.3902439024390244	0.3617021276595745	0.00480986871887732
3	((2400,), (2400,), (44,), (44,))	14.0	0.25925925925925924	0.25	0.0030737704918032786
4	((2400,), (2400,), (37,), (39,))	14.0	0.4375	0.40540540540540543	0.00634347007035485
5	((2400,), (2400,), (39,), (41,))	12.0	0.6111111111111112	0.6	0.011428571428571429
6	((2400,), (2400,), (49,), (46,))	12.0	0.2926829268292683	0.2765957446808511	0.004168552889693677
7	((2400,), (2400,), (46,), (49,))	11.0	0.3793103448275862	0.375	0.007102272727272727
8	((2400,), (2400,), (44,), (41,))	10.0	0.18518518518518517	0.18333333333333332	0.002454462659380692
9	((2400,), (2400,), (37,), (37,))	9.0	0.28125	0.2702702702702703	0.0051901118757448775
10	((2400,), (2400,), (39,), (37,))	8.0	0.3888888888888889	0.4	0.011428571428571429
11	((9600,), (4800,), (39,), (41,))	7.0	1.0	0.8888888888888888	0.009876543209876543
12	((2400,), (4800,), (37,), (39,))	7.0	0.21875	0.21621621621621623	0.004459651685825228
13	((2400,), (9600,), (41,), (39,))	7.0	0.25925925925925924	0.25	0.005681818181818182
14	((4800,), (2400,), (39,), (37,))	7.0	1.0	0.8888888888888888	0.009876543209876543
15	((9600,), (3600,), (49,), (49,))	7.0	1.0	0.8888888888888888	0.009876543209876543
16	((3600,), (1200,), (49,), (51,))	7.0	1.0	0.8888888888888888	0.009876543209876543
17	((1200,), (2400,), (51,), (49,))	7.0	1.0	0.8888888888888888	0.009876543209876543
18	((4800,), (2400,), (41,), (41,))	7.0	1.0	0.8888888888888888	0.009876543209876543
19	((2400,), (2400,), (41,), (44,))	6.0	0.2222222222222222	0.21875	0.00517874053030303
20	((2400,), (2400,), (49,), (44,))	6.0	0.14634146341463414	0.14893617021276595	0.0026407122378149994
21	((2400,), (2400,), (41,), (39,))	5.0	0.18518518518518517	0.1875	0.004616477272727273
22	((2400,), (9600,), (44,), (49,))	5.0	0.09259259259259259	0.1	0.0014754098360655738
23	((9600,), (2400,), (41,), (44,))	5.0	1.0	0.8571428571428571	0.015306122448979591
24	((2400,), (9600,), (44,), (41,))	5.0	0.09259259259259259	0.1	0.0014754098360655738
25	((2400,), (2400,), (41,), (37,))	5.0	0.18518518518518517	0.1875	0.004616477272727273
26	(((2400,), (2400,)), (2400,), ((44,), (46,)), (49,))	5.0	0.8333333333333334	0.75	0.020833333333333332
27	((2400,), ((2400,), (2400,)), (41,), ((44,), (46,)))	4.0	0.14814814814814814	0.15625	0.003995028409090909
28	((4800,), (2400,), (44,), (44,))	3.0	0.42857142857142855	0.4	0.02181818181818182
29	(((2400,), (2400,), (2400,), (2400,)), ((2400,), (2400,), (9600,)), ((44,), (44,), (46,), (44,)), ((46,), (44,), (41,)))	3.0	1.0	0.8	0.02666666666666667
30	(((2400,), (2400,), (9600,)), ((2400,), (2400,)), ((46,), (44,), (41,)), ((44,), (41,)))	3.0	1.0	0.8	0.02666666666666667
31	((2400,), ((2400,), (2400,), (2400,), (2400,)), (44,), ((44,), (46,), (44,), (46,)))	3.0	0.05555555555555555	0.06666666666666667	0.0010200364298724954
32	(((2400,), (2400,)), (2400,), ((44,), (41,)), (39,))	3.0	0.5	0.4444444444444444	0.024691358024691357
33	((2400,), ((2400,), (2400,)), (49,), ((46,), (44,)))	3.0	0.07317073170731707	0.0851063829787234	0.0016221518032292139
34	(((2400,), (2400,), (2400,)), (9600,), ((44,), (46,), (44,)), (49,))	3.0	0.5	0.5	0.03571428571428571
35	(((2400,), (2400,)), ((2400,), (2400,), (2400,)), ((46,), (44,)), ((44,), (46,), (44,)))	3.0	1.0	0.75	0.0375
36	((4800,), ((2400,), (2400,), (2400,)), (44,), ((44,), (46,), (44,)))	3.0	0.42857142857142855	0.4	0.02181818181818182
37	(((2400,), (2400,), (2400,)), (2400,), ((44,), (44,), (41,)), (37,))	2.0	1.0	0.75	0.0375
38	((2400,), ((2400,), (2400,), (2400,), (2400,)), (49,), ((46,), (44,), (44,), (46,)))	2.0	0.04878048780487805	0.06382978723404255	0.001244907197827071
39	(((2400,), (9600,), (3600,), (1200,)), (2400,), ((44,), (49,), (49,), (51,)), (49,))	2.0	1.0	0.75	0.0375
40	(((2400,), (2400,), (2400,), (2400,)), ((2400,), (9600,), (3600,), (1200,)), ((46,), (44,), (44,), (46,)), ((44,), (49,), (49,), (51,)))	2.0	0.6666666666666666	0.6	0.04
41	(((2400,), (2400,), (2400,), (2400,)), (2400,), ((44,), (46,), (44,), (46,)), (44,))	2.0	1.0	0.75	0.0375
42	(((2400,), (2400,), (2400,)), (2400,), ((44,), (46,), (44,)), (44,))	2.0	0.5	0.5	0.03571428571428571
43	((2400,), ((2400,), (2400,), (2400,), (2400,)), (49,), ((44,), (44,), (46,), (44,)))	2.0	0.04878048780487805	0.06382978723404255	0.001244907197827071
44	(((9600,), (4800,), (2400,)), ((2400,), (2400,)), ((39,), (41,), (41,)), ((44,), (46,)))	2.0	1.0	0.75	0.0375
45	(((2400,), (2400,), (2400,), (2400,)), ((2400,), (2400,)), ((44,), (46,), (44,), (44,)), ((44,), (41,)))	2.0	1.0	0.6666666666666666	0.05555555555555555
46	((4800,), ((2400,), (2400,), (2400,), (2400,)), (44,), ((44,), (46,), (44,), (44,)))	2.0	0.14285714285714285	0.2	0.014545454545454545
47	(((2400,), (2400,)), (2400,), ((44,), (41,)), (37,))	2.0	0.3333333333333333	0.3333333333333333	0.022222222222222223
48	(((2400,), (2400,), (2400,), (2400,)), (2400,), ((46,), (44,), (44,), (46,)), (44,))	1.0	0.3333333333333333	0.4	0.04
49	(((2400,), (2400,)), ((9600,), (4800,), (2400,)), ((39,), (41,)), ((39,), (41,), (41,)))	1.0	1.0	0.6666666666666666	0.05555555555555555
50	(((2400,), (2400,)), ((2400,), (2400,)), ((44,), (41,)), ((39,), (37,)))	1.0	0.16666666666666666	0.2222222222222222	0.01728395061728395
51	(((2400,), (2400,)), ((2400,), (2400,), (2400,), (2400,)), ((49,), (49,)), ((44,), (44,), (46,), (44,)))	1.0	0.5	0.5	0.05
52	((2400,), ((2400,), (2400,)), (46,), ((49,), (49,)))	1.0	0.034482758620689655	0.0625	0.0017755681818181818
53	(((2400,), (2400,)), ((2400,), (2400,), (2400,), (2400,)), ((49,), (49,)), ((46,), (44,), (44,), (46,)))	1.0	0.5	0.5	0.05
54	(((2400,), (2400,)), ((2400,), (2400,)), ((44,), (46,)), ((49,), (49,)))	1.0	0.16666666666666666	0.25	0.020833333333333332
55	(((4800,), (2400,), (2400,), (2400,)), ((2400,), (2400,), (2400,)), ((44,), (44,), (46,), (44,)), ((44,), (44,), (41,)))	1.0	1.0	0.6666666666666666	0.05555555555555555
56	((2400,), ((2400,), (2400,)), (37,), ((39,), (41,)))	1.0	0.03125	0.05405405405405406	0.0013455845603783014
57	((2400,), ((4800,), (2400,)), (37,), ((39,), (37,)))	1.0	0.03125	0.05405405405405406	0.0013455845603783014
58	(((2400,), (9600,)), ((2400,), (2400,)), ((44,), (41,)), ((44,), (41,)))	1.0	1.0	0.6666666666666666	0.05555555555555555
59	(((2400,), (2400,), (2400,)), ((2400,), (2400,), (2400,)), ((44,), (46,), (44,)), ((44,), (44,), (41,)))	1.0	0.16666666666666666	0.2222222222222222	0.01728395061728395
60	(((2400,), (2400,), (2400,), (2400,)), ((2400,), (9600,)), ((44,), (46,), (44,), (46,)), ((44,), (41,)))	1.0	0.3333333333333333	0.4	0.04
61	((2400,), ((9600,), (4800,), (2400,)), (41,), ((39,), (41,), (41,)))	1.0	0.03571428571428571	0.058823529411764705	0.0015818091942659417
62	(((2400,), (2400,)), ((4800,), (2400,)), ((39,), (37,)), ((39,), (37,)))	1.0	1.0	0.6666666666666666	0.05555555555555555
63	(((2400,), (9600,), (3600,), (1200,)), ((2400,), (2400,)), ((44,), (49,), (49,), (51,)), ((49,), (46,)))	1.0	0.3333333333333333	0.4	0.04
64	(((2400,), (2400,)), ((2400,), (2400,)), ((49,), (46,)), ((49,), (49,)))	1.0	1.0	0.6666666666666666	0.05555555555555555
