## supplementary for "Exploring Cognitive Individuality and Underlying Creativity in Statistical Learning": yuyake5_sensitivity_1.0_dynamics.csv

	gram	condi_mle	condi_bayes	condi_bayes_varience	instantCon_ent(normal based on mle)	instantCon_ent(normal based on bayes)	instantCon_ent(dirichlet entropy)	totalCon_ent(mle)	totalCon_ent(bayes)	KL_normal	KL_dirichlet	PMI_dynamics_normal	PMI_dynamics_bayes	chunk_timing
0	[((4800,), (2400,), (2400,), (2400,)), ((2400,), (2400,), (2400,)), ((44,), (44,), (46,), (44,)), ((44,), (44,), (41,))]	1.0	0.6666666666666666	0.05555555555555555	0.0	0.0	0.0	1.4157650535592274	1.4378987563259862	6.459431618637297	3.9163127452774273	7.1799090900149345	6.605806933037075
1	[((2400,), (2400,), (2400,)), (2400,), ((44,), (44,), (41,)), (37,)]	1.0	0.75	0.0375	0.0	0.38997500048077083	0.0	1.4108831050986783	1.4313080408804193	6.459431618637297	4.53329558951884	3.184875342908284	3.1512732220540465
2	[(2400,), (2400,), (37,), (37,)]	0.2903225806451613	0.2857142857142857	0.005668934240362812	1.6750754835015291	1.7600309604530278	-4.484264513575383	1.406034709548511	1.4273035779698726	4.778905578450115	4.696509741206657	1.361159130577001	1.4350141097109934
3	[(2400,), ((2400,), (2400,)), (37,), ((39,), (41,))]	0.03125	0.05405405405405406	0.0013455845603783014	1.6805260401871815	1.7629218774306405	-4.530694672090561	1.4075347370526488	1.4286324427378931	4.63079969289325	4.4884279795759525	3.194756854422248	3.1613816286765006
4	[((2400,), (2400,)), ((9600,), (4800,), (2400,)), ((39,), (41,)), ((39,), (41,), (41,))]	1.0	0.6666666666666666	0.05555555555555555	6.459431618637297	1.0	-446.94321928835234	1.424641834803346	1.451065425817351	6.459431618637297	3.9163127452774273	7.199672344836364	6.626017511782825
5	[((9600,), (4800,), (2400,)), ((2400,), (2400,)), ((39,), (41,), (41,)), ((44,), (46,))]	1.0	0.75	0.0375	0.0	0.38997500048077083	0.0	1.4197961142768043	1.4444952064654213	6.459431618637297	4.53329558951884	5.619608643528047	5.4084538168836485
6	[((2400,), (2400,)), ((2400,), (2400,)), ((44,), (46,)), ((49,), (49,))]	0.16666666666666666	0.25	0.020833333333333332	0.0	0.19062207543124116	0.0	1.414983246092815	1.4405118396936636	5.809409196988943	5.648153494178164	5.624490864907793	5.413631343691033
7	[((2400,), (2400,)), ((2400,), (2400,), (2400,), (2400,)), ((49,), (49,)), ((46,), (44,), (44,), (46,))]	1.0	0.6666666666666666	0.05555555555555555	6.459431618637297	1.0	-446.94321928835234	1.4233790274569948	1.4500340014749948	6.459431618637297	3.9163127452774273	6.6293566200796095	6.2261415487627625
8	[((2400,), (2400,), (2400,), (2400,)), ((2400,), (9600,), (3600,), (1200,)), ((46,), (44,), (44,), (46,)), ((44,), (49,), (49,), (51,))]	0.6666666666666666	0.6	0.04	1.0	1.0	-0.12509280256138866	1.4185865054790259	1.4435504601845102	5.541135784582808	5.488481024182628	6.634206019741005	6.230918566087066
9	[((2400,), (9600,), (3600,), (1200,)), (2400,), ((44,), (49,), (49,), (51,)), (49,)]	1.0	0.75	0.0375	0.0	0.38997500048077083	0.0	1.416359327615551	1.4418439111529078	6.459431618637297	4.53329558951884	2.8664496695800215	2.8433625783103085
10	[(2400,), (2400,), (49,), (46,)]	0.2926829268292683	0.2765957446808511	0.004168552889693677	2.1639678370998454	2.2699167871735386	-8.904850708076438	1.411622339897772	1.4379291405184478	4.30393357780322	4.197477747721792	1.5982481914713815	1.6416576539118193	chunk
11	[(2400,), ((2400,), (2400,)), (46,), ((49,), (49,))]	0.034482758620689655	0.0625	0.0017755681818181818	0.9666186325481028	0.9709505944546686	-1.0143950172632685	1.4129726193987908	1.4394368531360788	5.309747730622347	5.211875369719031	2.3756386816321298	2.749301497836188
12	[((2400,), (2400,)), ((2400,), (2400,), (2400,), (2400,)), ((49,), (49,)), ((44,), (44,), (46,), (44,))]	0.5	0.5	0.05	0.0	0.38997500048077083	0.0	1.4291272320954285	1.4630914856896338	5.459431618637297	5.459431618637297	5.6534422386039225	5.656938599437236
13	[((2400,), (2400,), (2400,), (2400,)), ((2400,), (2400,), (9600,)), ((44,), (44,), (46,), (44,)), ((46,), (44,), (41,))]	1.0	0.8	0.02666666666666667	0.0	0.31127812445913283	0.0	1.43101753927392	1.4653714812117673	6.459431618637297	4.910002818999948	6.658211482751795	6.24662315821949
14	[((2400,), (2400,), (9600,)), ((2400,), (2400,)), ((46,), (44,), (41,)), ((44,), (41,))]	1.0	0.8	0.02666666666666667	0.0	0.31127812445913283	0.0	1.4262947091113	1.461260262139846	6.459431618637297	4.910002818999948	5.662965012722429	5.44397508372033
15	[((2400,), (2400,)), ((2400,), (2400,)), ((44,), (41,)), ((39,), (37,))]	0.16666666666666666	0.2222222222222222	0.01728395061728395	0.9709505944546686	0.9852281360342515	-0.3443445622221013	1.4216029501997505	1.4571736611462007	5.000283701610053	4.928938561879815	5.667702931729092	5.449043395789452
16	[((2400,), (2400,)), ((4800,), (2400,)), ((39,), (37,)), ((39,), (37,))]	1.0	0.6666666666666666	0.05555555555555555	6.459431618637297	1.0	-446.94321928835234	1.4297292832479154	1.467158463892323	6.459431618637297	3.9163127452774273	7.257387842692652	6.6764826971790665
17								1.4250569653288048	1.4607656836940344
