## supplementary for "Exploring Cognitive Individuality and Underlying Creativity in Statistical Learning": yuyake5_sensitivity_4.0_dist.csv

	sequence	count	condi_mle	condi_bayes	condi_varience
0	((2400,), (2400,), (44,), (46,))	24.0	0.4	0.38461538461538464	0.0035861574323112783
1	((2400,), (2400,), (46,), (44,))	24.0	0.6	0.5952380952380952	0.005603016400358593
2	((2400,), (2400,), (37,), (39,))	24.0	0.42857142857142855	0.4166666666666667	0.003984517304189436
3	((2400,), (2400,), (49,), (49,))	24.0	0.4	0.38461538461538464	0.0035861574323112783
4	((2400,), (2400,), (39,), (41,))	20.0	0.625	0.6176470588235294	0.006747404844290658
5	((2400,), (2400,), (49,), (46,))	16.0	0.26666666666666666	0.26153846153846155	0.0029263044647660033
6	((2400,), (2400,), (44,), (44,))	16.0	0.26666666666666666	0.26153846153846155	0.0029263044647660033
7	((2400,), (2400,), (46,), (49,))	16.0	0.4	0.40476190476190477	0.005603016400358593
8	((4800,), (2400,), (39,), (37,))	12.0	1.0	0.9285714285714286	0.004421768707482994
9	((2400,), (4800,), (37,), (39,))	12.0	0.21428571428571427	0.21666666666666667	0.0027823315118397085
10	(((4800,), (2400,), (2400,), (2400,)), ((2400,), (2400,), (2400,)), ((44,), (44,), (46,), (44,)), ((44,), (44,), (41,)))	12.0	1.0	0.9285714285714286	0.004421768707482994
11	(((2400,), (2400,)), (((2400,), (2400,), (2400,), (2400,)), ((2400,), (2400,), (9600,)), ((2400,), (2400,))), ((49,), (49,)), (((44,), (44,), (46,), (44,)), ((46,), (44,), (41,)), ((44,), (41,))))	12.0	1.0	0.9285714285714286	0.004421768707482994
12	((1200,), (2400,), (51,), (49,))	12.0	1.0	0.9285714285714286	0.004421768707482994
13	((3600,), (1200,), (49,), (51,))	12.0	1.0	0.9285714285714286	0.004421768707482994
14	(((3600,), (1200,), (2400,), (2400,)), ((2400,), (2400,)), ((49,), (51,), (49,), (46,)), ((49,), (49,)))	12.0	1.0	0.9285714285714286	0.004421768707482994
15	((2400,), (2400,), (39,), (37,))	12.0	0.375	0.38235294117647056	0.006747404844290658
16	((4800,), (2400,), (41,), (41,))	12.0	1.0	0.9285714285714286	0.004421768707482994
17	((9600,), (4800,), (39,), (41,))	12.0	1.0	0.9285714285714286	0.004421768707482994
18	((2400,), (9600,), (41,), (39,))	12.0	0.3	0.2826086956521739	0.004313638740296826
19	((2400,), (2400,), (37,), (37,))	12.0	0.21428571428571427	0.21666666666666667	0.0027823315118397085
20	((((2400,), (2400,), (2400,), (2400,)), ((2400,), (9600,))), ((3600,), (1200,), (2400,), (2400,)), (((46,), (44,), (44,), (46,)), ((44,), (49,))), ((49,), (51,), (49,), (46,)))	12.0	1.0	0.9285714285714286	0.004421768707482994
21	(((2400,), (2400,), (2400,), (2400,)), (((2400,), (2400,), (2400,), (2400,)), ((2400,), (9600,))), ((44,), (46,), (49,), (49,)), (((46,), (44,), (44,), (46,)), ((44,), (49,))))	12.0	1.0	0.9285714285714286	0.004421768707482994
22	((2400,), ((2400,), (2400,), (2400,)), (37,), ((37,), (39,), (41,)))	8.0	0.14285714285714285	0.15	0.0020901639344262295
23	(((2400,), (2400,), (2400,)), ((9600,), (4800,), (2400,)), ((37,), (39,), (41,)), ((39,), (41,), (41,)))	8.0	1.0	0.9	0.008181818181818182
24	((((2400,), (2400,), (2400,), (2400,)), ((2400,), (2400,), (9600,)), ((2400,), (2400,))), ((2400,), (2400,), (4800,), (2400,)), (((44,), (44,), (46,), (44,)), ((46,), (44,), (41,)), ((44,), (41,))), ((39,), (37,), (39,), (37,)))	8.0	1.0	0.9	0.008181818181818182
25	(((2400,), (2400,)), (2400,), ((44,), (41,)), (39,))	8.0	0.5	0.5	0.013157894736842105
26	(((2400,), (2400,), (9600,)), ((2400,), (2400,)), ((46,), (44,), (41,)), ((44,), (41,)))	8.0	1.0	0.9	0.008181818181818182
27	(((2400,), (2400,), (2400,), (2400,)), ((2400,), (2400,), (9600,)), ((44,), (44,), (46,), (44,)), ((46,), (44,), (41,)))	8.0	1.0	0.9	0.008181818181818182
28	((2400,), ((2400,), (2400,), (2400,), (2400,)), (49,), ((44,), (44,), (46,), (44,)))	8.0	0.13333333333333333	0.13846153846153847	0.0018074233458848844
29	(((2400,), (9600,)), (3600,), ((44,), (49,)), (49,))	8.0	1.0	0.9	0.008181818181818182
30	(((2400,), (2400,), (2400,), (2400,)), ((2400,), (9600,)), ((46,), (44,), (44,), (46,)), ((44,), (49,)))	8.0	1.0	0.9	0.008181818181818182
31	((2400,), ((2400,), (2400,), (2400,), (2400,)), (49,), ((46,), (44,), (44,), (46,)))	8.0	0.13333333333333333	0.13846153846153847	0.0018074233458848844
32	(((2400,), (2400,)), (2400,), ((44,), (46,)), (49,))	8.0	1.0	0.9	0.008181818181818182
33	((2400,), ((2400,), (2400,)), (41,), ((44,), (46,)))	8.0	0.2	0.1956521739130435	0.003348348952258376
34	(((2400,), (2400,)), (2400,), ((44,), (41,)), (37,))	8.0	0.5	0.5	0.013157894736842105
35	(((2400,), (2400,), (2400,), (2400,)), ((2400,), (2400,)), ((44,), (46,), (44,), (44,)), ((44,), (41,)))	8.0	1.0	0.9	0.008181818181818182
36	((4800,), ((2400,), (2400,), (2400,), (2400,)), (44,), ((44,), (46,), (44,), (44,)))	8.0	0.6666666666666666	0.6428571428571429	0.015306122448979591
37	(((2400,), (2400,), (2400,)), ((2400,), ((2400,), (2400,), (2400,)), ((9600,), (4800,), (2400,))), ((44,), (44,), (41,)), ((37,), ((37,), (39,), (41,)), ((39,), (41,), (41,))))	8.0	0.6666666666666666	0.6428571428571429	0.015306122448979591
38	(((2400,), ((2400,), (2400,), (2400,)), ((9600,), (4800,), (2400,))), ((2400,), (2400,), (2400,), (2400,)), ((37,), ((37,), (39,), (41,)), ((39,), (41,), (41,))), ((44,), (46,), (49,), (49,)))	8.0	1.0	0.9	0.008181818181818182
39	((2400,), (9600,), (44,), (49,))	8.0	0.13333333333333333	0.13846153846153847	0.0018074233458848844
40	((2400,), (2400,), (41,), (44,))	8.0	0.2	0.1956521739130435	0.003348348952258376
41	((2400,), (2400,), (44,), (41,))	8.0	0.13333333333333333	0.13846153846153847	0.0018074233458848844
42	((((4800,), (2400,), (2400,), (2400,)), ((2400,), (2400,), (2400,))), (((2400,), ((2400,), (2400,), (2400,)), ((9600,), (4800,), (2400,))), ((2400,), (2400,), (2400,), (2400,)), (((2400,), (2400,), (2400,), (2400,)), ((2400,), (9600,))), ((3600,), (1200,), (2400,), (2400,))), (((44,), (44,), (46,), (44,)), ((44,), (44,), (41,))), (((37,), ((37,), (39,), (41,)), ((39,), (41,), (41,))), ((44,), (46…	4.0	0.5	0.5	0.022727272727272728
43	((((2400,), ((2400,), (2400,), (2400,)), ((9600,), (4800,), (2400,))), ((2400,), (2400,), (2400,), (2400,)), (((2400,), (2400,), (2400,), (2400,)), ((2400,), (9600,))), ((3600,), (1200,), (2400,), (2400,))), (((2400,), (2400,)), (((2400,), (2400,), (2400,), (2400,)), ((2400,), (2400,), (9600,)), ((2400,), (2400,)))), (((37,), ((37,), (39,), (41,)), ((39,), (41,), (41,))), ((44,), (46,), (49,), (4…	4.0	1.0	0.8333333333333334	0.01984126984126984
44	((((4800,), (2400,), (2400,), (2400,)), ((2400,), (2400,), (2400,))), (((2400,), ((2400,), (2400,), (2400,)), ((9600,), (4800,), (2400,))), ((2400,), (2400,), (2400,), (2400,)), (((2400,), (2400,), (2400,), (2400,)), ((2400,), (9600,)))), (((44,), (44,), (46,), (44,)), ((44,), (44,), (41,))), (((37,), ((37,), (39,), (41,)), ((39,), (41,), (41,))), ((44,), (46,), (49,), (49,)), (((46,), (44,), (44…	4.0	0.5	0.5	0.022727272727272728
45	((((2400,), ((2400,), (2400,), (2400,)), ((9600,), (4800,), (2400,))), ((2400,), (2400,), (2400,), (2400,)), (((2400,), (2400,), (2400,), (2400,)), ((2400,), (9600,)))), (((3600,), (1200,), (2400,), (2400,)), ((2400,), (2400,))), (((37,), ((37,), (39,), (41,)), ((39,), (41,), (41,))), ((44,), (46,), (49,), (49,)), (((46,), (44,), (44,), (46,)), ((44,), (49,)))), (((49,), (51,), (49,), (46,)), ((4…	4.0	1.0	0.8333333333333334	0.01984126984126984
46	(((9600,), (4800,), (2400,)), ((2400,), (2400,), (2400,), (2400,)), ((39,), (41,), (41,)), ((44,), (46,), (49,), (49,)))	4.0	0.5	0.5	0.022727272727272728
47	(((2400,), (2400,), (2400,)), (2400,), ((44,), (44,), (41,)), (37,))	4.0	0.3333333333333333	0.35714285714285715	0.015306122448979591
48	((4800,), (2400,), (44,), (44,))	4.0	0.3333333333333333	0.35714285714285715	0.015306122448979591
49	((((2400,), (2400,), (9600,)), ((2400,), (2400,))), ((2400,), (2400,), (4800,), (2400,)), (((46,), (44,), (41,)), ((44,), (41,))), ((39,), (37,), (39,), (37,)))	4.0	1.0	0.8333333333333334	0.01984126984126984
50	(((2400,), (2400,), (2400,), ((2400,), (2400,), (2400,), (2400,))), (((2400,), (2400,), (9600,)), ((2400,), (2400,))), ((46,), (49,), (49,), ((44,), (44,), (46,), (44,))), (((46,), (44,), (41,)), ((44,), (41,))))	4.0	1.0	0.8333333333333334	0.01984126984126984
51	((((2400,), (9600,)), (3600,), (1200,), (2400,)), ((2400,), (2400,), (2400,), ((2400,), (2400,), (2400,), (2400,))), (((44,), (49,)), (49,), (51,), (49,)), ((46,), (49,), (49,), ((44,), (44,), (46,), (44,))))	4.0	1.0	0.8333333333333334	0.01984126984126984
52	((((2400,), (2400,)), (2400,), (2400,), ((2400,), (2400,), (2400,), (2400,))), (((2400,), (9600,)), (3600,), (1200,), (2400,)), (((44,), (46,)), (49,), (49,), ((46,), (44,), (44,), (46,))), (((44,), (49,)), (49,), (51,), (49,)))	4.0	1.0	0.8333333333333334	0.01984126984126984
53	(((9600,), (4800,), (2400,)), (((2400,), (2400,)), (2400,), (2400,), ((2400,), (2400,), (2400,), (2400,))), ((39,), (41,), (41,)), (((44,), (46,)), (49,), (49,), ((46,), (44,), (44,), (46,))))	4.0	0.5	0.5	0.022727272727272728
54	((((2400,), (2400,), (2400,), (2400,)), ((2400,), (2400,))), (2400,), (((44,), (46,), (44,), (44,)), ((44,), (41,))), (37,))	4.0	1.0	0.8333333333333334	0.01984126984126984
55	((4800,), (((2400,), (2400,), (2400,), (2400,)), ((2400,), (2400,))), (44,), (((44,), (46,), (44,), (44,)), ((44,), (41,))))	4.0	0.25	0.2631578947368421	0.009695290858725761
56	((2400,), ((2400,), (2400,), (2400,)), (41,), ((44,), (46,), (44,)))	4.0	0.1	0.10869565217391304	0.0020612959015404416
57	((2400,), (2400,), (41,), (39,))	4.0	0.1	0.10869565217391304	0.0020612959015404416
58	((9600,), (2400,), (41,), (44,))	4.0	1.0	0.8333333333333334	0.01984126984126984
59	((2400,), (9600,), (44,), (41,))	4.0	0.06666666666666667	0.07692307692307693	0.0010758472296933835
60	((2400,), (2400,), (49,), (44,))	4.0	0.06666666666666667	0.07692307692307693	0.0010758472296933835
61	((9600,), (3600,), (49,), (49,))	4.0	1.0	0.8333333333333334	0.01984126984126984
62	((2400,), (2400,), (41,), (37,))	4.0	0.1	0.10869565217391304	0.0020612959015404416
63	((((3600,), (1200,), (2400,), (2400,)), ((2400,), (2400,))), ((((2400,), (2400,), (2400,), (2400,)), ((2400,), (2400,), (9600,)), ((2400,), (2400,))), ((2400,), (2400,), (4800,), (2400,))), (((49,), (51,), (49,), (46,)), ((49,), (49,))), ((((44,), (44,), (46,), (44,)), ((46,), (44,), (41,)), ((44,), (41,))), ((39,), (37,), (39,), (37,))))	4.0	1.0	0.8333333333333334	0.01984126984126984
