## supplementary for "Exploring Cognitive Individuality and Underlying Creativity in Statistical Learning": yuyake5_sensitivity_4.0_dynamics.csv

	gram	condi_mle	condi_bayes	condi_bayes_varience	instantCon_ent(normal based on mle)	instantCon_ent(normal based on bayes)	instantCon_ent(dirichlet entropy)	totalCon_ent(mle)	totalCon_ent(bayes)	KL_normal	KL_dirichlet	PMI_dynamics_normal	PMI_dynamics_bayes	chunk_timing
0	[(((4800,), (2400,), (2400,), (2400,)), ((2400,), (2400,), (2400,))), (((2400,), ((2400,), (2400,), (2400,)), ((9600,), (4800,), (2400,))), ((2400,), (2400,), (2400,), (2400,)), (((2400,), (2400,), (2400,), (2400,)), ((2400,), (9600,)))), (((44,), (44,), (46,), (44,)), ((44,), (44,), (41,))), (((37,), ((37,), (39,), (41,)), ((39,), (41,), (41,))), ((44,), (46,), (49,), (49,)), (((46,), (44,), (44…	0.5	0.5	0.022727272727272728	0.0	0.0	0.0	1.0213721526519315	1.0506324872139683	5.459431618637297	5.459431618637297	6.159871336778389	6.029429970687258
1	[(((2400,), ((2400,), (2400,), (2400,)), ((9600,), (4800,), (2400,))), ((2400,), (2400,), (2400,), (2400,)), (((2400,), (2400,), (2400,), (2400,)), ((2400,), (9600,)))), (((3600,), (1200,), (2400,), (2400,)), ((2400,), (2400,))), (((37,), ((37,), (39,), (41,)), ((39,), (41,), (41,))), ((44,), (46,), (49,), (49,)), (((46,), (44,), (44,), (46,)), ((44,), (49,)))), (((49,), (51,), (49,), (46,)), ((4…	1.0	0.8333333333333334	0.01984126984126984	6.459431618637297	1.0	-446.94321928835234	1.0282157040319881	1.0567005091158865	6.459431618637297	5.163664344002919	7.169925001442312	6.8896289250871465
2	[(((3600,), (1200,), (2400,), (2400,)), ((2400,), (2400,))), ((((2400,), (2400,), (2400,), (2400,)), ((2400,), (2400,), (9600,)), ((2400,), (2400,))), ((2400,), (2400,), (4800,), (2400,))), (((49,), (51,), (49,), (46,)), ((49,), (49,))), ((((44,), (44,), (46,), (44,)), ((46,), (44,), (41,)), ((44,), (41,))), ((39,), (37,), (39,), (37,)))]	1.0	0.8333333333333334	0.01984126984126984	6.459431618637297	1.0	-446.94321928835234	1.0210753171984326	1.0498915239864464	6.459431618637297	5.163664344002919	7.1799090900149345	6.901728890492739
3								1.014033418459133	1.0431923611978047
